# Recent reactivation of a pathogenicity-associated transposable element triggers major chromosomal rearrangements in a fungal wheat pathogen

**DOI:** 10.1101/2023.03.29.534637

**Authors:** Thomas Badet, Alice Feurtey, Daniel Croll

## Abstract

Transposable elements (TEs) are key drivers of genomic variation contributing to recent adaptation in most species. Yet, the evolutionary origins and insertion dynamics within species remain poorly understood. We recapitulate the spread of the pathogenicity-associated *Styx* element across five species that last diverged ∼11,000 years ago. We show that the element likely originated in the *Zymoseptoria* fungal pathogen genus and underwent multiple independent reactivation events. Using a global 900-genome panel of the wheat pathogen *Z. tritici,* we assess *Styx* copy number variation and identify renewed transposition activity in Oceania and South America. We show that the element can mobilize to create additional *Styx* copies in a four-generation pedigree. Importantly, we find that new copies of the element are not affected by genomic defenses revealing a recent loss of control against the element. *Styx* copies are preferentially located in recombination breakpoints and likely triggered multiple types of large chromosomal rearrangements. Taken together, we establish the origin, diversification, and reactivation of a highly active TE with major consequences for chromosomal integrity and the expression of disease.
