## Supplementary material for "Recent reactivation of a pathogenicity-associated transposable element triggers major chromosomal rearrangements in a fungal wheat pathogen": Figures source data: Figure1A_SourceData.txt

1A5	single TIR	9
1E4	single TIR	8
3D1	single TIR	19
3D7	single TIR	16
Arg00	single TIR	78
Aus01	single TIR	33
CH95	single TIR	29
CNR93	single TIR	45
CRI10	single TIR	20
I93	single TIR	7
IPO323	single TIR	11
IR01_26b	single TIR	8
IR01_48b	single TIR	7
ISY92	single TIR	7
KE94	single TIR	11
OregS90	single TIR	17
TN09	single TIR	5
UR95	single TIR	16
YEQ92	single TIR	12
Za17	single TIR	18
Zb87	single TIR	66
Zp13	single TIR	53
Zpa63	single TIR	57
Zt05	single TIR	23
1A5	TE	18
1E4	TE	9
3D1	TE	0
3D7	TE	0
Arg00	TE	0
Aus01	TE	0
CH95	TE	0
CNR93	TE	0
CRI10	TE	0
I93	TE	0
IPO323	TE	0
IR01_26b	TE	0
IR01_48b	TE	0
ISY92	TE	0
KE94	TE	0
OregS90	TE	0
TN09	TE	0
UR95	TE	0
YEQ92	TE	0
Za17	TE	0
Zb87	TE	0
Zp13	TE	0
Zpa63	TE	0
Zt05	TE	0
