## Supplementary material for "Recent reactivation of a pathogenicity-associated transposable element triggers major chromosomal rearrangements in a fungal wheat pathogen": Figures source data: Figure1C_SourceData.txt

1A5.chr_1	761061	768987	7927	*	GACACA	ST99CH_1A5
1A5.chr_1	861048	868974	7927	*	CTGCTC	ST99CH_1A5
1A5.chr_1	947734	955660	7927	*	ATTAAC	ST99CH_1A5
1A5.chr_1	3248913	3256839	7927	*	ATGCGA	ST99CH_1A5
1A5.chr_1	5670237	5678163	7927	*	CCGTGT	ST99CH_1A5
1A5.chr_12	787913	795839	7927	*	GCCAGG	ST99CH_1A5
1A5.chr_14	71892	79818	7927	*	ATCTGC	ST99CH_1A5
1A5.chr_14	226550	243258	16709	*	GCACCC	ST99CH_1A5
1A5.chr_17	333879	341803	7925	*	GTCAAG	ST99CH_1A5
1A5.chr_17	333879	346527	12649	*	GTCAAG	ST99CH_1A5
1A5.chr_17	362768	370694	7927	*	ATCAGG	ST99CH_1A5
1A5.chr_2	52220	73491	21272	*	CGTGAT	ST99CH_1A5
1A5.chr_2	52220	60144	7925	*	CGTGAT	ST99CH_1A5
1A5.chr_2	65569	73491	7923	*	CACAAA	ST99CH_1A5
1A5.chr_2	2086610	2094536	7927	*	CTCTCC	ST99CH_1A5
1A5.chr_20	169421	177347	7927	*	CTGGGC	ST99CH_1A5
1A5.chr_4	1539732	1547658	7927	*	CTGCTT	ST99CH_1A5
1A5.chr_6	2204840	2226376	21537	*	CTGTTC	ST99CH_1A5
1E4.chr_10	555718	568038	12321	*	CAAGCT	ST99CH_1E4
1E4.chr_11	1540233	1548159	7927	*	TGGCAT	ST99CH_1E4
1E4.chr_13	556844	564770	7927	*	CGTTAC	ST99CH_1E4
1E4.chr_14	225052	238361	13310	*	CTAGTG	ST99CH_1E4
1E4.chr_19	273089	290020	16932	*	TGAGTG	ST99CH_1E4
1E4.chr_2	3217078	3225004	7927	*	CATAAG	ST99CH_1E4
1E4.chr_4	1224224	1232150	7927	*	CCCTTG	ST99CH_1E4
1E4.chr_7	462435	471827	9393	*	CAGCCA	ST99CH_1E4
1E4.chr_8	366106	374032	7927	*	TCTGAC	ST99CH_1E4
3D1.chr_12	369784	377710	7927	*	GGCGGG	ST99CH_3D1
3D1.chr_15	292158	300084	7927	*	CCCTCA	ST99CH_3D1
3D1.chr_16	91305	102462	11158	*	GACGCC	ST99CH_3D1
3D1.chr_16	97618	102462	4845	*	GGCGTC	ST99CH_3D1
3D1.chr_3	2254336	2262262	7927	*	GACGAT	ST99CH_3D1
3D1.chr_8	451497	459423	7927	*	CGCTAG	ST99CH_3D1
3D7.chr_11	543973	551900	7928	*	CAAAGT	ST99CH_3D7
3D7.chr_2	1181988	1189914	7927	*	CATAGG	ST99CH_3D7
3D7.chr_2	1211415	1219341	7927	*	CTTCCC	ST99CH_3D7
3D7.chr_7	420697	428623	7927	*	CCTAGC	ST99CH_3D7
Arg00.chr_1	171745	179671	7927	*	GCGGCT	Arg00
Arg00.chr_1	266930	274856	7927	*	CTAGGC	Arg00
Arg00.chr_1	292564	300490	7927	*	CGTCTG	Arg00
Arg00.chr_1	3269639	3277565	7927	*	CAAGGT	Arg00
Arg00.chr_1	3637071	3644997	7927	*	GGATGA	Arg00
Arg00.chr_1	4403726	4411652	7927	*	CTCCTG	Arg00
Arg00.chr_1	4484824	4492750	7927	*	TGCGGC	Arg00
Arg00.chr_1	4644024	4651950	7927	*	GTTTGC	Arg00
Arg00.chr_1	5368329	5376255	7927	*	CCGGTG	Arg00
Arg00.chr_10	582449	590375	7927	*	ACGGAG	Arg00
Arg00.chr_10	686800	708095	21296	*	CTCGCC	Arg00
Arg00.chr_10	686800	694727	7928	*	CTCGCC	Arg00
Arg00.chr_10	700169	708095	7927	*	GCGTCG	Arg00
Arg00.chr_10	756395	764321	7927	*	TCCGAG	Arg00
Arg00.chr_11	126450	134376	7927	*	CTCTAA	Arg00
Arg00.chr_11	924037	931963	7927	*	CGCAGC	Arg00
Arg00.chr_11	1580856	1588782	7927	*	CATTGG	Arg00
Arg00.chr_13	1265229	1273155	7927	*	TCAGCC	Arg00
Arg00.chr_18	174595	182521	7927	*	CCTGAG	Arg00
Arg00.chr_19	195804	203730	7927	*	ATCGAA	Arg00
Arg00.chr_19	293507	301433	7927	*	GTTTGG	Arg00
Arg00.chr_2	1644747	1652673	7927	*	CAAGAC	Arg00
Arg00.chr_2	3013934	3021860	7927	*	CACGAC	Arg00
Arg00.chr_20	171430	179356	7927	*	CACGCG	Arg00
Arg00.chr_20	321022	328948	7927	*	CGCGCC	Arg00
Arg00.chr_21	361571	369497	7927	*	GCTGTC	Arg00
Arg00.chr_4	920404	928330	7927	*	GTCTAA	Arg00
Arg00.chr_4	1425560	1433486	7927	*	CAAGCG	Arg00
Arg00.chr_4	1487014	1494940	7927	*	CTTTCC	Arg00
Arg00.chr_4	1722627	1730553	7927	*	CTGGGC	Arg00
Arg00.chr_4	2954965	2962889	7925	*	CACTTT	Arg00
Arg00.chr_6	1882060	1889986	7927	*	CGTCGG	Arg00
Arg00.chr_7	445488	453414	7927	*	TACTTG	Arg00
Arg00.chr_8	969099	977025	7927	*	CTGGAA	Arg00
Arg00.chr_9	1780265	1788191	7927	*	AAGATG	Arg00
Aus01.chr_10	406632	414558	7927	*	CATGTG	Aus01
Aus01.chr_10	1189725	1197651	7927	*	ACCATG	Aus01
Aus01.chr_10	1523611	1531537	7927	*	CTCGGC	Aus01
Aus01.chr_12	280388	288314	7927	*	GTCTCA	Aus01
Aus01.chr_12	1381551	1389477	7927	*	CTCCAC	Aus01
Aus01.chr_15	378989	386915	7927	*	TTGAAC	Aus01
Aus01.chr_16	516535	524461	7927	*	GTGGCC	Aus01
Aus01.chr_2	228057	257715	29659	*	GGTATC	Aus01
Aus01.chr_2	244398	257715	13318	*	GGTATC	Aus01
Aus01.chr_2	973824	981750	7927	*	GGCGGG	Aus01
Aus01.chr_3	2476735	2484661	7927	*	CACATC	Aus01
Aus01.chr_8	68199	76125	7927	*	GAGGAA	Aus01
CH95.chr_1	5383401	5391327	7927	*	ACTAAA	CH95
CH95.chr_1	5765161	5773087	7927	*	TATTCA	CH95
CH95.chr_11	467734	475660	7927	*	TTCGAG	CH95
CH95.chr_15	60677	68603	7927	*	ACCTCG	CH95
CH95.chr_15	293444	301370	7927	*	CTAGCG	CH95
CH95.chr_2	2721013	2728939	7927	*	CGCAGA	CH95
CH95.chr_20	40325	48251	7927	*	GATCGT	CH95
CH95.chr_6	1851092	1859018	7927	*	AATGGA	CH95
CH95.chr_7	782424	790350	7927	*	GGCGTG	CH95
CH95.chr_7	965062	972988	7927	*	CGCAGG	CH95
CNR93.chr_1	2976111	2984037	7927	*	GTCAGC	CNR93
CNR93.chr_1	4150284	4158210	7927	*	GTTAAG	CNR93
CNR93.chr_1	5211009	5218933	7925	*	GTCACA	CNR93
CNR93.chr_11	1394893	1402822	7930	*	CACAAG	CNR93
CNR93.chr_11	1502909	1510835	7927	*	AGGGAA	CNR93
CNR93.chr_16	67381	75307	7927	*	GCGGGC	CNR93
CNR93.chr_17	65955	82607	16653	*	CCCGCT	CNR93
CNR93.chr_17	66174	82607	16434	*	CTCGTG	CNR93
CNR93.chr_17	74681	82607	7927	*	CACGAG	CNR93
CNR93.chr_19	24399	32325	7927	*	GACCCC	CNR93
CNR93.chr_19	299330	307256	7927	*	GCATTC	CNR93
CNR93.chr_2	1208662	1222198	13537	*	GCTCAG	CNR93
CNR93.chr_3	73007	80933	7927	*	TCTAGC	CNR93
CNR93.chr_3	3508301	3516227	7927	*	CTCCGT	CNR93
CNR93.chr_5	1501153	1509079	7927	*	CTTGGA	CNR93
CNR93.chr_5	1542331	1550257	7927	*	CATGTG	CNR93
CNR93.chr_5	1720354	1728280	7927	*	TGCACC	CNR93
CNR93.chr_8	336694	344620	7927	*	GTCACG	CNR93
CRI10.chr_15	498670	521925	23256	*	CATATG	CRI10
CRI10.chr_15	498670	506597	7928	*	CATATG	CRI10
CRI10.chr_15	513999	521925	7927	*	AGTACG	CRI10
CRI10.chr_15	542187	550113	7927	*	GGCATG	CRI10
CRI10.chr_19	323102	331027	7926	*	GCAGAC	CRI10
CRI10.chr_4	416415	424341	7927	*	GTCCCA	CRI10
IPO323.chr_20	369179	377064	7886	*	TGCTCC	IPO323
M1_A2.2.chr_1	780494	788420	7927	*	GACACA	M1_A2.2
M1_A2.2.chr_1	880481	888407	7927	*	CTGCTC	M1_A2.2
M1_A2.2.chr_1	967167	975093	7927	*	ATTAAC	M1_A2.2
M1_A2.2.chr_1	3268341	3276267	7927	*	ATGCGA	M1_A2.2
M1_A2.2.chr_1	3302982	3310908	7927	*	GCTGAC	M1_A2.2
M1_A2.2.chr_12	787901	795827	7927	*	GCCAGG	M1_A2.2
M1_A2.2.chr_14	71914	79840	7927	*	ATCTGC	M1_A2.2
M1_A2.2.chr_14	226537	234463	7927	*	GCACCC	M1_A2.2
M1_A2.2.chr_2	2210412	2218338	7927	*	CTCTCC	M1_A2.2
M1_A2.2.chr_4	244503	252429	7927	*	TCCCCT	M1_A2.2
M1_A2.2.chr_4	1275235	1283161	7927	*	CCCTTG	M1_A2.2
M1_A2.2.chr_5	1020533	1028459	7927	*	TCAATG	M1_A2.2
M1_A2.2.chr_7	714485	722411	7927	*	CAGCCA	M1_A2.2
M1_A2.2.chr_8	366120	374046	7927	*	TCTGAC	M1_A2.2
M1_A2.2.chr_9	1211151	1219077	7927	*	GACATG	M1_A2.2
M1_A66.2.chr_1	906691	914617	7927	*	ATTAAC	M1_A66.2
M1_A66.2.chr_11	1584129	1592055	7927	*	TGGCAT	M1_A66.2
M1_A66.2.chr_13	556794	564720	7927	*	CGTTAC	M1_A66.2
M1_A66.2.chr_14	224997	232923	7927	*	CTAGTG	M1_A66.2
M1_A66.2.chr_14	305160	313086	7927	*	GGTTTT	M1_A66.2
M1_A66.2.chr_2	3288913	3296839	7927	*	CATAAG	M1_A66.2
M1_A66.2.chr_4	1311953	1319879	7927	*	CCCTTG	M1_A66.2
M1_A66.2.chr_5	7748	15674	7927	*	GCAAAG	M1_A66.2
M1_A66.2.chr_6	158958	166884	7927	*	CGTCGG	M1_A66.2
M1_A66.2.chr_7	714472	722398	7927	*	CAGCCA	M1_A66.2
M2_1.chr_1	941604	949530	7927	*	ATTAAC	M2_1
M2_1.chr_1	1605803	1613729	7927	*	AAGATC	M2_1
M2_1.chr_1	3640021	3647946	7926	*	ATCGAG	M2_1
M2_1.chr_10	123889	131815	7927	*	GTTGCT	M2_1
M2_1.chr_12	787917	795843	7927	*	GCCAGG	M2_1
M2_1.chr_14	246864	254789	7926	*	GCACCC	M2_1
M2_1.chr_2	3186139	3194065	7927	*	CATAAG	M2_1
M2_1.chr_20	169449	177373	7925	*	CTGGGC	M2_1
M2_1.chr_20	199721	207645	7925	*	CTGCTT	M2_1
M2_1.chr_3	1638575	1646500	7926	*	TGCATG	M2_1
M2_1.chr_4	1394274	1402200	7927	*	CTGCTT	M2_1
M2_1.chr_9	1101024	1108950	7927	*	ATGGGG	M2_1
M2_11.chr_1	921432	929358	7927	*	ATTAAC	M2_11
M2_11.chr_11	1523785	1531711	7927	*	TGGCAT	M2_11
M2_11.chr_12	784202	792128	7927	*	GCCAGG	M2_11
M2_11.chr_13	637408	645334	7927	*	CGTTAC	M2_11
M2_11.chr_14	71910	79836	7927	*	ATCTGC	M2_11
M2_11.chr_14	226563	234489	7927	*	GCACCC	M2_11
M2_11.chr_2	52199	60125	7927	*	CGTGAT	M2_11
M2_11.chr_2	3183714	3191640	7927	*	CATAAG	M2_11
M2_11.chr_20	169444	177370	7927	*	CTGGGC	M2_11
M2_11.chr_3	1485326	1493252	7927	*	GTCCGG	M2_11
M2_11.chr_4	1539749	1547675	7927	*	CTGCTT	M2_11
M3_19.chr_1	1603739	1611665	7927	*	AAGATC	M3_19
M3_19.chr_13	620760	628686	7927	*	CGTTAC	M3_19
M3_19.chr_14	246843	254769	7927	*	GCACCC	M3_19
M3_19.chr_15	134044	141970	7927	*	ACGGGG	M3_19
M3_19.chr_2	3340537	3348463	7927	*	CATAAG	M3_19
M3_19.chr_4	1287035	1294962	7928	*	CCCTTG	M3_19
M3_19.chr_5	976958	984883	7926	*	TCAATG	M3_19
M3_19.chr_7	714417	722343	7927	*	CAGCCA	M3_19
M3_19.chr_9	1136420	1144346	7927	*	ATGGGG	M3_19
M3_45.chr_1	3736006	3743932	7927	*	ATCGAG	M3_45
M3_45.chr_10	123858	131784	7927	*	GTTGCT	M3_45
M3_45.chr_12	474549	482475	7927	*	CCAGAC	M3_45
M3_45.chr_12	777140	785067	7928	*	GCCAGG	M3_45
M3_45.chr_14	245790	253716	7927	*	GCACCC	M3_45
M3_45.chr_14	302422	310348	7927	*	GGTAAG	M3_45
M3_45.chr_18	381396	389322	7927	*	TCCAGA	M3_45
M3_45.chr_19	399238	407164	7927	*	TGAGTG	M3_45
M3_45.chr_19	637900	645826	7927	*	GTTCGG	M3_45
M3_45.chr_2	598779	606705	7927	*	CTCTCT	M3_45
M3_45.chr_2	3343630	3351556	7927	*	CATAAG	M3_45
M3_45.chr_4	1596201	1604127	7927	*	CTGCTT	M3_45
M3_45.chr_5	1044079	1052005	7927	*	TCAATG	M3_45
M3_45.chr_8	448805	456731	7927	*	TCTGAC	M3_45
M4_30.chr_1	3735997	3743923	7927	*	ATCGAG	M4_30
M4_30.chr_10	123855	131781	7927	*	GTTGCT	M4_30
M4_30.chr_11	1572620	1580547	7928	*	TGGCAT	M4_30
M4_30.chr_12	506356	514282	7927	*	CCAGAC	M4_30
M4_30.chr_12	808936	816862	7927	*	GCCAGG	M4_30
M4_30.chr_13	608792	616718	7927	*	CGTTAC	M4_30
M4_30.chr_14	225507	233433	7927	*	CTAGTG	M4_30
M4_30.chr_14	305674	313601	7928	*	GGTTTT	M4_30
M4_30.chr_18	381337	389263	7927	*	TCCAGA	M4_30
M4_30.chr_19	399232	407158	7927	*	TGAGTG	M4_30
M4_30.chr_19	637884	645810	7927	*	GTTCGG	M4_30
M4_30.chr_2	582508	590434	7927	*	CTCTCT	M4_30
M4_30.chr_2	3327371	3335297	7927	*	CATAAG	M4_30
M4_30.chr_4	1596167	1604093	7927	*	CTGCTT	M4_30
M4_30.chr_5	1022936	1030862	7927	*	TCAATG	M4_30
M4_30.chr_8	386058	393984	7927	*	TCTGAC	M4_30
M4_64.chr_10	123878	131804	7927	*	GTTGCT	M4_64
M4_64.chr_11	1535361	1543287	7927	*	TGGCAT	M4_64
M4_64.chr_12	474575	482501	7927	*	CCAGAC	M4_64
M4_64.chr_14	246914	254840	7927	*	GCACCC	M4_64
M4_64.chr_14	303544	311470	7927	*	GGTAAG	M4_64
M4_64.chr_14	360749	368675	7927	*	GACAAA	M4_64
M4_64.chr_14	666516	674442	7927	*	CAAGTC	M4_64
M4_64.chr_15	139919	147845	7927	*	AAAGGG	M4_64
M4_64.chr_18	381442	389368	7927	*	TCCAGA	M4_64
M4_64.chr_2	3319387	3327313	7927	*	CATAAG	M4_64
M4_64.chr_3	1432987	1440913	7927	*	TGTGAT	M4_64
M4_64.chr_4	1564631	1572557	7927	*	CTGCTT	M4_64
M4_64.chr_5	755220	763146	7927	*	GTGGGG	M4_64
M4_64.chr_5	984897	992823	7927	*	TCAATG	M4_64
M4_64.chr_8	366100	374026	7927	*	TCTGAC	M4_64
M4_8.chr_1	761011	768936	7926	*	GACACA	M4_8
M4_8.chr_1	860997	868922	7926	*	CTGCTC	M4_8
M4_8.chr_1	947679	955605	7927	*	ATTAAC	M4_8
M4_8.chr_13	606659	614585	7927	*	CGTTAC	M4_8
M4_8.chr_15	132080	140005	7926	*	ACGGGG	M4_8
M4_8.chr_2	2854777	2862704	7928	*	GGCTGC	M4_8
M4_8.chr_3	1705277	1713202	7926	*	GGTCAC	M4_8
M4_8.chr_4	1287033	1294960	7928	*	CCCTTG	M4_8
M4_8.chr_6_12.03	2299955	2307881	7927	*	TCCGCC	M4_8
M4_8.chr_6_12.12	783828	791754	7927	*	GCCAGG	M4_8
M4_8.chr_9	1124273	1132199	7927	*	ATGGGG	M4_8
M4_9.chr_1	1603329	1611255	7927	*	AAGATC	M4_9
M4_9.chr_11	110621	118547	7927	*	GCGGAG	M4_9
M4_9.chr_13	604045	611971	7927	*	CGTTAC	M4_9
M4_9.chr_14	246897	254823	7927	*	GCACCC	M4_9
M4_9.chr_2	52197	60123	7927	*	CGTGAT	M4_9
M4_9.chr_2	1160572	1168498	7927	*	CTAGAG	M4_9
M4_9.chr_2	3181926	3189852	7927	*	CATAAG	M4_9
M4_9.chr_4	1286986	1294912	7927	*	CCCTTG	M4_9
M4_9.chr_9	1435709	1443635	7927	*	CACACC	M4_9
OregS90.chr_10	352578	360504	7927	*	ACAGTC	OregS90
OregS90.chr_18	38987	46913	7927	*	CACTTC	OregS90
OregS90.chr_4	1686933	1694859	7927	*	CTTATC	OregS90
OregS90.chr_8	2120249	2128175	7927	*	CTCGCG	OregS90
UR95.chr_14	184645	192571	7927	*	CATGAG	UR95
UR95.chr_20	222566	230492	7927	*	CACTAC	UR95
UR95.chr_4	779325	787251	7927	*	CTCGAA	UR95
Zt05_unitig_000	1646824	1654750	7927	*	CCCACC	Zt05
Zt05_unitig_000	2532232	2540158	7927	*	CACGTG	Zt05
Zt05_unitig_000	4000049	4007975	7927	*	GTTCAA	Zt05
Zt05_unitig_020	723775	731701	7927	*	CGCAAG	Zt05
Zt05_unitig_021	640407	648333	7927	*	GTAAAA	Zt05
Zt05_unitig_025	438944	446870	7927	*	TATTGG	Zt05
Za17_unitig_004	938054	946255	8202	*	CGTGCT	Za17
Za17_unitig_013	576066	583364	7299	*	CAAGCC	Za17
Za17_unitig_014	565646	573855	8210	*	CCCCAC	Za17
Za17_unitig_024	401030	409248	8219	*	ATGGAG	Za17
Za17_unitig_030	324693	332902	8210	*	TCCCTG	Za17
Zb87_unitig_005	525700	550289	24590	*	CACACA	Zb87
Zb87_unitig_011	1602834	1611821	8988	*	GCTAAA	Zb87
Zb87_unitig_014	2448463	2458717	10255	*	GAAGAC	Zb87
Zb87_unitig_014	2656675	2657563	889	*	TGTATG	Zb87
Zb87_unitig_016	1572258	1592192	19935	*	CAAGAC	Zb87
Zb87_unitig_017	804635	815124	10490	*	GAGTTC	Zb87
Zb87_unitig_018	422183	423631	1449	*	AGTTTA	Zb87
Zb87_unitig_018	422183	435560	13378	*	AGTTTA	Zb87
Zb87_unitig_018	434672	435560	889	*	TTTATG	Zb87
Zb87_unitig_021	1695363	1696252	890	*	TCCGCC	Zb87
Zb87_unitig_022	738597	751700	13104	*	AGTAGG	Zb87
Zb87_unitig_026	1784748	1785637	890	*	TTGAAC	Zb87
Zb87_unitig_030	359215	365229	6015	*	CCGGAC	Zb87
Zb87_unitig_041	281587	289798	8212	*	GAGGTT	Zb87
Zb87_unitig_041	343601	361553	17953	*	TAGAAG	Zb87
Zb87_unitig_041	344022	361553	17532	*	TAGAGG	Zb87
Zb87_unitig_062	2929775	2948078	18304	*	GGTGTG	Zb87
Zb87_unitig_064	1389186	1408625	19440	*	GTATGC	Zb87
Zb87_unitig_071	113279	124465	11187	*	GTCGTA	Zb87
Zp13_unitig_003	1183079	1191310	8232	*	ATAATG	Zp13
Zp13_unitig_003	1671705	1693285	21581	*	TTTGTC	Zp13
Zp13_unitig_003	1779590	1787823	8234	*	GTCTTG	Zp13
Zp13_unitig_006	787785	796016	8232	*	AGGTAG	Zp13
Zp13_unitig_009	24651	32884	8234	*	GCCGAG	Zp13
Zp13_unitig_009	537150	545383	8234	*	CTTGGC	Zp13
Zp13_unitig_009	1213293	1221524	8232	*	TTGGTC	Zp13
Zp13_unitig_009	1470029	1478268	8240	*	AAAAGA	Zp13
Zp13_unitig_012	663273	671504	8232	*	AGCCGC	Zp13
Zp13_unitig_012	790142	798373	8232	*	AAGTAC	Zp13
Zp13_unitig_012	1862937	1871168	8232	*	CTTGTC	Zp13
Zp13_unitig_013	384671	392902	8232	*	GTCAAT	Zp13
Zp13_unitig_013	506844	521603	14760	*	GTTGCT	Zp13
Zp13_unitig_020	740263	748494	8232	*	GGCTTT	Zp13
Zp13_unitig_026	426729	434962	8234	*	CTACAC	Zp13
Zp13_unitig_026	993725	1001956	8232	*	CAAGCA	Zp13
Zp13_unitig_029	467760	489552	21793	*	GGCTTC	Zp13
Zp13_unitig_032	98024	106257	8234	*	AAGAAC	Zp13
Zp13_unitig_072	663543	671774	8232	*	GCCCCT	Zp13
Zp13_unitig_072	1109659	1117891	8233	*	TCTGCT	Zp13
Zp13_unitig_072	5580939	5589172	8234	*	CCGATC	Zp13
Zp13_unitig_076	1395885	1404116	8232	*	AACGAT	Zp13
Zp13_unitig_076	2350256	2358488	8233	*	GGGGTG	Zp13
Zpa63_unitig_000	1380857	1390489	9633	*	GTTGTT	Zpa63
Zpa63_unitig_000	2263720	2272695	8976	*	CTAGTG	Zpa63
Zpa63_unitig_003	674038	684394	10357	*	GAAGAA	Zpa63
Zpa63_unitig_007	74571	84202	9632	*	CTAGAT	Zpa63
Zpa63_unitig_014	5898	28551	22654	*	CTTAAC	Zpa63
Zpa63_unitig_018	499524	507797	8274	*	CTCTGC	Zpa63
Zpa63_unitig_021	390192	399175	8984	*	CAGCCC	Zpa63
Zpa63_unitig_024	322423	345696	23274	*	TTGGAC	Zpa63
Zpa63_unitig_029	19855	29486	9632	*	GACACG	Zpa63
Zpa63_unitig_029	51805	60770	8966	*	CTCCTG	Zpa63
Zpa63_unitig_033	283244	292209	8966	*	GATTCC	Zpa63
Zpa63_unitig_034	93818	110419	16602	*	GTCTTG	Zpa63
Zpa63_unitig_037	96368	105339	8972	*	ACGAAG	Zpa63
Zpa63_unitig_038	247331	257011	9681	*	CTGCAC	Zpa63
Zpa63_unitig_040	177015	185980	8966	*	ACATTG	Zpa63
Zpa63_unitig_041	111814	120762	8949	*	GCCATC	Zpa63
Zpa63_unitig_044	69508	85426	15919	*	GGCAAT	Zpa63
Zpa63_unitig_059	133736	142757	9022	*	CGTCTC	Zpa63
Zpa63_unitig_061	42395	58953	16559	*	CTGAGA	Zpa63
Zpa63_unitig_065	70030	78309	8280	*	CACGGG	Zpa63
Zpa63_unitig_072	29709	39341	9633	*	TTCCAG	Zpa63
