## Supplementary material for "Recent reactivation of a pathogenicity-associated transposable element triggers major chromosomal rearrangements in a fungal wheat pathogen": Figures source data: Figure1E_SourceData.txt

'packFinder':'Styx':'Styx'	1645.26645746152	Arg00
RLX_Styx_consensus-1_partial:RLX:RLX	185.947205646097	Arg00
'packFinder':'Styx':'Styx'1	970.703126018756	Aus01
RLX_Styx_consensus-1_partial:RLX:RLX1	315.048193506356	Aus01
'packFinder':'Styx':'Styx'2	645.236001357067	CH95
RLX_Styx_consensus-1_partial:RLX:RLX2	149.839782425236	CH95
'packFinder':'Styx':'Styx'3	99.4457654588258	CNR93
RLX_Styx_consensus-1_partial:RLX:RLX3	5.54530290662597	CNR93
'packFinder':'Styx':'Styx'4	0	CRI10
RLX_Styx_consensus-1_partial:RLX:RLX4	0	CRI10
'packFinder':'Styx':'Styx'5	0	IPO323
RLX_Styx_consensus-1_partial:RLX:RLX5	0	IPO323
RLX_Styx_consensus-1_partial:RLX:RLX6	0.390374916069393	KE94
RLX_Styx_consensus-1_partial:RLX:RLX7	30527.6971868587	MM_1A5_1
packFinder_Styx_consensus:STYX:STYX	6455.49344157891	MM_1A5_1
RLX_Styx_consensus-1_partial:RLX:RLX8	27339.5348322441	MM_1A5_2
packFinder_Styx_consensus:STYX:STYX1	5846.41606118124	MM_1A5_2
RLX_Styx_consensus-1_partial:RLX:RLX9	30720.3606926939	MM_1A5_3
packFinder_Styx_consensus:STYX:STYX2	6974.75834272637	MM_1A5_3
RLX_Styx_consensus-1_partial:RLX:RLX10	19603.8692479974	MM_1E4_1
packFinder_Styx_consensus:STYX:STYX3	4994.57261023097	MM_1E4_1
RLX_Styx_consensus-1_partial:RLX:RLX11	19465.4706953358	MM_1E4_2
packFinder_Styx_consensus:STYX:STYX4	4329.29975077865	MM_1E4_2
RLX_Styx_consensus-1_partial:RLX:RLX12	23863.1202975219	MM_1E4_3
packFinder_Styx_consensus:STYX:STYX5	5331.82772206743	MM_1E4_3
'packFinder':'Styx':'Styx'6	6.00580761596464	OregS90
RLX_Styx_consensus-1_partial:RLX:RLX13	3.00290380798232	OregS90
'packFinder':'Styx':'Styx'7	0	UR95
RLX_Styx_consensus-1_partial:RLX:RLX14	0	UR95
RLX_Styx_consensus-1_partial:RLX:RLX15	0	YEQ92
RLX_Styx_consensus:RLX:RLX	3.8855420136832	Za17_Alice
packFinder_Styx_consensus:STYX:STYX6	2.04778565586006	Za17_Alice
RLX_Styx_consensus:RLX:RLX1	1.36675192548011	Zb87_Alice
packFinder_Styx_consensus:STYX:STYX7	8.62296214802907	Zb87_Alice
RLX_Styx_consensus:RLX:RLX2	4.33696687983156	Zp13_Alice
packFinder_Styx_consensus:STYX:STYX8	6.71338708795844	Zp13_Alice
RLX_Styx_consensus:RLX:RLX3	4.13214170126559	Zpa63_Alice
packFinder_Styx_consensus:STYX:STYX9	20.0787167174173	Zpa63_Alice
