## Supplementary material for "Recent reactivation of a pathogenicity-associated transposable element triggers major chromosomal rearrangements in a fungal wheat pathogen": Figures source data: Figure1G_SourceData.txt

Zt	1A5_G1141_INTEGRASE	1A5_G1141_INTEGRASE	total	0
Zt	1A5	1A5.chr_1_3248913_3256839_7927_ATGCGA	total	0
Zt	1A5	1A5.chr_1_5670237_5678163_7927_CCGTGT	total	34
Zt	1A5	1A5.chr_1_761061_768987_7927_GACACA	total	23
Zt	1A5	1A5.chr_1_861048_868974_7927_CTGCTC	total	37
Zt	1A5	1A5.chr_1_947734_955660_7927_ATTAAC	total	25
Zt	1A5	1A5.chr_12_787913_795839_7927_GCCAGG	total	0
Zt	1A5	1A5.chr_14_226550_243258_16709_GCACCC	total	0
Zt	1A5	1A5.chr_14_71892_79818_7927_ATCTGC	total	14
Zt	1A5	1A5.chr_17_333879_341803_7925_GTCAAG	total	0
Zt	1A5	1A5.chr_17_333879_346527_12649_GTCAAG	total	0
Zt	1A5	1A5.chr_17_362768_370694_7927_ATCAGG	total	0
Zt	1A5	1A5.chr_2_2086610_2094536_7927_CTCTCC	total	47
Zt	1A5	1A5.chr_2_52220_60144_7925_CGTGAT	total	0
Zt	1A5	1A5.chr_2_52220_73491_21272_CGTGAT	total	0
Zt	1A5	1A5.chr_2_65569_73491_7923_CACAAA	total	1
Zt	1A5	1A5.chr_20_169421_177347_7927_CTGGGC	total	0
Zt	1A5	1A5.chr_4_1539732_1547658_7927_CTGCTT	total	30
Zt	1A5	1A5.chr_6_2204840_2226376_21537_CTGTTC	total	0
Zt	1E4	1E4.chr_10_555718_568038_12321_CAAGCT	total	0
Zt	1E4	1E4.chr_11_1540233_1548159_7927_TGGCAT	total	23
Zt	1E4	1E4.chr_13_556844_564770_7927_CGTTAC	total	0
Zt	1E4	1E4.chr_14_225052_238361_13310_CTAGTG	total	3
Zt	1E4	1E4.chr_19_273089_290020_16932_TGAGTG	total	0
Zt	1E4	1E4.chr_2_3217078_3225004_7927_CATAAG	total	15
Zt	1E4	1E4.chr_4_1224224_1232150_7927_CCCTTG	total	0
Zt	1E4	1E4.chr_7_462435_471827_9393_CAGCCA	total	2
Zt	1E4	1E4.chr_8_366106_374032_7927_TCTGAC	total	0
Zt	3D1	3D1.chr_12_369784_377710_7927_GGCGGG	total	26
Zt	3D1	3D1.chr_15_292158_300084_7927_CCCTCA	total	16
Zt	3D1	3D1.chr_16_91305_102462_11158_GACGCC	total	31
Zt	3D1	3D1.chr_3_2254336_2262262_7927_GACGAT	total	26
Zt	3D1	3D1.chr_8_451497_459423_7927_CGCTAG	total	38
Zt	3D7	3D7.chr_11_543973_551900_7928_CAAAGT	total	22
Zt	3D7	3D7.chr_2_1181988_1189914_7927_CATAGG	total	62
Zt	3D7	3D7.chr_2_1211415_1219341_7927_CTTCCC	total	54
Zt	3D7	3D7.chr_7_420697_428623_7927_CCTAGC	total	18
Zt	Arg00	Arg00.chr_1_171745_179671_7927_GCGGCT	total	0
Zt	Arg00	Arg00.chr_1_266930_274856_7927_CTAGGC	total	100
Zt	Arg00	Arg00.chr_1_292564_300490_7927_CGTCTG	total	120
Zt	Arg00	Arg00.chr_1_3269639_3277565_7927_CAAGGT	total	7
Zt	Arg00	Arg00.chr_1_3637071_3644997_7927_GGATGA	total	0
Zt	Arg00	Arg00.chr_1_4403726_4411652_7927_CTCCTG	total	116
Zt	Arg00	Arg00.chr_1_4484824_4492750_7927_TGCGGC	total	96
Zt	Arg00	Arg00.chr_1_4644024_4651950_7927_GTTTGC	total	0
Zt	Arg00	Arg00.chr_1_5368329_5376255_7927_CCGGTG	total	77
Zt	Arg00	Arg00.chr_10_582449_590375_7927_ACGGAG	total	0
Zt	Arg00	Arg00.chr_10_686800_694727_7928_CTCGCC	total	0
Zt	Arg00	Arg00.chr_10_686800_708095_21296_CTCGCC	total	0
Zt	Arg00	Arg00.chr_10_700169_708095_7927_GCGTCG	total	81
Zt	Arg00	Arg00.chr_10_756395_764321_7927_TCCGAG	total	68
Zt	Arg00	Arg00.chr_11_126450_134376_7927_CTCTAA	total	67
Zt	Arg00	Arg00.chr_11_1580856_1588782_7927_CATTGG	total	63
Zt	Arg00	Arg00.chr_11_924037_931963_7927_CGCAGC	total	55
Zt	Arg00	Arg00.chr_13_1265229_1273155_7927_TCAGCC	total	0
Zt	Arg00	Arg00.chr_18_174595_182521_7927_CCTGAG	total	42
Zt	Arg00	Arg00.chr_19_195804_203730_7927_ATCGAA	total	0
Zt	Arg00	Arg00.chr_19_293507_301433_7927_GTTTGG	total	43
Zt	Arg00	Arg00.chr_2_1644747_1652673_7927_CAAGAC	total	0
Zt	Arg00	Arg00.chr_2_3013934_3021860_7927_CACGAC	total	66
Zt	Arg00	Arg00.chr_20_171430_179356_7927_CACGCG	total	40
Zt	Arg00	Arg00.chr_20_321022_328948_7927_CGCGCC	total	24
Zt	Arg00	Arg00.chr_21_361571_369497_7927_GCTGTC	total	0
Zt	Arg00	Arg00.chr_4_1425560_1433486_7927_CAAGCG	total	0
Zt	Arg00	Arg00.chr_4_1487014_1494940_7927_CTTTCC	total	0
Zt	Arg00	Arg00.chr_4_1722627_1730553_7927_CTGGGC	total	0
Zt	Arg00	Arg00.chr_4_2954965_2962889_7925_CACTTT	total	80
Zt	Arg00	Arg00.chr_4_920404_928330_7927_GTCTAA	total	0
Zt	Arg00	Arg00.chr_6_1882060_1889986_7927_CGTCGG	total	58
Zt	Arg00	Arg00.chr_7_445488_453414_7927_TACTTG	total	0
Zt	Arg00	Arg00.chr_8_969099_977025_7927_CTGGAA	total	0
Zt	Arg00	Arg00.chr_9_1780265_1788191_7927_AAGATG	total	76
Zt	Aus01	Aus01.chr_10_1189725_1197651_7927_ACCATG	total	0
Zt	Aus01	Aus01.chr_10_1523611_1531537_7927_CTCGGC	total	0
Zt	Aus01	Aus01.chr_10_406632_414558_7927_CATGTG	total	0
Zt	Aus01	Aus01.chr_12_1381551_1389477_7927_CTCCAC	total	0
Zt	Aus01	Aus01.chr_12_280388_288314_7927_GTCTCA	total	0
Zt	Aus01	Aus01.chr_15_378989_386915_7927_TTGAAC	total	0
Zt	Aus01	Aus01.chr_16_516535_524461_7927_GTGGCC	total	0
Zt	Aus01	Aus01.chr_2_228057_257715_29659_GGTATC	total	0
Zt	Aus01	Aus01.chr_2_244398_257715_13318_GGTATC	total	0
Zt	Aus01	Aus01.chr_2_973824_981750_7927_GGCGGG	total	0
Zt	Aus01	Aus01.chr_3_2476735_2484661_7927_CACATC	total	0
Zt	Aus01	Aus01.chr_8_68199_76125_7927_GAGGAA	total	0
Zt	CH95	CH95.chr_1_5383401_5391327_7927_ACTAAA	total	0
Zt	CH95	CH95.chr_1_5765161_5773087_7927_TATTCA	total	0
Zt	CH95	CH95.chr_11_467734_475660_7927_TTCGAG	total	1
Zt	CH95	CH95.chr_15_293444_301370_7927_CTAGCG	total	6
Zt	CH95	CH95.chr_15_60677_68603_7927_ACCTCG	total	0
Zt	CH95	CH95.chr_2_2721013_2728939_7927_CGCAGA	total	0
Zt	CH95	CH95.chr_20_40325_48251_7927_GATCGT	total	0
Zt	CH95	CH95.chr_6_1851092_1859018_7927_AATGGA	total	0
Zt	CH95	CH95.chr_7_782424_790350_7927_GGCGTG	total	0
Zt	CH95	CH95.chr_7_965062_972988_7927_CGCAGG	total	0
Zt	CNR93	CNR93.chr_1_2976111_2984037_7927_GTCAGC	total	59
Zt	CNR93	CNR93.chr_1_4150284_4158210_7927_GTTAAG	total	81
Zt	CNR93	CNR93.chr_1_5211009_5218933_7925_GTCACA	total	10
Zt	CNR93	CNR93.chr_11_1394893_1402822_7930_CACAAG	total	17
Zt	CNR93	CNR93.chr_11_1502909_1510835_7927_AGGGAA	total	14
Zt	CNR93	CNR93.chr_16_67381_75307_7927_GCGGGC	total	14
Zt	CNR93	CNR93.chr_17_65955_82607_16653_CCCGCT	total	9
Zt	CNR93	CNR93.chr_17_66174_82607_16434_CTCGTG	total	9
Zt	CNR93	CNR93.chr_17_74681_82607_7927_CACGAG	total	9
Zt	CNR93	CNR93.chr_19_24399_32325_7927_GACCCC	total	1
Zt	CNR93	CNR93.chr_19_299330_307256_7927_GCATTC	total	11
Zt	CNR93	CNR93.chr_2_1208662_1222198_13537_GCTCAG	total	12
Zt	CNR93	CNR93.chr_3_3508301_3516227_7927_CTCCGT	total	11
Zt	CNR93	CNR93.chr_3_73007_80933_7927_TCTAGC	total	23
Zt	CNR93	CNR93.chr_5_1501153_1509079_7927_CTTGGA	total	41
Zt	CNR93	CNR93.chr_5_1542331_1550257_7927_CATGTG	total	31
Zt	CNR93	CNR93.chr_5_1720354_1728280_7927_TGCACC	total	24
Zt	CNR93	CNR93.chr_8_336694_344620_7927_GTCACG	total	8
Zt	CRI10	CRI10.chr_15_498670_506597_7928_CATATG	total	17
Zt	CRI10	CRI10.chr_15_498670_521925_23256_CATATG	total	17
Zt	CRI10	CRI10.chr_15_513999_521925_7927_AGTACG	total	19
Zt	CRI10	CRI10.chr_15_542187_550113_7927_GGCATG	total	34
Zt	CRI10	CRI10.chr_19_323102_331027_7926_GCAGAC	total	43
Zt	CRI10	CRI10.chr_4_416415_424341_7927_GTCCCA	total	70
Zt	IPO323	IPO323.chr_20_369179_377064_7886_TGCTCC	total	230
Zt	OregS90	OregS90.chr_10_352578_360504_7927_ACAGTC	total	24
Zt	OregS90	OregS90.chr_18_38987_46913_7927_CACTTC	total	13
Zt	OregS90	OregS90.chr_4_1686933_1694859_7927_CTTATC	total	36
Zt	OregS90	OregS90.chr_8_2120249_2128175_7927_CTCGCG	total	16
Zt	UR95	UR95.chr_14_184645_192571_7927_CATGAG	total	90
Zt	UR95	UR95.chr_20_222566_230492_7927_CACTAC	total	99
Zt	UR95	UR95.chr_4_779325_787251_7927_CTCGAA	total	79
Za	Za17	Za17_unitig_004_938054_946255_8202_CGTGCT	total	218
Za	Za17	Za17_unitig_013_576066_583364_7299_CAAGCC	total	213
Za	Za17	Za17_unitig_014_565646_573855_8210_CCCCAC	total	217
Za	Za17	Za17_unitig_024_401030_409248_8219_ATGGAG	total	212
Za	Za17	Za17_unitig_030_324693_332902_8210_TCCCTG	total	249
Zb	Zb87	Zb87_unitig_005_525700_550289_24590_CACACA	total	268
Zb	Zb87	Zb87_unitig_041_281587_289798_8212_GAGGTT	total	259
Zb	Zb87	Zb87_unitig_041_343601_361553_17953_TAGAAG	total	248
Zb	Zb87	Zb87_unitig_041_344022_361553_17532_TAGAGG	total	248
Zb	Zb87	Zb87_unitig_062_2929775_2948078_18304_GGTGTG	total	330
Zb	Zb87	Zb87_unitig_064_1389186_1408625_19440_GTATGC	total	263
Zp	Zp13	Zp13_unitig_003_1183079_1191310_8232_ATAATG	total	130
Zp	Zp13	Zp13_unitig_003_1671705_1693285_21581_TTTGTC	total	178
Zp	Zp13	Zp13_unitig_003_1779590_1787823_8234_GTCTTG	total	168
Zp	Zp13	Zp13_unitig_006_787785_796016_8232_AGGTAG	total	140
Zp	Zp13	Zp13_unitig_009_1213293_1221524_8232_TTGGTC	total	143
Zp	Zp13	Zp13_unitig_009_1470029_1478268_8240_AAAAGA	total	166
Zp	Zp13	Zp13_unitig_009_24651_32884_8234_GCCGAG	total	181
Zp	Zp13	Zp13_unitig_009_537150_545383_8234_CTTGGC	total	154
Zp	Zp13	Zp13_unitig_012_1862937_1871168_8232_CTTGTC	total	126
Zp	Zp13	Zp13_unitig_012_663273_671504_8232_AGCCGC	total	138
Zp	Zp13	Zp13_unitig_012_790142_798373_8232_AAGTAC	total	142
Zp	Zp13	Zp13_unitig_013_384671_392902_8232_GTCAAT	total	121
Zp	Zp13	Zp13_unitig_013_506844_521603_14760_GTTGCT	total	172
Zp	Zp13	Zp13_unitig_020_740263_748494_8232_GGCTTT	total	123
Zp	Zp13	Zp13_unitig_026_426729_434962_8234_CTACAC	total	158
Zp	Zp13	Zp13_unitig_026_993725_1001956_8232_CAAGCA	total	113
Zp	Zp13	Zp13_unitig_029_467760_489552_21793_GGCTTC	total	158
Zp	Zp13	Zp13_unitig_032_98024_106257_8234_AAGAAC	total	160
Zp	Zp13	Zp13_unitig_072_1109659_1117891_8233_TCTGCT	total	130
Zp	Zp13	Zp13_unitig_072_5580939_5589172_8234_CCGATC	total	185
Zp	Zp13	Zp13_unitig_072_663543_671774_8232_GCCCCT	total	134
Zp	Zp13	Zp13_unitig_076_1395885_1404116_8232_AACGAT	total	142
Zp	Zp13	Zp13_unitig_076_2350256_2358488_8233_GGGGTG	total	169
Zpa	Zpa63	Zpa63_unitig_000_1380857_1390489_9633_GTTGTT	total	426
Zpa	Zpa63	Zpa63_unitig_000_2263720_2272695_8976_CTAGTG	total	409
Zpa	Zpa63	Zpa63_unitig_003_674038_684394_10357_GAAGAA	total	424
Zpa	Zpa63	Zpa63_unitig_007_74571_84202_9632_CTAGAT	total	409
Zpa	Zpa63	Zpa63_unitig_014_5898_28551_22654_CTTAAC	total	400
Zpa	Zpa63	Zpa63_unitig_018_499524_507797_8274_CTCTGC	total	414
Zpa	Zpa63	Zpa63_unitig_021_390192_399175_8984_CAGCCC	total	428
Zpa	Zpa63	Zpa63_unitig_024_322423_345696_23274_TTGGAC	total	401
Zpa	Zpa63	Zpa63_unitig_029_19855_29486_9632_GACACG	total	401
Zpa	Zpa63	Zpa63_unitig_029_51805_60770_8966_CTCCTG	total	394
Zpa	Zpa63	Zpa63_unitig_033_283244_292209_8966_GATTCC	total	389
Zpa	Zpa63	Zpa63_unitig_034_93818_110419_16602_GTCTTG	total	400
Zpa	Zpa63	Zpa63_unitig_037_96368_105339_8972_ACGAAG	total	424
Zpa	Zpa63	Zpa63_unitig_038_247331_257011_9681_CTGCAC	total	410
Zpa	Zpa63	Zpa63_unitig_040_177015_185980_8966_ACATTG	total	399
Zpa	Zpa63	Zpa63_unitig_041_111814_120762_8949_GCCATC	total	400
Zpa	Zpa63	Zpa63_unitig_044_69508_85426_15919_GGCAAT	total	423
Zpa	Zpa63	Zpa63_unitig_059_133736_142757_9022_CGTCTC	total	407
Zpa	Zpa63	Zpa63_unitig_061_42395_58953_16559_CTGAGA	total	383
Zpa	Zpa63	Zpa63_unitig_065_70030_78309_8280_CACGGG	total	384
Zpa	Zpa63	Zpa63_unitig_072_29709_39341_9633_TTCCAG	total	406
Zt	Zt05	Zt05_unitig_000_1646824_1654750_7927_CCCACC	total	28
Zt	Zt05	Zt05_unitig_000_2532232_2540158_7927_CACGTG	total	70
Zt	Zt05	Zt05_unitig_000_4000049_4007975_7927_GTTCAA	total	22
Zt	Zt05	Zt05_unitig_020_723775_731701_7927_CGCAAG	total	12
Zt	Zt05	Zt05_unitig_021_640407_648333_7927_GTAAAA	total	17
Zt	Zt05	Zt05_unitig_025_438944_446870_7927_TATTGG	total	5
Zt	1A5_G1141_INTEGRASE	1A5_G1141_INTEGRASE	prop	NA
Zt	1A5	1A5.chr_1_3248913_3256839_7927_ATGCGA	prop	NA
Zt	1A5	1A5.chr_1_5670237_5678163_7927_CCGTGT	prop	1
Zt	1A5	1A5.chr_1_761061_768987_7927_GACACA	prop	1
Zt	1A5	1A5.chr_1_861048_868974_7927_CTGCTC	prop	1
Zt	1A5	1A5.chr_1_947734_955660_7927_ATTAAC	prop	1
Zt	1A5	1A5.chr_12_787913_795839_7927_GCCAGG	prop	NA
Zt	1A5	1A5.chr_14_226550_243258_16709_GCACCC	prop	NA
Zt	1A5	1A5.chr_14_71892_79818_7927_ATCTGC	prop	1
Zt	1A5	1A5.chr_17_333879_341803_7925_GTCAAG	prop	NA
Zt	1A5	1A5.chr_17_333879_346527_12649_GTCAAG	prop	NA
Zt	1A5	1A5.chr_17_362768_370694_7927_ATCAGG	prop	NA
Zt	1A5	1A5.chr_2_2086610_2094536_7927_CTCTCC	prop	1
Zt	1A5	1A5.chr_2_52220_60144_7925_CGTGAT	prop	NA
Zt	1A5	1A5.chr_2_52220_73491_21272_CGTGAT	prop	NA
Zt	1A5	1A5.chr_2_65569_73491_7923_CACAAA	prop	1
Zt	1A5	1A5.chr_20_169421_177347_7927_CTGGGC	prop	NA
Zt	1A5	1A5.chr_4_1539732_1547658_7927_CTGCTT	prop	1
Zt	1A5	1A5.chr_6_2204840_2226376_21537_CTGTTC	prop	NA
Zt	1E4	1E4.chr_10_555718_568038_12321_CAAGCT	prop	NA
Zt	1E4	1E4.chr_11_1540233_1548159_7927_TGGCAT	prop	0.956521739130435
Zt	1E4	1E4.chr_13_556844_564770_7927_CGTTAC	prop	NA
Zt	1E4	1E4.chr_14_225052_238361_13310_CTAGTG	prop	0.666666666666667
Zt	1E4	1E4.chr_19_273089_290020_16932_TGAGTG	prop	NA
Zt	1E4	1E4.chr_2_3217078_3225004_7927_CATAAG	prop	1
Zt	1E4	1E4.chr_4_1224224_1232150_7927_CCCTTG	prop	NA
Zt	1E4	1E4.chr_7_462435_471827_9393_CAGCCA	prop	0.5
Zt	1E4	1E4.chr_8_366106_374032_7927_TCTGAC	prop	NA
Zt	3D1	3D1.chr_12_369784_377710_7927_GGCGGG	prop	1
Zt	3D1	3D1.chr_15_292158_300084_7927_CCCTCA	prop	1
Zt	3D1	3D1.chr_16_91305_102462_11158_GACGCC	prop	1
Zt	3D1	3D1.chr_3_2254336_2262262_7927_GACGAT	prop	1
Zt	3D1	3D1.chr_8_451497_459423_7927_CGCTAG	prop	1
Zt	3D7	3D7.chr_11_543973_551900_7928_CAAAGT	prop	1
Zt	3D7	3D7.chr_2_1181988_1189914_7927_CATAGG	prop	1
Zt	3D7	3D7.chr_2_1211415_1219341_7927_CTTCCC	prop	1
Zt	3D7	3D7.chr_7_420697_428623_7927_CCTAGC	prop	1
Zt	Arg00	Arg00.chr_1_171745_179671_7927_GCGGCT	prop	NA
Zt	Arg00	Arg00.chr_1_266930_274856_7927_CTAGGC	prop	1
Zt	Arg00	Arg00.chr_1_292564_300490_7927_CGTCTG	prop	1
Zt	Arg00	Arg00.chr_1_3269639_3277565_7927_CAAGGT	prop	1
Zt	Arg00	Arg00.chr_1_3637071_3644997_7927_GGATGA	prop	NA
Zt	Arg00	Arg00.chr_1_4403726_4411652_7927_CTCCTG	prop	1
Zt	Arg00	Arg00.chr_1_4484824_4492750_7927_TGCGGC	prop	1
Zt	Arg00	Arg00.chr_1_4644024_4651950_7927_GTTTGC	prop	NA
Zt	Arg00	Arg00.chr_1_5368329_5376255_7927_CCGGTG	prop	1
Zt	Arg00	Arg00.chr_10_582449_590375_7927_ACGGAG	prop	NA
Zt	Arg00	Arg00.chr_10_686800_694727_7928_CTCGCC	prop	NA
Zt	Arg00	Arg00.chr_10_686800_708095_21296_CTCGCC	prop	NA
Zt	Arg00	Arg00.chr_10_700169_708095_7927_GCGTCG	prop	1
Zt	Arg00	Arg00.chr_10_756395_764321_7927_TCCGAG	prop	1
Zt	Arg00	Arg00.chr_11_126450_134376_7927_CTCTAA	prop	1
Zt	Arg00	Arg00.chr_11_1580856_1588782_7927_CATTGG	prop	1
Zt	Arg00	Arg00.chr_11_924037_931963_7927_CGCAGC	prop	1
Zt	Arg00	Arg00.chr_13_1265229_1273155_7927_TCAGCC	prop	NA
Zt	Arg00	Arg00.chr_18_174595_182521_7927_CCTGAG	prop	1
Zt	Arg00	Arg00.chr_19_195804_203730_7927_ATCGAA	prop	NA
Zt	Arg00	Arg00.chr_19_293507_301433_7927_GTTTGG	prop	1
Zt	Arg00	Arg00.chr_2_1644747_1652673_7927_CAAGAC	prop	NA
Zt	Arg00	Arg00.chr_2_3013934_3021860_7927_CACGAC	prop	1
Zt	Arg00	Arg00.chr_20_171430_179356_7927_CACGCG	prop	1
Zt	Arg00	Arg00.chr_20_321022_328948_7927_CGCGCC	prop	1
Zt	Arg00	Arg00.chr_21_361571_369497_7927_GCTGTC	prop	NA
Zt	Arg00	Arg00.chr_4_1425560_1433486_7927_CAAGCG	prop	NA
Zt	Arg00	Arg00.chr_4_1487014_1494940_7927_CTTTCC	prop	NA
Zt	Arg00	Arg00.chr_4_1722627_1730553_7927_CTGGGC	prop	NA
Zt	Arg00	Arg00.chr_4_2954965_2962889_7925_CACTTT	prop	1
Zt	Arg00	Arg00.chr_4_920404_928330_7927_GTCTAA	prop	NA
Zt	Arg00	Arg00.chr_6_1882060_1889986_7927_CGTCGG	prop	1
Zt	Arg00	Arg00.chr_7_445488_453414_7927_TACTTG	prop	NA
Zt	Arg00	Arg00.chr_8_969099_977025_7927_CTGGAA	prop	NA
Zt	Arg00	Arg00.chr_9_1780265_1788191_7927_AAGATG	prop	1
Zt	Aus01	Aus01.chr_10_1189725_1197651_7927_ACCATG	prop	NA
Zt	Aus01	Aus01.chr_10_1523611_1531537_7927_CTCGGC	prop	NA
Zt	Aus01	Aus01.chr_10_406632_414558_7927_CATGTG	prop	NA
Zt	Aus01	Aus01.chr_12_1381551_1389477_7927_CTCCAC	prop	NA
Zt	Aus01	Aus01.chr_12_280388_288314_7927_GTCTCA	prop	NA
Zt	Aus01	Aus01.chr_15_378989_386915_7927_TTGAAC	prop	NA
Zt	Aus01	Aus01.chr_16_516535_524461_7927_GTGGCC	prop	NA
Zt	Aus01	Aus01.chr_2_228057_257715_29659_GGTATC	prop	NA
Zt	Aus01	Aus01.chr_2_244398_257715_13318_GGTATC	prop	NA
Zt	Aus01	Aus01.chr_2_973824_981750_7927_GGCGGG	prop	NA
Zt	Aus01	Aus01.chr_3_2476735_2484661_7927_CACATC	prop	NA
Zt	Aus01	Aus01.chr_8_68199_76125_7927_GAGGAA	prop	NA
Zt	CH95	CH95.chr_1_5383401_5391327_7927_ACTAAA	prop	NA
Zt	CH95	CH95.chr_1_5765161_5773087_7927_TATTCA	prop	NA
Zt	CH95	CH95.chr_11_467734_475660_7927_TTCGAG	prop	1
Zt	CH95	CH95.chr_15_293444_301370_7927_CTAGCG	prop	1
Zt	CH95	CH95.chr_15_60677_68603_7927_ACCTCG	prop	NA
Zt	CH95	CH95.chr_2_2721013_2728939_7927_CGCAGA	prop	NA
Zt	CH95	CH95.chr_20_40325_48251_7927_GATCGT	prop	NA
Zt	CH95	CH95.chr_6_1851092_1859018_7927_AATGGA	prop	NA
Zt	CH95	CH95.chr_7_782424_790350_7927_GGCGTG	prop	NA
Zt	CH95	CH95.chr_7_965062_972988_7927_CGCAGG	prop	NA
Zt	CNR93	CNR93.chr_1_2976111_2984037_7927_GTCAGC	prop	1
Zt	CNR93	CNR93.chr_1_4150284_4158210_7927_GTTAAG	prop	1
Zt	CNR93	CNR93.chr_1_5211009_5218933_7925_GTCACA	prop	1
Zt	CNR93	CNR93.chr_11_1394893_1402822_7930_CACAAG	prop	1
Zt	CNR93	CNR93.chr_11_1502909_1510835_7927_AGGGAA	prop	1
Zt	CNR93	CNR93.chr_16_67381_75307_7927_GCGGGC	prop	1
Zt	CNR93	CNR93.chr_17_65955_82607_16653_CCCGCT	prop	1
Zt	CNR93	CNR93.chr_17_66174_82607_16434_CTCGTG	prop	1
Zt	CNR93	CNR93.chr_17_74681_82607_7927_CACGAG	prop	1
Zt	CNR93	CNR93.chr_19_24399_32325_7927_GACCCC	prop	1
Zt	CNR93	CNR93.chr_19_299330_307256_7927_GCATTC	prop	1
Zt	CNR93	CNR93.chr_2_1208662_1222198_13537_GCTCAG	prop	1
Zt	CNR93	CNR93.chr_3_3508301_3516227_7927_CTCCGT	prop	1
Zt	CNR93	CNR93.chr_3_73007_80933_7927_TCTAGC	prop	1
Zt	CNR93	CNR93.chr_5_1501153_1509079_7927_CTTGGA	prop	1
Zt	CNR93	CNR93.chr_5_1542331_1550257_7927_CATGTG	prop	1
Zt	CNR93	CNR93.chr_5_1720354_1728280_7927_TGCACC	prop	1
Zt	CNR93	CNR93.chr_8_336694_344620_7927_GTCACG	prop	1
Zt	CRI10	CRI10.chr_15_498670_506597_7928_CATATG	prop	1
Zt	CRI10	CRI10.chr_15_498670_521925_23256_CATATG	prop	1
Zt	CRI10	CRI10.chr_15_513999_521925_7927_AGTACG	prop	1
Zt	CRI10	CRI10.chr_15_542187_550113_7927_GGCATG	prop	1
Zt	CRI10	CRI10.chr_19_323102_331027_7926_GCAGAC	prop	1
Zt	CRI10	CRI10.chr_4_416415_424341_7927_GTCCCA	prop	1
Zt	IPO323	IPO323.chr_20_369179_377064_7886_TGCTCC	prop	0.978260869565217
Zt	OregS90	OregS90.chr_10_352578_360504_7927_ACAGTC	prop	1
Zt	OregS90	OregS90.chr_18_38987_46913_7927_CACTTC	prop	1
Zt	OregS90	OregS90.chr_4_1686933_1694859_7927_CTTATC	prop	1
Zt	OregS90	OregS90.chr_8_2120249_2128175_7927_CTCGCG	prop	1
Zt	UR95	UR95.chr_14_184645_192571_7927_CATGAG	prop	1
Zt	UR95	UR95.chr_20_222566_230492_7927_CACTAC	prop	1
Zt	UR95	UR95.chr_4_779325_787251_7927_CTCGAA	prop	1
Za	Za17	Za17_unitig_004_938054_946255_8202_CGTGCT	prop	0.940366972477064
Za	Za17	Za17_unitig_013_576066_583364_7299_CAAGCC	prop	0.943661971830986
Za	Za17	Za17_unitig_014_565646_573855_8210_CCCCAC	prop	0.944700460829493
Za	Za17	Za17_unitig_024_401030_409248_8219_ATGGAG	prop	0.943396226415094
Za	Za17	Za17_unitig_030_324693_332902_8210_TCCCTG	prop	0.947791164658635
Zb	Zb87	Zb87_unitig_005_525700_550289_24590_CACACA	prop	0.876865671641791
Zb	Zb87	Zb87_unitig_041_281587_289798_8212_GAGGTT	prop	0.872586872586873
Zb	Zb87	Zb87_unitig_041_343601_361553_17953_TAGAAG	prop	0.870967741935484
Zb	Zb87	Zb87_unitig_041_344022_361553_17532_TAGAGG	prop	0.870967741935484
Zb	Zb87	Zb87_unitig_062_2929775_2948078_18304_GGTGTG	prop	0.906060606060606
Zb	Zb87	Zb87_unitig_064_1389186_1408625_19440_GTATGC	prop	0.889733840304182
Zp	Zp13	Zp13_unitig_003_1183079_1191310_8232_ATAATG	prop	0.915384615384615
Zp	Zp13	Zp13_unitig_003_1671705_1693285_21581_TTTGTC	prop	0.949438202247191
Zp	Zp13	Zp13_unitig_003_1779590_1787823_8234_GTCTTG	prop	0.946428571428571
Zp	Zp13	Zp13_unitig_006_787785_796016_8232_AGGTAG	prop	0.928571428571429
Zp	Zp13	Zp13_unitig_009_1213293_1221524_8232_TTGGTC	prop	0.923076923076923
Zp	Zp13	Zp13_unitig_009_1470029_1478268_8240_AAAAGA	prop	0.94578313253012
Zp	Zp13	Zp13_unitig_009_24651_32884_8234_GCCGAG	prop	0.955801104972376
Zp	Zp13	Zp13_unitig_009_537150_545383_8234_CTTGGC	prop	0.941558441558442
Zp	Zp13	Zp13_unitig_012_1862937_1871168_8232_CTTGTC	prop	0.912698412698413
Zp	Zp13	Zp13_unitig_012_663273_671504_8232_AGCCGC	prop	0.920289855072464
Zp	Zp13	Zp13_unitig_012_790142_798373_8232_AAGTAC	prop	0.922535211267606
Zp	Zp13	Zp13_unitig_013_384671_392902_8232_GTCAAT	prop	0.909090909090909
Zp	Zp13	Zp13_unitig_013_506844_521603_14760_GTTGCT	prop	0.947674418604651
Zp	Zp13	Zp13_unitig_020_740263_748494_8232_GGCTTT	prop	0.910569105691057
Zp	Zp13	Zp13_unitig_026_426729_434962_8234_CTACAC	prop	0.943037974683544
Zp	Zp13	Zp13_unitig_026_993725_1001956_8232_CAAGCA	prop	0.902654867256637
Zp	Zp13	Zp13_unitig_029_467760_489552_21793_GGCTTC	prop	0.943037974683544
Zp	Zp13	Zp13_unitig_032_98024_106257_8234_AAGAAC	prop	0.95
Zp	Zp13	Zp13_unitig_072_1109659_1117891_8233_TCTGCT	prop	0.915384615384615
Zp	Zp13	Zp13_unitig_072_5580939_5589172_8234_CCGATC	prop	0.951351351351351
Zp	Zp13	Zp13_unitig_072_663543_671774_8232_GCCCCT	prop	0.917910447761194
Zp	Zp13	Zp13_unitig_076_1395885_1404116_8232_AACGAT	prop	0.922535211267606
Zp	Zp13	Zp13_unitig_076_2350256_2358488_8233_GGGGTG	prop	0.958579881656805
Zpa	Zpa63	Zpa63_unitig_000_1380857_1390489_9633_GTTGTT	prop	0.652582159624413
Zpa	Zpa63	Zpa63_unitig_000_2263720_2272695_8976_CTAGTG	prop	0.660146699266504
Zpa	Zpa63	Zpa63_unitig_003_674038_684394_10357_GAAGAA	prop	0.658018867924528
Zpa	Zpa63	Zpa63_unitig_007_74571_84202_9632_CTAGAT	prop	0.662591687041565
Zpa	Zpa63	Zpa63_unitig_014_5898_28551_22654_CTTAAC	prop	0.655
Zpa	Zpa63	Zpa63_unitig_018_499524_507797_8274_CTCTGC	prop	0.657004830917874
Zpa	Zpa63	Zpa63_unitig_021_390192_399175_8984_CAGCCC	prop	0.672897196261682
Zpa	Zpa63	Zpa63_unitig_024_322423_345696_23274_TTGGAC	prop	0.643391521197007
Zpa	Zpa63	Zpa63_unitig_029_19855_29486_9632_GACACG	prop	0.648379052369077
Zpa	Zpa63	Zpa63_unitig_029_51805_60770_8966_CTCCTG	prop	0.631979695431472
Zpa	Zpa63	Zpa63_unitig_033_283244_292209_8966_GATTCC	prop	0.634961439588689
Zpa	Zpa63	Zpa63_unitig_034_93818_110419_16602_GTCTTG	prop	0.675
Zpa	Zpa63	Zpa63_unitig_037_96368_105339_8972_ACGAAG	prop	0.669811320754717
Zpa	Zpa63	Zpa63_unitig_038_247331_257011_9681_CTGCAC	prop	0.663414634146341
Zpa	Zpa63	Zpa63_unitig_040_177015_185980_8966_ACATTG	prop	0.651629072681704
Zpa	Zpa63	Zpa63_unitig_041_111814_120762_8949_GCCATC	prop	0.6575
Zpa	Zpa63	Zpa63_unitig_044_69508_85426_15919_GGCAAT	prop	0.678486997635934
Zpa	Zpa63	Zpa63_unitig_059_133736_142757_9022_CGTCTC	prop	0.648648648648649
Zpa	Zpa63	Zpa63_unitig_061_42395_58953_16559_CTGAGA	prop	0.621409921671018
Zpa	Zpa63	Zpa63_unitig_065_70030_78309_8280_CACGGG	prop	0.627604166666667
Zpa	Zpa63	Zpa63_unitig_072_29709_39341_9633_TTCCAG	prop	0.657635467980296
Zt	Zt05	Zt05_unitig_000_1646824_1654750_7927_CCCACC	prop	1
Zt	Zt05	Zt05_unitig_000_2532232_2540158_7927_CACGTG	prop	1
Zt	Zt05	Zt05_unitig_000_4000049_4007975_7927_GTTCAA	prop	1
Zt	Zt05	Zt05_unitig_020_723775_731701_7927_CGCAAG	prop	1
Zt	Zt05	Zt05_unitig_021_640407_648333_7927_GTAAAA	prop	1
Zt	Zt05	Zt05_unitig_025_438944_446870_7927_TATTGG	prop	1
