## Supplementary material for "Recent reactivation of a pathogenicity-associated transposable element triggers major chromosomal rearrangements in a fungal wheat pathogen": Figures source data: Figure2A_SourceData.txt

Isolate	Estimated_copy_number	Continent	RepeatMasker_count	packFinder_count
ST01AUS_1H8	13.24486171	Oceania	13	12
ST10CRI_0616	7.41523266	Europe	5	6
ST90ORE_a15_4A_10	3.66045714	North-America	5	4
ST92ISR_Ar_4f	0.01643878	Middle-East	0	0
ST93IND_11a2	0.02466162	North-America	0	0
ST95CH_3B2a	14.69838559	South-America	10	10
ST99CH_3D1	7.50209495	Europe	8	6
ST99CH_3D7	6.83027253	Europe	4	4
ST99CH_SW39	17.2068314	Europe	13	9
ST99CH_SW5	27.85733409	Europe	21	18
