## Supplementary material for "Recent reactivation of a pathogenicity-associated transposable element triggers major chromosomal rearrangements in a fungal wheat pathogen": Figures source data: Figure2B_SourceData.txt

05STB001_1	Europe_Belgium	7.25722231502709	Styx
05STB003_1	Europe_Belgium	4.03950063710549	Styx
05STB011_1	Europe_Belgium	13.1001797768228	Styx
05STB012_1	Europe_Belgium	3.9531615604079	Styx
05STB013_1	Europe_Belgium	14.454481724451	Styx
05STB015_1	Europe_Belgium	6.2774445628783	Styx
05STB017_1	Europe_Belgium	1.95171578027388	Styx
05STB023_1	Europe_Belgium	8.92855495698769	Styx
05STB026_1	Europe_Belgium	8.06346783750378	Styx
05STB028_1	Europe_Belgium	11.2949770832449	Styx
05STCH001_1	Europe_Switzerland	12.5384755093359	Styx
05STCH002_1	Europe_Switzerland	6.75297853854961	Styx
05STCH003_1	Europe_Switzerland	15.1965296170902	Styx
05STCH004_1	Europe_Switzerland	18.6595933596796	Styx
05STCH008_1	Europe_Switzerland	9.58771419984245	Styx
05STD001_1	Europe_Germany	11.4597230959565	Styx
05STD006_1	Europe_Germany	10.8190056253818	Styx
05STD026_1	Europe_Germany	19.1129272203968	Styx
05STD031_1	Europe_Germany	18.1286976878261	Styx
05STD040_1	Europe_Germany	6.04249431921036	Styx
05STD041_1	Europe_Germany	6.7426354869327	Styx
05STD042_1	Europe_Germany	2.75386127463228	Styx
05STD046_1	Europe_Germany	2.99090609797831	Styx
05STD059_1	Europe_Germany	25.4857156424133	Styx
05STD069_1	Europe_Germany	7.26721988730869	Styx
05STD087_1	Europe_Germany	9.57721122352563	Styx
05STD093_1	Europe_Germany	9.0872542444141	Styx
05STD094_1	Europe_Germany	8.07943336953147	Styx
05STD098_1	Europe_Germany	0.152479410819138	Styx
05STD104_1	Europe_Germany	6.30289920777291	Styx
05STD108_1	Europe_Germany	7.84979747497761	Styx
05STD127_1	Europe_Germany	14.2605413595917	Styx
05STD133_1	Europe_Germany	35.0920986475428	Styx
05STD138_1	Europe_Germany	5.85420541388527	Styx
05STIR001	Europe_Ireland	2.99295407078181	Styx
06STCZ001	Europe_Czech Republic	31.5559543152669	Styx
06STCZ003	Europe_Czech Republic	17.460622141825	Styx
06STCZ007	Europe_Czech Republic	23.9398280968418	Styx
06STCZ016	Europe_Czech Republic	19.2792556925704	Styx
06STCZ020	Europe_Czech Republic	16.1399725876932	Styx
06STCZ023	Europe_Czech Republic	7.06846063268276	Styx
06STCZ028	Europe_Czech Republic	12.7346436860848	Styx
06STCZ036	Europe_Czech Republic	17.5719201996869	Styx
06STCZ044	Europe_Czech Republic	14.3684388145785	Styx
06STCZ045	Europe_Czech Republic	20.8320394528435	Styx
06STD024	Europe_Germany	10.040268026595	Styx
06STGB002	Europe_UK	1.57533278397546	Styx
06STGB003	Europe_UK	11.3716136914775	Styx
06STGB006	Europe_UK	4.52791931701083	Styx
06STGB013	Europe_UK	14.2285645211982	Styx
06STGB015	Europe_UK	10.2690947422754	Styx
06STGB018	Europe_UK	1.52367709761252	Styx
06STGB020	Europe_UK	1.47862896447602	Styx
06STIR001	Europe_Ireland	0.140479895589001	Styx
06STIR002	Europe_Ireland	4.17067198184565	Styx
06STIR003	Europe_Ireland	6.26089864987658	Styx
06STIR004	Europe_Ireland	3.09157172315095	Styx
06STIR005	Europe_Ireland	0.153288288916685	Styx
06STIR008	Europe_Ireland	4.17631758581527	Styx
07STF011	Europe_France	6.99967978758478	Styx
07STF021	Europe_France	4.54153896871666	Styx
07STF031	Europe_France	5.60833652688964	Styx
07STF041	Europe_France	2.89911563704071	Styx
07STF051	Europe_France	2.64179484468762	Styx
07STF058	Europe_France	2.95422982205005	Styx
07STF094	Europe_France	1.60971321722459	Styx
07STF104	Europe_France	4.06011508834992	Styx
07STF145	Europe_France	3.00442250013667	Styx
07STF146	Europe_France	5.24005818093044	Styx
07STF148	Europe_France	6.83234369325875	Styx
07STF160	Europe_France	1.34536168064872	Styx
07STF190	Europe_France	4.25449540836054	Styx
07STGB009	Europe_UK	5.22141603281857	Styx
08STB003	Europe_Belgium	12.6139904344634	Styx
08STB009	Europe_Belgium	8.96030150484437	Styx
08STB010	Europe_Belgium	11.4401977233281	Styx
08STB011	Europe_Belgium	10.1921351357926	Styx
08STCH005	Europe_Switzerland	19.6414582881481	Styx
08STCH007	Europe_Switzerland	2.76598879335916	Styx
08STCH008	Europe_Switzerland	6.01304257775717	Styx
08STCH015	Europe_Switzerland	11.0449299473144	Styx
08STCZ003	Europe_Czech Republic	8.60088355251973	Styx
08STCZ004	Europe_Czech Republic	13.4413871869702	Styx
08STCZ010	Europe_Czech Republic	12.295752389579	Styx
08STCZ011	Europe_Czech Republic	6.41014867358948	Styx
08STCZ015	Europe_Czech Republic	19.6353492463303	Styx
08STCZ016	Europe_Czech Republic	19.6800354979631	Styx
08STD013	Europe_Germany	6.83966697406417	Styx
08STD016	Europe_Germany	4.17621958129679	Styx
08STD018	Europe_Germany	6.77935842743337	Styx
08STD019	Europe_Germany	11.9050086681808	Styx
08STD020	Europe_Germany	16.5065784761505	Styx
08STD021	Europe_Germany	2.72715991163141	Styx
08STD022	Europe_Germany	6.93385042134582	Styx
08STD045	Europe_Germany	8.87424903974096	Styx
08STD046	Europe_Germany	9.26345091592639	Styx
08STF006	Europe_France	6.95282770050617	Styx
08STF029	Europe_France	2.94037141516683	Styx
08STF030	Europe_France	6.6148099641903	Styx
08STF034	Europe_France	5.44674808562808	Styx
08STF035	Europe_France	7.19018684429239	Styx
08STF036	Europe_France	10.6209949320996	Styx
08STF040	Europe_France	19.2070386187393	Styx
08STF048	Europe_France	3.787004416577	Styx
08STF051	Europe_France	1.6028797122356	Styx
08STF052	Europe_France	9.18508930703526	Styx
08STF056	Europe_France	2.85400610984398	Styx
08STF063	Europe_France	0.200858339941872	Styx
08STF070	Europe_France	6.82864319081941	Styx
08STF076	Europe_France	12.7071696743912	Styx
08STF077	Europe_France	0.48688514594626	Styx
08STF078	Europe_France	9.42943107034358	Styx
08STF079	Europe_France	10.6733875452202	Styx
08STF082	Europe_France	4.04964571021562	Styx
08STF083	Europe_France	2.70424297694531	Styx
08STF089	Europe_France	21.7362000581091	Styx
08STF094	Europe_France	9.51869899475945	Styx
08STF098	Europe_France	2.96745927436636	Styx
08STF105	Europe_France	0.175022716983057	Styx
08STF106	Europe_France	15.723597960438	Styx
08STF108	Europe_France	5.62992667372793	Styx
08STF109	Europe_France	7.85010741270536	Styx
08STF116	Europe_France	2.62444597222448	Styx
08STF128	Europe_France	6.20635785032876	Styx
08STF131	Europe_France	4.24797084394544	Styx
08STF136	Europe_France	3.77951019565876	Styx
08STF147	Europe_France	16.6635520941976	Styx
08STF153	Europe_France	6.8871133716719	Styx
08STF155	Europe_France	7.76900932483628	Styx
08STF175	Europe_France	7.99590787210097	Styx
08STF183	Europe_France	3.20095167331236	Styx
08STF185	Europe_France	2.77834253454562	Styx
08STF187	Europe_France	4.15336129854877	Styx
08STF196	Europe_France	9.48066059501953	Styx
08STGB001	Europe_UK	5.96828711954864	Styx
08STGB003	Europe_UK	8.72784683689366	Styx
08STGB004	Europe_UK	1.59652555328144	Styx
08STGB006	Europe_UK	6.81243236109457	Styx
08STGB007	Europe_UK	2.91997502419138	Styx
09STD003	Europe_Germany	14.4372849689644	Styx
09STD004	Europe_Germany	5.9622429828911	Styx
09STD007	Europe_Germany	5.89887952212086	Styx
09STD019	Europe_Germany	15.7162123814484	Styx
09STD024	Europe_Germany	7.44339130291848	Styx
09STD031	Europe_Germany	6.18672529477939	Styx
09STD041	Europe_Germany	10.039344517139	Styx
09STD044	Europe_Germany	12.6360395477415	Styx
09STD053	Europe_Germany	12.3495213389208	Styx
09STD054	Europe_Germany	24.7250577241896	Styx
09STD057	Europe_Germany	24.1276218940759	Styx
09STD059	Europe_Germany	7.74678754110857	Styx
09STD061	Europe_Germany	13.7560491514806	Styx
09STD062	Europe_Germany	1.50176907169941	Styx
09STD070	Europe_Germany	7.29047977013472	Styx
09STD071	Europe_Germany	14.2330084870371	Styx
09STD072	Europe_Germany	2.67522018618441	Styx
09STD073	Europe_Germany	8.11053297358104	Styx
09STD074	Europe_Germany	4.65673729186308	Styx
09STD075	Europe_Germany	10.342670718674	Styx
09STD076	Europe_Germany	3.137623103493	Styx
09STD077	Europe_Germany	15.3021580351989	Styx
09STD078	Europe_Germany	10.8400325118643	Styx
09STD079	Europe_Germany	19.419785267148	Styx
09STF004	Europe_France	8.35799849753285	Styx
09STF005	Europe_France	6.30175092255592	Styx
09STF007	Europe_France	8.42495356887082	Styx
09STF011	Europe_France	1.61070990881457	Styx
09STF013	Europe_France	4.569582096491	Styx
09STF014	Europe_France	12.0967099652311	Styx
09STF015	Europe_France	7.03808865332652	Styx
09STF019	Europe_France	5.35961266314124	Styx
09STF024	Europe_France	19.779635437775	Styx
09STF025	Europe_France	1.57115827293624	Styx
09STF027	Europe_France	3.04686122221108	Styx
09STF028	Europe_France	8.44485685277435	Styx
09STF029	Europe_France	5.22457736810165	Styx
09STF031	Europe_France	12.614172379333	Styx
09STF032	Europe_France	9.97261049623048	Styx
09STF036	Europe_France	9.32176392656615	Styx
09STF037	Europe_France	8.98771846343818	Styx
09STF045	Europe_France	8.74461854790134	Styx
09STF046	Europe_France	4.05999078617026	Styx
09STF048	Europe_France	9.80261149960541	Styx
09STF054	Europe_France	0.0396337275487471	Styx
09STF056	Europe_France	6.37218280947668	Styx
09STF058	Europe_France	11.0788612866935	Styx
09STF063	Europe_France	4.81951258008168	Styx
09STF068	Europe_France	27.4405400160756	Styx
09STF077	Europe_France	11.793914609939	Styx
09STF079	Europe_France	4.37703981069965	Styx
09STF081	Europe_France	3.38098244810386	Styx
09STF082	Europe_France	4.47141400961034	Styx
09STF094	Europe_France	1.48875002619019	Styx
09STF097	Europe_France	12.1662891049317	Styx
09STF098	Europe_France	7.03658082691479	Styx
09STF099	Europe_France	4.36436747883395	Styx
09STF103	Europe_France	8.28635855597346	Styx
09STF105	Europe_France	3.2477459386464	Styx
09STF106	Europe_France	3.23714498663123	Styx
09STF109	Europe_France	8.8357089371543	Styx
09STF112	Europe_France	4.27296009306746	Styx
09STF114	Europe_France	5.9164570689769	Styx
09STGB001	Europe_UK	6.25684091943469	Styx
09STGB002	Europe_UK	6.13559219253649	Styx
09STGB004	Europe_UK	3.15660221162208	Styx
09STIR003_1	Europe_Ireland	0.0453998073076972	Styx
09STIR004_2	Europe_Ireland	4.52067167501832	Styx
09STIR005_2	Europe_Ireland	1.61470235761513	Styx
09STIR007_3	Europe_Ireland	4.74086648539053	Styx
09STIR009_5	Europe_Ireland	5.30288170032323	Styx
09STIR010_4	Europe_Ireland	6.20103927312591	Styx
09STIR012_3	Europe_Ireland	0.131524223901233	Styx
09STIR013_1	Europe_Ireland	10.1816462359595	Styx
09STIR014_1	Europe_Ireland	7.95368926914355	Styx
09STIR014_3	Europe_Ireland	6.0947326927674	Styx
09STIR015_1	Europe_Ireland	9.78896865307754	Styx
09STIR016_2	Europe_Ireland	1.84254488985587	Styx
09STIR016_3	Europe_Ireland	5.99191052167118	Styx
09STIR017_5	Europe_Ireland	7.56929822376448	Styx
09STIR018_1	Europe_Ireland	7.37488120647864	Styx
09STIR019_4	Europe_Ireland	4.32828927922063	Styx
09STIR020_1	Europe_Ireland	4.57113976088764	Styx
09STIR020_3	Europe_Ireland	5.88910028561594	Styx
09STIR021_2	Europe_Ireland	0.0500850318645295	Styx
09STIR022_1	Europe_Ireland	4.25079491664053	Styx
09STIR022_4	Europe_Ireland	11.3771801691629	Styx
09STIR023_3	Europe_Ireland	2.96941346292967	Styx
09STIR024_2	Europe_Ireland	7.39290744862437	Styx
09STIR026_2	Europe_Ireland	10.5011393859003	Styx
09STIR026_4	Europe_Ireland	8.33313545981122	Styx
09STIR027_3	Europe_Ireland	8.96063880262316	Styx
09STIR027_5	Europe_Ireland	3.92647846448862	Styx
10STD001	Europe_Germany	15.9707783531221	Styx
10STD002	Europe_Germany	6.71598877219603	Styx
10STD017	Europe_Germany	3.16418030372511	Styx
10STD019	Europe_Germany	1.70424099635834	Styx
10STF023	Europe_France	1.39649923936969	Styx
10STF036	Europe_France	2.87622936778044	Styx
10STF057	Europe_France	15.2685103887021	Styx
10STF058	Europe_France	3.03291621538681	Styx
10STF078	Europe_France	5.31584908856996	Styx
10STF082	Europe_France	5.42970368425013	Styx
10STF146	Europe_France	9.55333918801345	Styx
10STF150	Europe_France	8.66247883331659	Styx
10STF163	Europe_France	16.1274187357655	Styx
10STF164	Europe_France	1.48589907915562	Styx
10STF178	Europe_France	9.32742338968011	Styx
10STF190	Europe_France	12.1285708935407	Styx
10STF202	Europe_France	5.24933976818293	Styx
10STF227	Europe_France	5.6163445327729	Styx
10STF231	Europe_France	18.9476711422702	Styx
10STF241	Europe_France	4.44473106717907	Styx
10STF248	Europe_France	2.93769876132304	Styx
10STF253	Europe_France	6.80868959317187	Styx
10STF261	Europe_France	1.4292114073103	Styx
10STGB007	Europe_UK	5.04418990160039	Styx
10STGB015	Europe_UK	7.95444464405201	Styx
10STGB024	Europe_UK	8.20899091862165	Styx
10STGB025	Europe_UK	12.5723024896226	Styx
10STGB031	Europe_UK	4.25478283470299	Styx
10STGB035	Europe_UK	0.126828541578135	Styx
10STGB036	Europe_UK	6.81149520929964	Styx
10STGB037	Europe_UK	10.2372771873552	Styx
10ST_Syn_D003	Europe_Germany	4.25482819378981	Styx
10ST_Syn_D005	Europe_Germany	12.0808467490297	Styx
Argentina_2000_BOO10_F9a2	South America_Argentina	45.2843954645733	Styx
Argentina_2000_BOO28_F15b2	South America_Argentina	56.307921484592	Styx
Argentina_2000_BOO32_B5a1	South America_Argentina	33.2437296691811	Styx
Argentina_2000_BOO36_B4a1	South America_Argentina	42.417527421696	Styx
Argentina_2000_BOO59_C4a2	South America_Argentina	45.9784575582233	Styx
Argentina_2000_BOO61_FI5b2p	South America_Argentina	46.2242612940717	Styx
Argentina_2000_BOO71_EI1a2p	South America_Argentina	25.884211254358	Styx
Argentina_2000_BOO9_F15a2	South America_Argentina	26.401682491309	Styx
Chile_1995_STCH95_10B4a	South America_Chile	10.5725176041118	Styx
Chile_1995_STCH95_1A2a	South America_Chile	14.8996419234344	Styx
Chile_1995_STCH95_1B1a	South America_Chile	30.098802125409	Styx
Chile_1995_STCH95_1B2a	South America_Chile	33.4108597962326	Styx
Chile_1995_STCH95_1C3a	South America_Chile	20.7100539976647	Styx
Chile_1995_STCH95_1F2a	South America_Chile	14.2281031625351	Styx
Chile_1995_STCH95_1F3a	South America_Chile	16.4592493429116	Styx
Chile_1995_STCH95_1G3a	South America_Chile	8.77657418104839	Styx
Chile_1995_STCH95_1H1a	South America_Chile	19.2479332702473	Styx
Chile_1995_STCH95_1H2a	South America_Chile	15.7935792178264	Styx
Chile_1995_STCH95_3A3a	South America_Chile	17.3187725307052	Styx
Chile_1995_STCH95_3E4a	South America_Chile	20.7279784656109	Styx
Iran_2001_STIR01A18b	Middle East_Iran	0.000818704680507909	Styx
Iran_2001_STIR01A32a	Middle East_Iran	0.0288727957700027	Styx
Iran_2001_STIR01A48b	Middle East_Iran	0.0298857915625326	Styx
Iran_2001_STIR01A78b	Middle East_Iran	0	Styx
Iran_2001_STIR01B74b	Middle East_Iran	0	Styx
Iran_2001_STIR01B76a	Middle East_Iran	0.0214152549261159	Styx
Iran_2001_STIR01B83b	Middle East_Iran	0.0323237897438128	Styx
Israel_1992_ISYB1b	Middle East_Israel	2.73198110892555	Styx
Israel_1992_ISYD3a_1	Middle East_Israel	0.034149202121549	Styx
Israel_1992_ISYH1a	Middle East_Israel	1.29975483388417	Styx
Israel_1992_ISZA1c	Middle East_Israel	0.023042250883669	Styx
Israel_1992_ISZB3a_1	Middle East_Israel	0.0507991719234454	Styx
Israel_1992_ISZC1a	Middle East_Israel	0.0213924641447769	Styx
Israel_1992_ISZC2a_2	Middle East_Israel	0.537161385081184	Styx
Israel_1992_ISZE1b_2	Middle East_Israel	0.0235738064474468	Styx
Israel_1992_ISZF2a_1	Middle East_Israel	0.0235028227268255	Styx
Israel_1992_ISZH2a	Middle East_Israel	0.0270884515636918	Styx
Israel_1993_ISXBetC2a_1	Middle East_Israel	0.0536921984990298	Styx
Israel_1993_ISXBetD4a_1	Middle East_Israel	0	Styx
Israel_1993_ISXBetH3a_4	Middle East_Israel	0	Styx
ST01AUS_1A4	Oceania_Australia_NSW	17.476213569334	Styx
ST01AUS_1A5	Oceania_Australia_NSW	17.5640227204631	Styx
ST01AUS_1A6	Oceania_Australia_NSW	21.4179606051531	Styx
ST01AUS_1A9	Oceania_Australia_NSW	16.340663735423	Styx
ST01AUS_1B1	Oceania_Australia_NSW	15.9570763803463	Styx
ST01AUS_1B2	Oceania_Australia_NSW	24.985551897535	Styx
ST01AUS_1B7	Oceania_Australia_NSW	24.0398892730599	Styx
ST01AUS_1B8	Oceania_Australia_NSW	20.6074929282523	Styx
ST01AUS_1C1	Oceania_Australia_NSW	19.9320156450536	Styx
ST01AUS_1C2	Oceania_Australia_NSW	13.7462113216743	Styx
ST01AUS_1C3	Oceania_Australia_NSW	9.78660731027381	Styx
ST01AUS_1C6	Oceania_Australia_NSW	13.8662002891141	Styx
ST01AUS_1C8	Oceania_Australia_NSW	24.5527336433549	Styx
ST01AUS_1D4	Oceania_Australia_NSW	20.1594293033165	Styx
ST01AUS_1D5	Oceania_Australia_NSW	17.5671668917408	Styx
ST01AUS_1D8	Oceania_Australia_NSW	14.0049109225546	Styx
ST01AUS_1E1	Oceania_Australia_NSW	18.9654655476826	Styx
ST01AUS_1E4	Oceania_Australia_NSW	16.6287744583365	Styx
ST01AUS_1E5	Oceania_Australia_NSW	23.5846038554536	Styx
ST01AUS_1F2	Oceania_Australia_NSW	21.9239727622304	Styx
ST01AUS_1F3	Oceania_Australia_NSW	17.1254968822878	Styx
ST01AUS_1F8	Oceania_Australia_NSW	14.1070013638428	Styx
ST01AUS_1G2	Oceania_Australia_NSW	12.6045077358254	Styx
ST01AUS_1G5	Oceania_Australia_NSW	12.356234822156	Styx
ST01AUS_1H2	Oceania_Australia_NSW	16.4659776305672	Styx
ST01AUS_1H6	Oceania_Australia_NSW	19.7574070108239	Styx
ST01AUS_1H8	Oceania_Australia_NSW	13.2448617143748	Styx
ST06FR_Biog_G84	Europe_France	4.413936057868	Styx
ST09FR_Biog_G01	Europe_France	14.3796724474156	Styx
ST09FR_Biog_G02	Europe_France	8.3341793876747	Styx
ST09FR_Biog_G03	Europe_France	4.00182556244217	Styx
ST09FR_Biog_G04	Europe_France	13.2874020795143	Styx
ST09FR_Biog_G05	Europe_France	13.8040635721638	Styx
ST09FR_Biog_G06	Europe_France	12.3511148076448	Styx
ST09FR_Biog_G07	Europe_France	8.24398758222876	Styx
ST09FR_Biog_G08	Europe_France	8.25438041688766	Styx
ST09FR_Biog_G10	Europe_France	16.3672972520268	Styx
ST09FR_Biog_G11	Europe_France	11.0190951525191	Styx
ST09FR_Biog_G12	Europe_France	10.4388494918136	Styx
ST09FR_Biog_G13	Europe_France	12.5599388969668	Styx
ST09FR_Biog_G14	Europe_France	6.89067386402439	Styx
ST09FR_Biog_G15	Europe_France	4.15619766263274	Styx
ST09FR_Biog_G16	Europe_France	10.3889282454963	Styx
ST09FR_Biog_G17	Europe_France	13.7634569703959	Styx
ST09FR_Biog_G18	Europe_France	2.79711915628816	Styx
ST09FR_Biog_G20	Europe_France	3.32384734984585	Styx
ST09FR_Biog_G21	Europe_France	4.37962372699434	Styx
ST09FR_Biog_G22	Europe_France	5.94422554236879	Styx
ST09FR_Biog_G23	Europe_France	5.38537115834944	Styx
ST09FR_Biog_G24	Europe_France	8.17237947890711	Styx
ST09FR_Biog_G25	Europe_France	17.2571187256145	Styx
ST09FR_Biog_G26	Europe_France	5.41083281339872	Styx
ST09FR_Biog_G27	Europe_France	9.40092064950055	Styx
ST09FR_Biog_G29	Europe_France	11.7205742844997	Styx
ST09FR_Biog_G30	Europe_France	6.87961487407165	Styx
ST09FR_Biog_G31	Europe_France	2.888413187619	Styx
ST09FR_Biog_G32	Europe_France	5.12534912392835	Styx
ST09FR_Biog_G33	Europe_France	6.55381304595909	Styx
ST09FR_Biog_G34	Europe_France	2.63969995402192	Styx
ST09FR_Biog_G35	Europe_France	1.39516543903422	Styx
ST09FR_Biog_G36	Europe_France	4.16190918913901	Styx
ST09FR_Biog_G37	Europe_France	15.6480268026271	Styx
ST09FR_Biog_G38	Europe_France	9.83131974926448	Styx
ST09FR_Biog_G39	Europe_France	9.61207216045074	Styx
ST09FR_Biog_G40	Europe_France	5.79757586791267	Styx
ST09FR_Biog_G41	Europe_France	5.55477392854769	Styx
ST09FR_Biog_G42	Europe_France	7.01000669906966	Styx
ST09FR_Biog_G43	Europe_France	1.31287121765919	Styx
ST09FR_Biog_G44	Europe_France	9.21007053326004	Styx
ST09FR_Biog_G45	Europe_France	10.4244123686486	Styx
ST09FR_Biog_G46	Europe_France	6.2562327504781	Styx
ST09FR_Biog_G47	Europe_France	4.1039153711107	Styx
ST09FR_Biog_G48	Europe_France	1.4137272353363	Styx
ST09FR_Biog_G49	Europe_France	2.63014396673822	Styx
ST09FR_Biog_G50	Europe_France	0.0104481516599792	Styx
ST09FR_Biog_G51	Europe_France	3.47352344696265	Styx
ST09FR_Biog_G52	Europe_France	8.44057601663075	Styx
ST09FR_Biog_G53	Europe_France	5.97781408246263	Styx
ST09FR_Biog_G54	Europe_France	11.2178135604935	Styx
ST09FR_Biog_G55	Europe_France	4.12756212934428	Styx
ST09FR_Biog_G56	Europe_France	4.05931749177375	Styx
ST09FR_Biog_G57	Europe_France	0.837713641667799	Styx
ST09FR_Biog_G58	Europe_France	1.34708676608348	Styx
ST09FR_Biog_G59	Europe_France	5.56932729998296	Styx
ST09FR_Biog_G60	Europe_France	12.9605320421237	Styx
ST09FR_Biog_G82	Europe_France	13.5482453597199	Styx
ST09FR_Biog_I03	Europe_France	8.07110528096633	Styx
ST09FR_Biog_I04	Europe_France	5.61469385131127	Styx
ST09FR_Biog_I05	Europe_France	13.0987200416841	Styx
ST09FR_Biog_I07	Europe_France	10.0790241406519	Styx
ST09FR_Biog_I12	Europe_France	10.1399245433833	Styx
ST09FR_Biog_I24	Europe_France	5.67881725173108	Styx
ST09FR_Biog_I25	Europe_France	8.63418922825384	Styx
ST09FR_Biog_I28	Europe_France	6.59904728921264	Styx
ST09UK_Biog_G81	Europe_UK	10.5058575258211	Styx
ST10CRI_0616	Europe_Czech Republic	7.41523266179438	Styx
ST10FR_Biog_G093	Europe_France	9.47413468233127	Styx
ST10FR_Biog_G098	Europe_France	9.48481116363732	Styx
ST10FR_Biog_G100	Europe_France	2.9230021372173	Styx
ST10FR_Biog_G101	Europe_France	5.88866284153212	Styx
ST10FR_Biog_G102	Europe_France	13.8224522391128	Styx
ST10FR_Biog_G103	Europe_France	9.79492893817879	Styx
ST10FR_Biog_G61	Europe_France	2.96296247141625	Styx
ST10FR_Biog_G62	Europe_France	7.33998431785303	Styx
ST10FR_Biog_G63	Europe_France	4.23670069983702	Styx
ST10FR_Biog_G64	Europe_France	3.99208990845561	Styx
ST10FR_Biog_G65	Europe_France	5.6890807022339	Styx
ST10FR_Biog_G66	Europe_France	9.12443156932996	Styx
ST10FR_Biog_G67	Europe_France	1.37539811736961	Styx
ST10FR_Biog_G68	Europe_France	9.68366125102263	Styx
ST10FR_Biog_G69	Europe_France	5.5660219047726	Styx
ST10FR_Biog_G70	Europe_France	1.41057086608209	Styx
ST10FR_Biog_G71	Europe_France	15.8924391938884	Styx
ST10FR_Biog_G73	Europe_France	21.437743304573	Styx
ST10FR_Biog_G74	Europe_France	5.29663024016974	Styx
ST10FR_Biog_G75	Europe_France	11.6414753550797	Styx
ST10FR_Biog_G76	Europe_France	5.43908959897364	Styx
ST10FR_Biog_G77	Europe_France	4.57973741213714	Styx
ST10FR_Biog_G83	Europe_France	6.14032236052049	Styx
ST10FR_Biog_G87	Europe_France	9.88050207141911	Styx
ST10FR_Biog_G90	Europe_France	8.85373762692984	Styx
ST10FR_Biog_G91	Europe_France	10.8989975178414	Styx
ST10FR_Biog_G94	Europe_France	4.5197883159847	Styx
ST10FR_Biog_G95	Europe_France	8.63595718196311	Styx
ST10FR_Biog_G96	Europe_France	1.47356767277168	Styx
ST10FR_Biog_G97	Europe_France	2.84058707733069	Styx
ST10FR_Biog_G99	Europe_France	1.46489602529683	Styx
ST13FR_Biog_LG0595	Europe_France	11.5547953363086	Styx
ST13FR_Biog_SeptoDur29	Europe_France	0.0431858724552524	Styx
ST13FR_Biog_SeptoDur82	Europe_France	0.0225695630767721	Styx
ST13FR_Biog_SeptoDur88	Europe_France	0.0210295273452566	Styx
ST13NZ_St13_4_1	Oceania_New Zealand	2.9143103266656	Styx
ST13NZ_St13_4_2	Oceania_New Zealand	1.55894378790741	Styx
ST13NZ_St13_4_3	Oceania_New Zealand	0.0398614620571574	Styx
ST13NZ_St13_5_2	Oceania_New Zealand	1.48929500163787	Styx
ST13NZ_St13_5_3	Oceania_New Zealand	3.03472331819862	Styx
ST13NZ_St13_6_1	Oceania_New Zealand	1.52067162600426	Styx
ST13NZ_St13_6_2	Oceania_New Zealand	1.52075145230487	Styx
ST13NZ_St13_6_3	Oceania_New Zealand	1.49426145212902	Styx
ST13NZ_St13_7_1	Oceania_New Zealand	1.54565012995459	Styx
ST13NZ_St13_7_2	Oceania_New Zealand	1.68708929053053	Styx
ST13NZ_St13_7_3	Oceania_New Zealand	0.0358856210571726	Styx
ST13NZ_St13_8_1	Oceania_New Zealand	0.0625535069228451	Styx
ST13NZ_St13_8_2	Oceania_New Zealand	1.52171067323465	Styx
ST13NZ_St13_8_3	Oceania_New Zealand	1.45851012631819	Styx
ST13NZ_St13_8_4	Oceania_New Zealand	2.11235648941528	Styx
ST13NZ_St13_9_1	Oceania_New Zealand	1.56991446263284	Styx
ST13NZ_St13_9_2	Oceania_New Zealand	3.14763611193922	Styx
ST13NZ_St13_9_3	Oceania_New Zealand	1.61067125095316	Styx
ST13NZ_St13_9_4	Oceania_New Zealand	0.048472112382086	Styx
ST14TAS_WAI1820	Oceania_Australia_Tasmania	21.5679299548955	Styx
ST14TAS_WAI1822	Oceania_Australia_Tasmania	25.9525319422845	Styx
ST14TAS_WAI1848	Oceania_Australia_Tasmania	34.759135533154	Styx
ST14TAS_WAI1849	Oceania_Australia_Tasmania	25.4763551288887	Styx
ST14TAS_WAI1850	Oceania_Australia_Tasmania	23.4058239429369	Styx
ST14TAS_WAI1875	Oceania_Australia_Tasmania	27.5506844701436	Styx
ST14TAS_WAI1876	Oceania_Australia_Tasmania	32.2958999779535	Styx
ST14TAS_WAI1877	Oceania_Australia_Tasmania	28.7344409917035	Styx
ST14TAS_WAI1880	Oceania_Australia_Tasmania	30.9750097760697	Styx
ST14TAS_WAI1895	Oceania_Australia_Tasmania	34.1485474042602	Styx
ST14TAS_WAI1901	Oceania_Australia_Tasmania	25.6875675986323	Styx
ST14TAS_WAI1903	Oceania_Australia_Tasmania	20.2813983058946	Styx
ST14TAS_WAI1919	Oceania_Australia_Tasmania	17.3372126793697	Styx
ST14TAS_WAI1922	Oceania_Australia_Tasmania	34.6075384469103	Styx
ST14TAS_WAI1939	Oceania_Australia_Tasmania	23.6032707858418	Styx
ST14TAS_WAI1957	Oceania_Australia_Tasmania	28.1584009874668	Styx
ST14TAS_WAI1965	Oceania_Australia_Tasmania	26.2053701647086	Styx
ST14TAS_WAI1967	Oceania_Australia_Tasmania	28.8601805766575	Styx
ST14TAS_WAI1968	Oceania_Australia_Tasmania	30.0724908206405	Styx
ST14TAS_WAI1971	Oceania_Australia_Tasmania	15.8133843326434	Styx
ST14TAS_WAI1993	Oceania_Australia_Tasmania	26.458673590545	Styx
ST14TAS_WAI1998	Oceania_Australia_Tasmania	36.0439873722346	Styx
ST14TAS_WAI2000	Oceania_Australia_Tasmania	17.7581450104171	Styx
ST14TAS_WAI2029	Oceania_Australia_Tasmania	22.6119014871992	Styx
ST14TAS_WAI2047	Oceania_Australia_Tasmania	29.3189822864836	Styx
ST14TAS_WAI2059	Oceania_Australia_Tasmania	34.659476696323	Styx
ST14TAS_WAI2060	Oceania_Australia_Tasmania	31.9718676455604	Styx
ST14TAS_WAI2073	Oceania_Australia_Tasmania	31.0356726412143	Styx
ST14TAS_WAI2077	Oceania_Australia_Tasmania	28.551652445892	Styx
ST14TAS_WAI2203	Oceania_Australia_Tasmania	25.6945507989934	Styx
ST14TAS_WAI2204	Oceania_Australia_Tasmania	21.397200098212	Styx
ST14TAS_WAI2206	Oceania_Australia_Tasmania	41.1184725044405	Styx
ST14TAS_WAI2208	Oceania_Australia_Tasmania	36.8867750635957	Styx
ST14TAS_WAI2210	Oceania_Australia_Tasmania	26.5061683451546	Styx
ST14TAS_WAI2216	Oceania_Australia_Tasmania	35.8221904388111	Styx
ST14TAS_WAI2226	Oceania_Australia_Tasmania	31.8849955596473	Styx
ST14TAS_WAI2228	Oceania_Australia_Tasmania	20.7676922485957	Styx
ST14TAS_WAI2230	Oceania_Australia_Tasmania	34.2615086719215	Styx
ST14TAS_WAI2232	Oceania_Australia_Tasmania	29.3465074278452	Styx
ST15NZ_St_15601_13	Oceania_New Zealand	3.10952345941838	Styx
ST15NZ_St_15601_20	Oceania_New Zealand	0.0495106474905294	Styx
ST15NZ_St_15601_6	Oceania_New Zealand	3.22833181947025	Styx
ST15NZ_St_15601_9	Oceania_New Zealand	0.0591646152950723	Styx
ST15NZ_St_15642_15	Oceania_New Zealand	0.0196825840871592	Styx
ST15NZ_St_15642_22	Oceania_New Zealand	0.0032373766508242	Styx
ST15NZ_St_15642_23	Oceania_New Zealand	1.48714972056637	Styx
ST15NZ_St_15642_3	Oceania_New Zealand	0.00325553774074634	Styx
ST15NZ_St_15642_8	Oceania_New Zealand	0.0114847455793592	Styx
ST15NZ_St_15642_9	Oceania_New Zealand	0.0154701714329965	Styx
ST15ORE_Mad_A1	North America_USA_Oregon	11.6508494867865	Styx
ST15ORE_Mad_A2	North America_USA_Oregon	6.28735321728659	Styx
ST15ORE_Mad_A4	North America_USA_Oregon	2.91111448082422	Styx
ST15ORE_Mad_A5	North America_USA_Oregon	12.9396698508765	Styx
ST15ORE_Mad_A6	North America_USA_Oregon	4.35880622851407	Styx
ST15ORE_Mad_A7	North America_USA_Oregon	11.4763490735387	Styx
ST15ORE_Mad_B1	North America_USA_Oregon	4.87119862308225	Styx
ST15ORE_Mad_B3	North America_USA_Oregon	21.1948861826717	Styx
ST15ORE_Mad_B4	North America_USA_Oregon	4.56444958549184	Styx
ST15ORE_Mad_B5	North America_USA_Oregon	16.4468291289171	Styx
ST15ORE_Mad_C1	North America_USA_Oregon	19.396988293783	Styx
ST15ORE_Mad_C3	North America_USA_Oregon	14.7889344284897	Styx
ST15ORE_Mad_C4	North America_USA_Oregon	0.0747373447183381	Styx
ST15ORE_Mad_C5	North America_USA_Oregon	1.51632810358842	Styx
ST15ORE_Mad_C6	North America_USA_Oregon	8.79786836652188	Styx
ST15ORE_Mad_C7	North America_USA_Oregon	8.66706089652034	Styx
ST15ORE_Mad_D1	North America_USA_Oregon	17.9725033042431	Styx
ST15ORE_Mad_D2	North America_USA_Oregon	7.73155434480611	Styx
ST15ORE_Mad_D3	North America_USA_Oregon	5.70405092762412	Styx
ST15ORE_Mad_D4	North America_USA_Oregon	12.8900397084607	Styx
ST15ORE_Mad_D5	North America_USA_Oregon	9.15195408148227	Styx
ST15ORE_Mad_D6	North America_USA_Oregon	9.20943669088274	Styx
ST15ORE_Mad_E1	North America_USA_Oregon	12.0313768769416	Styx
ST15ORE_Mad_E2	North America_USA_Oregon	8.8317038472436	Styx
ST15ORE_Mad_E3	North America_USA_Oregon	8.91548643717053	Styx
ST15ORE_Mad_E4	North America_USA_Oregon	7.45799777610675	Styx
ST15ORE_Mad_E5	North America_USA_Oregon	5.82457773342657	Styx
ST15ORE_Mad_E6	North America_USA_Oregon	4.484919318438	Styx
ST15ORE_Mad_E7	North America_USA_Oregon	7.30725367090516	Styx
ST15ORE_Mad_F1	North America_USA_Oregon	9.13030820310806	Styx
ST15ORE_Mad_F2	North America_USA_Oregon	13.787826766034	Styx
ST15ORE_Mad_F3	North America_USA_Oregon	9.00635768418881	Styx
ST15ORE_Mad_F4	North America_USA_Oregon	10.7984481554475	Styx
ST15ORE_Mad_F5	North America_USA_Oregon	9.89179963628963	Styx
ST15ORE_Mad_F6	North America_USA_Oregon	20.7981994300138	Styx
ST15ORE_Mad_G1	North America_USA_Oregon	5.88222796497826	Styx
ST15ORE_Mad_G2	North America_USA_Oregon	17.6173564408806	Styx
ST15ORE_Mad_G3	North America_USA_Oregon	1.46778175533885	Styx
ST15ORE_Mad_G5	North America_USA_Oregon	20.3039678753142	Styx
ST15ORE_Mad_H1	North America_USA_Oregon	8.80161623928956	Styx
ST15ORE_Mad_H2	North America_USA_Oregon	4.47812037587626	Styx
ST15ORE_Mad_H3	North America_USA_Oregon	13.3750819330534	Styx
ST15ORE_Mad_H4	North America_USA_Oregon	7.65663963582659	Styx
ST15ORE_Mad_H7	North America_USA_Oregon	7.33140059123139	Styx
ST15ORE_Ste_A10	North America_USA_Oregon	7.35751541027141	Styx
ST15ORE_Ste_A11	North America_USA_Oregon	5.98587166359883	Styx
ST15ORE_Ste_A12	North America_USA_Oregon	14.514080696252	Styx
ST15ORE_Ste_A13	North America_USA_Oregon	11.8976478521502	Styx
ST15ORE_Ste_A14	North America_USA_Oregon	7.02147583743505	Styx
ST15ORE_Ste_A15	North America_USA_Oregon	3.04013202109848	Styx
ST15ORE_Ste_A16	North America_USA_Oregon	10.6563901259077	Styx
ST15ORE_Ste_A17	North America_USA_Oregon	1.51814877435457	Styx
ST15ORE_Ste_A18	North America_USA_Oregon	4.36747866054928	Styx
ST15ORE_Ste_A19	North America_USA_Oregon	7.19957401902667	Styx
ST15ORE_Ste_A20	North America_USA_Oregon	16.7924081851365	Styx
ST15ORE_Ste_A21	North America_USA_Oregon	9.45386196232094	Styx
ST15ORE_Ste_A22	North America_USA_Oregon	5.80475696972883	Styx
ST15ORE_Ste_A23	North America_USA_Oregon	10.120323313297	Styx
ST15ORE_Ste_A24	North America_USA_Oregon	10.5158168062392	Styx
ST15ORE_Ste_A25	North America_USA_Oregon	11.6819947909299	Styx
ST15ORE_Ste_A26	North America_USA_Oregon	1.47801074969015	Styx
ST15ORE_Ste_A27	North America_USA_Oregon	13.5687467303028	Styx
ST15ORE_Ste_A3	North America_USA_Oregon	12.1678743626129	Styx
ST15ORE_Ste_A4	North America_USA_Oregon	9.07056520215847	Styx
ST15ORE_Ste_A5	North America_USA_Oregon	10.7764449614211	Styx
ST15ORE_Ste_A6	North America_USA_Oregon	8.95317406411569	Styx
ST15ORE_Ste_A7	North America_USA_Oregon	5.84371743029776	Styx
ST15ORE_Ste_A8	North America_USA_Oregon	13.3842781728791	Styx
ST15ORE_Ste_A9	North America_USA_Oregon	13.4005963814591	Styx
ST15ORE_Ste_B10	North America_USA_Oregon	9.93235578131364	Styx
ST15ORE_Ste_B11	North America_USA_Oregon	11.7206819000213	Styx
ST15ORE_Ste_B12	North America_USA_Oregon	14.0540761968334	Styx
ST15ORE_Ste_B14	North America_USA_Oregon	7.14942214063729	Styx
ST15ORE_Ste_B15	North America_USA_Oregon	20.724618711177	Styx
ST15ORE_Ste_B16	North America_USA_Oregon	9.19982292749378	Styx
ST15ORE_Ste_B17	North America_USA_Oregon	7.84773316911648	Styx
ST15ORE_Ste_B18	North America_USA_Oregon	4.63637221236934	Styx
ST15ORE_Ste_B19	North America_USA_Oregon	4.42161642440858	Styx
ST15ORE_Ste_B20	North America_USA_Oregon	16.3589039865477	Styx
ST15ORE_Ste_B21	North America_USA_Oregon	2.97360266558228	Styx
ST15ORE_Ste_B22	North America_USA_Oregon	8.6711923299659	Styx
ST15ORE_Ste_B23	North America_USA_Oregon	9.97737103693253	Styx
ST15ORE_Ste_B24	North America_USA_Oregon	14.4553073973981	Styx
ST15ORE_Ste_B3	North America_USA_Oregon	8.93226195833906	Styx
ST15ORE_Ste_B4	North America_USA_Oregon	10.0137369369251	Styx
ST15ORE_Ste_B5	North America_USA_Oregon	5.49958114813285	Styx
ST15ORE_Ste_B6	North America_USA_Oregon	9.54452201466012	Styx
ST15ORE_Ste_B7	North America_USA_Oregon	9.15458707450218	Styx
ST15ORE_Ste_B8	North America_USA_Oregon	9.15893116645898	Styx
ST15ORE_Ste_B9	North America_USA_Oregon	4.22764416268433	Styx
ST16CH_1A11	Europe_Switzerland	7.2934037381269	Styx
ST16CH_1A27	Europe_Switzerland	8.56414410023664	Styx
ST16CH_1A57	Europe_Switzerland	4.41014477771254	Styx
ST16CH_1B31	Europe_Switzerland	9.74126328770986	Styx
ST16CH_1B73	Europe_Switzerland	16.4649406582348	Styx
ST16CH_1B8	Europe_Switzerland	5.85676619614819	Styx
ST16CH_1C12	Europe_Switzerland	5.83147905190281	Styx
ST16CH_1C31	Europe_Switzerland	7.76542295493616	Styx
ST16CH_1C52	Europe_Switzerland	10.8657062559464	Styx
ST16CH_1G30	Europe_Switzerland	7.31326389854906	Styx
ST16CH_1H32	Europe_Switzerland	5.89707149838937	Styx
ST16CH_1H34	Europe_Switzerland	4.53332550861218	Styx
ST16CH_1I10	Europe_Switzerland	7.327790047026	Styx
ST16CH_1I3	Europe_Switzerland	11.319979503496	Styx
ST16CH_1K29	Europe_Switzerland	6.84388509563575	Styx
ST16CH_1K42	Europe_Switzerland	9.72893428252947	Styx
ST16CH_1L32	Europe_Switzerland	11.0950402450483	Styx
ST16CH_1M28	Europe_Switzerland	9.31496693264037	Styx
ST16CH_1M33	Europe_Switzerland	8.84548070759768	Styx
ST16CH_1M59	Europe_Switzerland	9.15980540346985	Styx
ST16CH_1N1	Europe_Switzerland	12.2146656120802	Styx
ST16CH_1N25	Europe_Switzerland	9.51534248080442	Styx
ST16CH_1O25	Europe_Switzerland	4.97262943385473	Styx
ST16CH_1O3	Europe_Switzerland	9.41193846172373	Styx
ST16CH_1O40	Europe_Switzerland	10.7199758956806	Styx
ST16CH_1O65	Europe_Switzerland	2.72353892017898	Styx
ST16CH_1P35	Europe_Switzerland	4.10108543083664	Styx
ST16CH_1P7_2	Europe_Switzerland	8.88359991008177	Styx
ST16CH_1R24	Europe_Switzerland	4.11931396196393	Styx
ST16CH_1R5	Europe_Switzerland	6.27890824160476	Styx
ST16CH_1S10	Europe_Switzerland	3.06439670423524	Styx
ST16CH_1S9	Europe_Switzerland	6.19286069190829	Styx
ST16CH_1U6	Europe_Switzerland	8.89709173549598	Styx
ST16CH_1X23	Europe_Switzerland	4.45641164957729	Styx
ST16CH_2C1	Europe_Switzerland	10.1999459325667	Styx
ST16CH_2C7	Europe_Switzerland	2.80428489921414	Styx
ST16CH_2G18	Europe_Switzerland	4.36402491717076	Styx
ST16CH_2N5	Europe_Switzerland	11.6813643949321	Styx
ST16CH_2P3	Europe_Switzerland	5.76385010935828	Styx
ST16CH_2P7	Europe_Switzerland	5.08253173685994	Styx
ST16CH_2U24	Europe_Switzerland	8.5792336902976	Styx
ST16CH_2U7	Europe_Switzerland	8.94885264958029	Styx
ST16CH_2X1xx	Europe_Switzerland	7.33709288877675	Styx
ST16CH_2X2	Europe_Switzerland	5.89904412462066	Styx
ST16CH_3A16	Europe_Switzerland	4.70433822834209	Styx
ST16CH_3A51	Europe_Switzerland	6.03574571174862	Styx
ST16CH_3B36	Europe_Switzerland	11.1138995297007	Styx
ST16CH_3B8	Europe_Switzerland	12.4178355909754	Styx
ST16CH_3D10	Europe_Switzerland	16.014379435833	Styx
ST16CH_3D7	Europe_Switzerland	9.68961425881686	Styx
ST16CH_3E23	Europe_Switzerland	6.40932554387773	Styx
ST16CH_3E45	Europe_Switzerland	15.6900010259046	Styx
ST16CH_3E9	Europe_Switzerland	7.40848061419524	Styx
ST16CH_3F2	Europe_Switzerland	11.089628272471	Styx
ST16CH_3F4	Europe_Switzerland	8.42790242234776	Styx
ST16CH_3F7	Europe_Switzerland	16.148473964794	Styx
ST16CH_3F9	Europe_Switzerland	4.63146202307185	Styx
ST16CH_3G26	Europe_Switzerland	7.75449837418067	Styx
ST16CH_3G6	Europe_Switzerland	11.9437660515689	Styx
ST16CH_3H26	Europe_Switzerland	8.18342877659156	Styx
ST16CH_3H33_2	Europe_Switzerland	3.90713186214716	Styx
ST16CH_3I23_2	Europe_Switzerland	6.41680480011017	Styx
ST16CH_3K1	Europe_Switzerland	14.0185610792113	Styx
ST16CH_3K32	Europe_Switzerland	11.3414950596309	Styx
ST16CH_3M19	Europe_Switzerland	4.71593876799988	Styx
ST16CH_3M36	Europe_Switzerland	16.3085869128299	Styx
ST16CH_3N27	Europe_Switzerland	7.53671505468124	Styx
ST16CH_3N48	Europe_Switzerland	9.1391941896912	Styx
ST16CH_3N8	Europe_Switzerland	8.83767495924039	Styx
ST16CH_3O21	Europe_Switzerland	9.83407663526606	Styx
ST16CH_3O24	Europe_Switzerland	5.3596293361239	Styx
ST16CH_3O9	Europe_Switzerland	10.3493231308195	Styx
ST16CH_3P15	Europe_Switzerland	13.0555203360508	Styx
ST16CH_3P39	Europe_Switzerland	11.1780274596663	Styx
ST16CH_3Q36	Europe_Switzerland	8.87083196227473	Styx
ST16CH_3Q9	Europe_Switzerland	10.2751931269554	Styx
ST16CH_3R39	Europe_Switzerland	15.1141060816066	Styx
ST16CH_3T31	Europe_Switzerland	7.56272746230215	Styx
ST16CH_3T39	Europe_Switzerland	8.80600617446841	Styx
ST16CH_3U42	Europe_Switzerland	1.54195019520257	Styx
ST16CH_3U55	Europe_Switzerland	3.60508003703066	Styx
ST16CH_3V27	Europe_Switzerland	25.2903528917323	Styx
ST16CH_3V30	Europe_Switzerland	9.95298726080198	Styx
ST16CH_3V43	Europe_Switzerland	2.86179280701973	Styx
ST16CH_3W21	Europe_Switzerland	4.55998959634259	Styx
ST16CH_3W3	Europe_Switzerland	9.66256054421444	Styx
ST16FR_Biog_FR5	Europe_France	7.21127971165256	Styx
ST16IRE_Biog_IR32	Europe_Ireland	6.85015936082006	Styx
ST90ORE_a12_3B_11	North America_USA_Oregon	4.66945796329827	Styx
ST90ORE_a12_3B_14	North America_USA_Oregon	8.93609562878592	Styx
ST90ORE_a12_3B_15	North America_USA_Oregon	9.25895276712338	Styx
ST90ORE_a12_3B_17	North America_USA_Oregon	4.05490335751955	Styx
ST90ORE_a12_3B_18	North America_USA_Oregon	9.2349515846221	Styx
ST90ORE_a12_3B_19	North America_USA_Oregon	6.52710336253306	Styx
ST90ORE_a12_3B_21	North America_USA_Oregon	7.9155261738147	Styx
ST90ORE_a12_3B_3	North America_USA_Oregon	6.91076416280109	Styx
ST90ORE_a12_3B_5	North America_USA_Oregon	6.9290420769125	Styx
ST90ORE_a12_3B_6	North America_USA_Oregon	4.8649528040216	Styx
ST90ORE_a12_3B_7	North America_USA_Oregon	10.3251694318086	Styx
ST90ORE_a12_3B_8	North America_USA_Oregon	4.76407812382443	Styx
ST90ORE_a12_3B_9	North America_USA_Oregon	10.845995008963	Styx
ST90ORE_a12_4A_10	North America_USA_Oregon	7.24263224791532	Styx
ST90ORE_a12_4A_11	North America_USA_Oregon	7.21796799220765	Styx
ST90ORE_a12_4A_2	North America_USA_Oregon	5.17639523190637	Styx
ST90ORE_a12_4A_4	North America_USA_Oregon	13.0300609338053	Styx
ST90ORE_a12_4A_5	North America_USA_Oregon	7.03526045601566	Styx
ST90ORE_a12_4A_6	North America_USA_Oregon	5.23121164975704	Styx
ST90ORE_a12_4A_7	North America_USA_Oregon	12.4901795492739	Styx
ST90ORE_a15_2A_11	North America_USA_Oregon	6.49125779732646	Styx
ST90ORE_a15_2A_13	North America_USA_Oregon	6.75595766177025	Styx
ST90ORE_a15_2A_14	North America_USA_Oregon	5.02121139491885	Styx
ST90ORE_a15_2A_16	North America_USA_Oregon	5.66053061672613	Styx
ST90ORE_a15_2A_20	North America_USA_Oregon	8.0993527987859	Styx
ST90ORE_a15_2A_6	North America_USA_Oregon	7.32683560642918	Styx
ST90ORE_a15_2A_8	North America_USA_Oregon	7.2471203771135	Styx
ST90ORE_a15_3B_10	North America_USA_Oregon	12.9570788841414	Styx
ST90ORE_a15_3B_13	North America_USA_Oregon	5.53442156988846	Styx
ST90ORE_a15_3B_15	North America_USA_Oregon	7.90589483526357	Styx
ST90ORE_a15_3B_18	North America_USA_Oregon	6.85725733102299	Styx
ST90ORE_a15_3B_19	North America_USA_Oregon	5.62902972904839	Styx
ST90ORE_a15_3B_3	North America_USA_Oregon	5.23995631376347	Styx
ST90ORE_a15_3B_4	North America_USA_Oregon	10.3905724218618	Styx
ST90ORE_a15_3B_5	North America_USA_Oregon	11.4443489474447	Styx
ST90ORE_a15_3B_6	North America_USA_Oregon	8.2903007405446	Styx
ST90ORE_a15_3B_9	North America_USA_Oregon	5.17015002639565	Styx
ST90ORE_a15_4A_10	North America_USA_Oregon	3.66045714163492	Styx
ST90ORE_a15_4A_11	North America_USA_Oregon	5.59788149228313	Styx
ST90ORE_a15_4A_13	North America_USA_Oregon	12.9812046306248	Styx
ST90ORE_a15_4A_15	North America_USA_Oregon	5.49335220025708	Styx
ST90ORE_a15_4A_17	North America_USA_Oregon	9.23806087607493	Styx
ST90ORE_a15_4A_19	North America_USA_Oregon	2.14487284531015	Styx
ST90ORE_a15_4A_2	North America_USA_Oregon	6.11866474665341	Styx
ST90ORE_a15_4A_3	North America_USA_Oregon	7.64418448395031	Styx
ST90ORE_a15_4A_4	North America_USA_Oregon	0.766142362565331	Styx
ST90ORE_a15_4A_7	North America_USA_Oregon	9.13259735679318	Styx
ST92ISR_Ar_11g	Middle East_Israel	0.0164726750492676	Styx
ST92ISR_Ar_11i	Middle East_Israel	0.020785940042048	Styx
ST92ISR_Ar_12d	Middle East_Israel	0.0312188833482879	Styx
ST92ISR_Ar_12e	Middle East_Israel	0.0435057321834436	Styx
ST92ISR_Ar_12f	Middle East_Israel	0.0220781522584043	Styx
ST92ISR_Ar_15a	Middle East_Israel	0.0171770900028603	Styx
ST92ISR_Ar_16a	Middle East_Israel	0.0596603184058437	Styx
ST92ISR_Ar_16h	Middle East_Israel	0.0162329207983752	Styx
ST92ISR_Ar_17d	Middle East_Israel	0.0122563566224504	Styx
ST92ISR_Ar_17e	Middle East_Israel	0.014279993029386	Styx
ST92ISR_Ar_17i	Middle East_Israel	0.0211872461139526	Styx
ST92ISR_Ar_17r	Middle East_Israel	0.0150545339906068	Styx
ST92ISR_Ar_18b	Middle East_Israel	1.01486181515733	Styx
ST92ISR_Ar_19e	Middle East_Israel	0.0265527744207491	Styx
ST92ISR_Ar_1b	Middle East_Israel	0.0177023737939095	Styx
ST92ISR_Ar_1j	Middle East_Israel	0.0238303266096887	Styx
ST92ISR_Ar_21a	Middle East_Israel	0.0199046825093911	Styx
ST92ISR_Ar_2b	Middle East_Israel	0.023023386439714	Styx
ST92ISR_Ar_2f	Middle East_Israel	0.0166618016321818	Styx
ST92ISR_Ar_4b	Middle East_Israel	0.0164062498097733	Styx
ST92ISR_Ar_4f	Middle East_Israel	0.0164387808612733	Styx
ST92ISR_Ar_4g	Middle East_Israel	0.023669555499818	Styx
ST92ISR_Ar_5a	Middle East_Israel	0.0226185806819222	Styx
ST92ISR_Ar_5g	Middle East_Israel	0.0166056324259404	Styx
ST93URU_EE4a_1	South America_Uruguay	8.08593054169932	Styx
ST95CH_3B2a	South America_Chile	14.698385590216	Styx
ST95CH_5A1a	South America_Chile	6.3989076677203	Styx
ST99CH_28	Europe_Switzerland	7.26897579402626	Styx
ST99CH_3A10	Europe_Switzerland	9.36407922552611	Styx
ST99CH_3A2	Europe_Switzerland	7.42314910781509	Styx
ST99CH_3A4	Europe_Switzerland	22.540129576644	Styx
ST99CH_3A5	Europe_Switzerland	10.090432274127	Styx
ST99CH_3A8	Europe_Switzerland	19.4384575751124	Styx
ST99CH_3A9	Europe_Switzerland	7.80779475255984	Styx
ST99CH_3B2	Europe_Switzerland	4.73538619846639	Styx
ST99CH_3B4	Europe_Switzerland	24.7886971941795	Styx
ST99CH_3B8	Europe_Switzerland	5.62696026176704	Styx
ST99CH_3C4	Europe_Switzerland	4.90036562203813	Styx
ST99CH_3C7	Europe_Switzerland	7.99112550048906	Styx
ST99CH_3D1	Europe_Switzerland	7.50209494903426	Styx
ST99CH_3D3	Europe_Switzerland	8.93938952093377	Styx
ST99CH_3D5	Europe_Switzerland	7.98231370644328	Styx
ST99CH_3D7	Europe_Switzerland	6.83027252840527	Styx
ST99CH_3D8	Europe_Switzerland	1.11888371887793	Styx
ST99CH_3F1	Europe_Switzerland	2.90665430574681	Styx
ST99CH_3F2	Europe_Switzerland	2.29659882945375	Styx
ST99CH_3F3	Europe_Switzerland	14.4159729415047	Styx
ST99CH_3F4	Europe_Switzerland	6.36171815240233	Styx
ST99CH_3F5	Europe_Switzerland	4.93462121478939	Styx
ST99CH_3G2	Europe_Switzerland	5.13806849055367	Styx
ST99CH_3G3	Europe_Switzerland	1.20353189223778	Styx
ST99CH_3G6	Europe_Switzerland	3.52431243999478	Styx
ST99CH_3H1	Europe_Switzerland	6.89522496701011	Styx
ST99CH_3H3	Europe_Switzerland	10.3930080998809	Styx
ST99CH_3H4	Europe_Switzerland	8.81266129768495	Styx
ST99CH_SW39	Europe_Switzerland	17.2068314018366	Styx
ST_SRR6357674	Europe_France	11.1212620176478	Styx
ST_SRR6357675	Europe_France	5.19445291362774	Styx
STnnJGI_SRR3452690	South America_Argentina	22.0306298551738	Styx
STnnJGI_SRR3452693	South America_Uruguay	1.44467848470964	Styx
STnnJGI_SRR3452707	Europe_France	2.14230121377279	Styx
STnnJGI_SRR3452712	Europe_France	1.48907875364572	Styx
STnnJGI_SRR3452713	Europe_France	0.0157459697643504	Styx
STnnJGI_SRR3452744	Europe_France	5.96809176902187	Styx
STnnJGI_SRR3452745	South America_Argentina	24.691372689603	Styx
STnnJGI_SRR3452746	Europe_France	4.66945341181042	Styx
STnnJGI_SRR3452747	Europe_France	10.1027738341837	Styx
STnnJGI_SRR3452748	Europe_France	5.99802300335605	Styx
STnnJGI_SRR3452755	Europe_Germany	7.3094401312481	Styx
STnnJGI_SRR3452756	Europe_Germany	5.76344908992795	Styx
STnnJGI_SRR3452757	Europe_Germany	24.0015504574144	Styx
STnnJGI_SRR3452769	Middle East_Israel	0.0353525529882613	Styx
STnnJGI_SRR3452772	Africa_Tunisia	0.0505902756892932	Styx
STnnJGI_SRR3452774	Africa_Tunisia	0.0245721947227089	Styx
STnnJGI_SRR3452775	Africa_Tunisia	0.0227154635016457	Styx
STnnJGI_SRR3452776	Africa_Tunisia	6.01470162802682	Styx
STnnJGI_SRR3452780	Europe_France	11.3266205517041	Styx
STnnJGI_SRR4235068	Europe_France	0.506263400392318	Styx
STnnJGI_SRR4235069	Europe_France	3.33859826917254	Styx
STnnJGI_SRR4235076	Europe_France	2.64105980237153	Styx
STnnJGI_SRR4235078	Europe_Germany	7.41339042816293	Styx
STnnJGI_SRR4235080	South America_Argentina	18.8809728670792	Styx
STnnJGI_SRR4235087	South America_Argentina	7.34839433227844	Styx
STnnJGI_SRR4235088	Europe_France	3.69143315878357	Styx
STnnJGI_SRR4235091	South America_Argentina	7.08989014832935	Styx
STnnJGI_SRR4235099	North America_USA_Oregon	5.13966312516811	Styx
STnnJGI_SRR4235109	Europe_Switzerland	0.025912518274115	Styx
STnnJGI_SRR5194475	Europe_France	13.659885401923	Styx
STnnJGI_SRR5194476	Europe_France	4.63928946648173	Styx
STnnJGI_SRR5194477	Europe_France	10.1574262416288	Styx
STnnJGI_SRR5194478	Europe_UK	15.0705146758722	Styx
STnnJGI_SRR5194481	Europe_UK	9.8839126199695	Styx
STnnJGI_SRR5194482	Europe_UK	7.52767088676649	Styx
STnnJGI_SRR5194483	Europe_France	11.0366538262301	Styx
STnnJGI_SRR5194532	Middle East_Iran	0.0350737990993768	Styx
STnnJGI_SRR5194533	Middle East_Iran	0.0326796733269441	Styx
STnnJGI_SRR5194534	Middle East_Iran	0.000952155935924122	Styx
STnnJGI_SRR5194535	Middle East_Iran	0.0254736412507229	Styx
STnnJGI_SRR5194587	Middle East_Iran	0.0219329998169052	Styx
STnnJGI_SRR5194593	Middle East_Iran	0.0019793623941121	Styx
STnnJGI_SRR5194606	Europe_France	4.2939677731702	Styx
STnnJGI_SRR5829643	Europe_France	4.93608404206893	Styx
STnnJGI_SRR5829671	Europe_UK	3.9840375715556	Styx
Switzerland_1999_ST99CH_3B6	Europe_Switzerland	21.5491831955863	Styx
Tunisia_2008_ST08TN_33_4_3	Africa_Tunisia	0.0108496670300559	Styx
Tunisia_2008_ST08TN_33_4_9	Africa_Tunisia	0.00730072887559381	Styx
Tunisia_2008_ST08TN_33_5_8	Africa_Tunisia	0.0354658400419314	Styx
Tunisia_2008_ST08TN_33_6_2	Africa_Tunisia	0.00655374742566784	Styx
Tunisia_2008_ST08TN_33_6_9	Africa_Tunisia	0	Styx
Tunisia_2008_ST08TN_33_7_4	Africa_Tunisia	0	Styx
Tunisia_2008_ST08TN_33_8_4	Africa_Tunisia	0.00438997753784673	Styx
Tunisia_2008_ST08TN_33_8_7	Africa_Tunisia	0.025023570412398	Styx
Tunisia_2008_ST08TN_33_8_9	Africa_Tunisia	0.0171328039053658	Styx
Tunisia_2008_ST08TN_33_9_6	Africa_Tunisia	0.0187040056538148	Styx
Uruguay_1993_STUR93_EC1b_1	South America_Uruguay	14.7546170619978	Styx
Uruguay_1993_STUR93_EC1c_1	South America_Uruguay	7.95869273597538	Styx
Uruguay_1993_STUR93_EC2b_1	South America_Uruguay	21.5679543918491	Styx
Uruguay_1993_STUR93_EC3d_1	South America_Uruguay	4.55740677930616	Styx
Uruguay_1993_STUR93_ED3b_1	South America_Uruguay	5.35848263952111	Styx
Uruguay_1993_STUR93_EE1d_1	South America_Uruguay	16.3380856736122	Styx
Uruguay_1993_STUR93_EE2a_1	South America_Uruguay	15.9942359128448	Styx
Uruguay_1993_STUR93_EE3a_1	South America_Uruguay	21.0551528352232	Styx
Uruguay_1993_STUR93_EG4a_3	South America_Uruguay	4.5092099865961	Styx
Uruguay_1993_STUR93_EG4c_1	South America_Uruguay	14.8060964166919	Styx
Uruguay_1993_STUR93_LA4a_1	South America_Uruguay	22.9498793268946	Styx
Uruguay_1993_STUR93_LF2b_1	South America_Uruguay	7.70759028604691	Styx
Uruguay_1993_STUR93_LH4a_1	South America_Uruguay	11.0943050558322	Styx
