## Supplementary material for "Recent reactivation of a pathogenicity-associated transposable element triggers major chromosomal rearrangements in a fungal wheat pathogen": Figures source data: Figure2C_SourceData.txt

05STB001_1	2005	7.25722231502709
05STB003_1	2005	4.03950063710549
05STB011_1	2005	13.1001797768228
05STB012_1	2005	3.9531615604079
05STB013_1	2005	14.454481724451
05STB015_1	2005	6.2774445628783
05STB017_1	2005	1.95171578027388
05STB023_1	2005	8.92855495698769
05STB026_1	2005	8.06346783750378
05STB028_1	2005	11.2949770832449
05STCH001_1	2005	12.5384755093359
05STCH002_1	2005	6.75297853854961
05STCH003_1	2005	15.1965296170902
05STCH004_1	2005	18.6595933596796
05STCH008_1	2005	9.58771419984245
05STD001_1	2005	11.4597230959565
05STD006_1	2005	10.8190056253818
05STD026_1	2005	19.1129272203968
05STD031_1	2005	18.1286976878261
05STD040_1	2005	6.04249431921036
05STD041_1	2005	6.7426354869327
05STD042_1	2005	2.75386127463228
05STD046_1	2005	2.99090609797831
05STD059_1	2005	25.4857156424133
05STD069_1	2005	7.26721988730869
05STD087_1	2005	9.57721122352563
05STD093_1	2005	9.0872542444141
05STD094_1	2005	8.07943336953147
05STD098_1	2005	0.152479410819138
05STD104_1	2005	6.30289920777291
05STD108_1	2005	7.84979747497761
05STD127_1	2005	14.2605413595917
05STD133_1	2005	35.0920986475428
05STD138_1	2005	5.85420541388527
05STIR001	2005	2.99295407078181
05STNL002_1	2005	9.46204422109742
05STNL015_1	2005	6.21160075204634
05STNL024_1	2005	17.2501803078913
05STPL002_1	2005	18.1818524687963
05STPL003_1	2005	2.91873642379389
05STPL005_1	2005	22.7639625796409
05STPL007_1	2005	16.4714778852699
05STPL008_1	2005	28.974756035295
06STCZ001	2006	31.5559543152669
06STCZ003	2006	17.460622141825
06STCZ007	2006	23.9398280968418
06STCZ016	2006	19.2792556925704
06STCZ020	2006	16.1399725876932
06STCZ023	2006	7.06846063268276
06STCZ028	2006	12.7346436860848
06STCZ036	2006	17.5719201996869
06STCZ044	2006	14.3684388145785
06STCZ045	2006	20.8320394528435
06STD024	2006	10.040268026595
06STGB002	2006	1.57533278397546
06STGB003	2006	11.3716136914775
06STGB006	2006	4.52791931701083
06STGB013	2006	14.2285645211982
06STGB015	2006	10.2690947422754
06STGB018	2006	1.52367709761252
06STGB020	2006	1.47862896447602
06STIR001	2006	0.140479895589001
06STIR002	2006	4.17067198184565
06STIR003	2006	6.26089864987658
06STIR004	2006	3.09157172315095
06STIR005	2006	0.153288288916685
06STIR008	2006	4.17631758581527
07STF011	2007	6.99967978758478
07STF021	2007	4.54153896871666
07STF031	2007	5.60833652688964
07STF041	2007	2.89911563704071
07STF051	2007	2.64179484468762
07STF058	2007	2.95422982205005
07STF094	2007	1.60971321722459
07STF104	2007	4.06011508834992
07STF145	2007	3.00442250013667
07STF146	2007	5.24005818093044
07STF148	2007	6.83234369325875
07STF160	2007	1.34536168064872
07STF190	2007	4.25449540836054
07STGB009	2007	5.22141603281857
08STB003	2008	12.6139904344634
08STB009	2008	8.96030150484437
08STB010	2008	11.4401977233281
08STB011	2008	10.1921351357926
08STCH005	2008	19.6414582881481
08STCH007	2008	2.76598879335916
08STCH008	2008	6.01304257775717
08STCH015	2008	11.0449299473144
08STCZ003	2008	8.60088355251973
08STCZ004	2008	13.4413871869702
08STCZ010	2008	12.295752389579
08STCZ011	2008	6.41014867358948
08STCZ015	2008	19.6353492463303
08STCZ016	2008	19.6800354979631
08STD013	2008	6.83966697406417
08STD016	2008	4.17621958129679
08STD018	2008	6.77935842743337
08STD019	2008	11.9050086681808
08STD020	2008	16.5065784761505
08STD021	2008	2.72715991163141
08STD022	2008	6.93385042134582
08STD045	2008	8.87424903974096
08STD046	2008	9.26345091592639
08STF006	2008	6.95282770050617
08STF029	2008	2.94037141516683
08STF030	2008	6.6148099641903
08STF034	2008	5.44674808562808
08STF035	2008	7.19018684429239
08STF036	2008	10.6209949320996
08STF040	2008	19.2070386187393
08STF048	2008	3.787004416577
08STF051	2008	1.6028797122356
08STF052	2008	9.18508930703526
08STF056	2008	2.85400610984398
08STF063	2008	0.200858339941872
08STF070	2008	6.82864319081941
08STF076	2008	12.7071696743912
08STF077	2008	0.48688514594626
08STF078	2008	9.42943107034358
08STF079	2008	10.6733875452202
08STF082	2008	4.04964571021562
08STF083	2008	2.70424297694531
08STF089	2008	21.7362000581091
08STF094	2008	9.51869899475945
08STF098	2008	2.96745927436636
08STF105	2008	0.175022716983057
08STF106	2008	15.723597960438
08STF108	2008	5.62992667372793
08STF109	2008	7.85010741270536
08STF116	2008	2.62444597222448
08STF128	2008	6.20635785032876
08STF131	2008	4.24797084394544
08STF136	2008	3.77951019565876
08STF147	2008	16.6635520941976
08STF153	2008	6.8871133716719
08STF155	2008	7.76900932483628
08STF175	2008	7.99590787210097
08STF183	2008	3.20095167331236
08STF185	2008	2.77834253454562
08STF187	2008	4.15336129854877
08STF196	2008	9.48066059501953
08STGB001	2008	5.96828711954864
08STGB003	2008	8.72784683689366
08STGB004	2008	1.59652555328144
08STGB006	2008	6.81243236109457
08STGB007	2008	2.91997502419138
09STD003	2009	14.4372849689644
09STD004	2009	5.9622429828911
09STD007	2009	5.89887952212086
09STD019	2009	15.7162123814484
09STD024	2009	7.44339130291848
09STD031	2009	6.18672529477939
09STD041	2009	10.039344517139
09STD044	2009	12.6360395477415
09STD053	2009	12.3495213389208
09STD054	2009	24.7250577241896
09STD057	2009	24.1276218940759
09STD059	2009	7.74678754110857
09STD061	2009	13.7560491514806
09STD062	2009	1.50176907169941
09STD070	2009	7.29047977013472
09STD071	2009	14.2330084870371
09STD072	2009	2.67522018618441
09STD073	2009	8.11053297358104
09STD074	2009	4.65673729186308
09STD075	2009	10.342670718674
09STD076	2009	3.137623103493
09STD077	2009	15.3021580351989
09STD078	2009	10.8400325118643
09STD079	2009	19.419785267148
09STF004	2009	8.35799849753285
09STF005	2009	6.30175092255592
09STF007	2009	8.42495356887082
09STF011	2009	1.61070990881457
09STF013	2009	4.569582096491
09STF014	2009	12.0967099652311
09STF015	2009	7.03808865332652
09STF019	2009	5.35961266314124
09STF024	2009	19.779635437775
09STF025	2009	1.57115827293624
09STF027	2009	3.04686122221108
09STF028	2009	8.44485685277435
09STF029	2009	5.22457736810165
09STF031	2009	12.614172379333
09STF032	2009	9.97261049623048
09STF036	2009	9.32176392656615
09STF037	2009	8.98771846343818
09STF045	2009	8.74461854790134
09STF046	2009	4.05999078617026
09STF048	2009	9.80261149960541
09STF054	2009	0.0396337275487471
09STF056	2009	6.37218280947668
09STF058	2009	11.0788612866935
09STF063	2009	4.81951258008168
09STF068	2009	27.4405400160756
09STF077	2009	11.793914609939
09STF079	2009	4.37703981069965
09STF081	2009	3.38098244810386
09STF082	2009	4.47141400961034
09STF094	2009	1.48875002619019
09STF097	2009	12.1662891049317
09STF098	2009	7.03658082691479
09STF099	2009	4.36436747883395
09STF103	2009	8.28635855597346
09STF105	2009	3.2477459386464
09STF106	2009	3.23714498663123
09STF109	2009	8.8357089371543
09STF112	2009	4.27296009306746
09STF114	2009	5.9164570689769
09STGB001	2009	6.25684091943469
09STGB002	2009	6.13559219253649
09STGB004	2009	3.15660221162208
09STIR003_1	2009	0.0453998073076972
09STIR004_2	2009	4.52067167501832
09STIR005_2	2009	1.61470235761513
09STIR007_3	2009	4.74086648539053
09STIR009_5	2009	5.30288170032323
09STIR010_4	2009	6.20103927312591
09STIR012_3	2009	0.131524223901233
09STIR013_1	2009	10.1816462359595
09STIR014_1	2009	7.95368926914355
09STIR014_3	2009	6.0947326927674
09STIR015_1	2009	9.78896865307754
09STIR016_2	2009	1.84254488985587
09STIR016_3	2009	5.99191052167118
09STIR017_5	2009	7.56929822376448
09STIR018_1	2009	7.37488120647864
09STIR019_4	2009	4.32828927922063
09STIR020_1	2009	4.57113976088764
09STIR020_3	2009	5.88910028561594
09STIR021_2	2009	0.0500850318645295
09STIR022_1	2009	4.25079491664053
09STIR022_4	2009	11.3771801691629
09STIR023_3	2009	2.96941346292967
09STIR024_2	2009	7.39290744862437
09STIR026_2	2009	10.5011393859003
09STIR026_4	2009	8.33313545981122
09STIR027_3	2009	8.96063880262316
09STIR027_5	2009	3.92647846448862
10STD001	2010	15.9707783531221
10STD002	2010	6.71598877219603
10STD017	2010	3.16418030372511
10STD019	2010	1.70424099635834
10STDK003	2010	5.27141191403047
10STF023	2010	1.39649923936969
10STF036	2010	2.87622936778044
10STF057	2010	15.2685103887021
10STF058	2010	3.03291621538681
10STF078	2010	5.31584908856996
10STF082	2010	5.42970368425013
10STF146	2010	9.55333918801345
10STF150	2010	8.66247883331659
10STF163	2010	16.1274187357655
10STF164	2010	1.48589907915562
10STF178	2010	9.32742338968011
10STF190	2010	12.1285708935407
10STF202	2010	5.24933976818293
10STF227	2010	5.6163445327729
10STF231	2010	18.9476711422702
10STF241	2010	4.44473106717907
10STF248	2010	2.93769876132304
10STF253	2010	6.80868959317187
10STF261	2010	1.4292114073103
10STGB007	2010	5.04418990160039
10STGB015	2010	7.95444464405201
10STGB024	2010	8.20899091862165
10STGB025	2010	12.5723024896226
10STGB031	2010	4.25478283470299
10STGB035	2010	0.126828541578135
10STGB036	2010	6.81149520929964
10STGB037	2010	10.2372771873552
10ST_Syn_D003	2010	4.25482819378981
10ST_Syn_D005	2010	12.0808467490297
ST06FR_Biog_G84	2006	4.413936057868
ST09FR_Biog_G01	2009	14.3796724474156
ST09FR_Biog_G02	2009	8.3341793876747
ST09FR_Biog_G03	2009	4.00182556244217
ST09FR_Biog_G04	2009	13.2874020795143
ST09FR_Biog_G05	2009	13.8040635721638
ST09FR_Biog_G06	2009	12.3511148076448
ST09FR_Biog_G07	2009	8.24398758222876
ST09FR_Biog_G08	2009	8.25438041688766
ST09FR_Biog_G10	2009	16.3672972520268
ST09FR_Biog_G11	2009	11.0190951525191
ST09FR_Biog_G12	2009	10.4388494918136
ST09FR_Biog_G13	2009	12.5599388969668
ST09FR_Biog_G14	2009	6.89067386402439
ST09FR_Biog_G15	2009	4.15619766263274
ST09FR_Biog_G16	2009	10.3889282454963
ST09FR_Biog_G17	2009	13.7634569703959
ST09FR_Biog_G18	2009	2.79711915628816
ST09FR_Biog_G20	2009	3.32384734984585
ST09FR_Biog_G21	2009	4.37962372699434
ST09FR_Biog_G22	2009	5.94422554236879
ST09FR_Biog_G23	2009	5.38537115834944
ST09FR_Biog_G24	2009	8.17237947890711
ST09FR_Biog_G25	2009	17.2571187256145
ST09FR_Biog_G26	2009	5.41083281339872
ST09FR_Biog_G27	2009	9.40092064950055
ST09FR_Biog_G29	2009	11.7205742844997
ST09FR_Biog_G30	2009	6.87961487407165
ST09FR_Biog_G31	2009	2.888413187619
ST09FR_Biog_G32	2009	5.12534912392835
ST09FR_Biog_G33	2009	6.55381304595909
ST09FR_Biog_G34	2009	2.63969995402192
ST09FR_Biog_G35	2009	1.39516543903422
ST09FR_Biog_G36	2009	4.16190918913901
ST09FR_Biog_G37	2009	15.6480268026271
ST09FR_Biog_G38	2009	9.83131974926448
ST09FR_Biog_G39	2009	9.61207216045074
ST09FR_Biog_G40	2009	5.79757586791267
ST09FR_Biog_G41	2009	5.55477392854769
ST09FR_Biog_G42	2009	7.01000669906966
ST09FR_Biog_G43	2009	1.31287121765919
ST09FR_Biog_G44	2009	9.21007053326004
ST09FR_Biog_G45	2009	10.4244123686486
ST09FR_Biog_G46	2009	6.2562327504781
ST09FR_Biog_G47	2009	4.1039153711107
ST09FR_Biog_G48	2009	1.4137272353363
ST09FR_Biog_G49	2009	2.63014396673822
ST09FR_Biog_G50	2009	0.0104481516599792
ST09FR_Biog_G51	2009	3.47352344696265
ST09FR_Biog_G52	2009	8.44057601663075
ST09FR_Biog_G53	2009	5.97781408246263
ST09FR_Biog_G54	2009	11.2178135604935
ST09FR_Biog_G55	2009	4.12756212934428
ST09FR_Biog_G56	2009	4.05931749177375
ST09FR_Biog_G57	2009	0.837713641667799
ST09FR_Biog_G58	2009	1.34708676608348
ST09FR_Biog_G59	2009	5.56932729998296
ST09FR_Biog_G60	2009	12.9605320421237
ST09FR_Biog_G82	2009	13.5482453597199
ST09FR_Biog_I03	2009	8.07110528096633
ST09FR_Biog_I04	2009	5.61469385131127
ST09FR_Biog_I05	2009	13.0987200416841
ST09FR_Biog_I07	2009	10.0790241406519
ST09FR_Biog_I12	2009	10.1399245433833
ST09FR_Biog_I24	2009	5.67881725173108
ST09FR_Biog_I25	2009	8.63418922825384
ST09FR_Biog_I28	2009	6.59904728921264
ST09UK_Biog_G81	2009	10.5058575258211
ST10CRI_0616	2010	7.41523266179438
ST10FR_Biog_G093	2010	9.47413468233127
ST10FR_Biog_G098	2010	9.48481116363732
ST10FR_Biog_G100	2010	2.9230021372173
ST10FR_Biog_G101	2010	5.88866284153212
ST10FR_Biog_G102	2010	13.8224522391128
ST10FR_Biog_G103	2010	9.79492893817879
ST10FR_Biog_G61	2010	2.96296247141625
ST10FR_Biog_G62	2010	7.33998431785303
ST10FR_Biog_G63	2010	4.23670069983702
ST10FR_Biog_G64	2010	3.99208990845561
ST10FR_Biog_G65	2010	5.6890807022339
ST10FR_Biog_G66	2010	9.12443156932996
ST10FR_Biog_G67	2010	1.37539811736961
ST10FR_Biog_G68	2010	9.68366125102263
ST10FR_Biog_G69	2010	5.5660219047726
ST10FR_Biog_G70	2010	1.41057086608209
ST10FR_Biog_G71	2010	15.8924391938884
ST10FR_Biog_G73	2010	21.437743304573
ST10FR_Biog_G74	2010	5.29663024016974
ST10FR_Biog_G75	2010	11.6414753550797
ST10FR_Biog_G76	2010	5.43908959897364
ST10FR_Biog_G77	2010	4.57973741213714
ST10FR_Biog_G83	2010	6.14032236052049
ST10FR_Biog_G87	2010	9.88050207141911
ST10FR_Biog_G90	2010	8.85373762692984
ST10FR_Biog_G91	2010	10.8989975178414
ST10FR_Biog_G94	2010	4.5197883159847
ST10FR_Biog_G95	2010	8.63595718196311
ST10FR_Biog_G96	2010	1.47356767277168
ST10FR_Biog_G97	2010	2.84058707733069
ST10FR_Biog_G99	2010	1.46489602529683
ST16CH_1A11	2016	7.2934037381269
ST16CH_1A27	2016	8.56414410023664
ST16CH_1A57	2016	4.41014477771254
ST16CH_1B31	2016	9.74126328770986
ST16CH_1B73	2016	16.4649406582348
ST16CH_1B8	2016	5.85676619614819
ST16CH_1C12	2016	5.83147905190281
ST16CH_1C31	2016	7.76542295493616
ST16CH_1C52	2016	10.8657062559464
ST16CH_1G30	2016	7.31326389854906
ST16CH_1H32	2016	5.89707149838937
ST16CH_1H34	2016	4.53332550861218
ST16CH_1I10	2016	7.327790047026
ST16CH_1I3	2016	11.319979503496
ST16CH_1K29	2016	6.84388509563575
ST16CH_1K42	2016	9.72893428252947
ST16CH_1L32	2016	11.0950402450483
ST16CH_1M28	2016	9.31496693264037
ST16CH_1M33	2016	8.84548070759768
ST16CH_1M59	2016	9.15980540346985
ST16CH_1N1	2016	12.2146656120802
ST16CH_1N25	2016	9.51534248080442
ST16CH_1O25	2016	4.97262943385473
ST16CH_1O3	2016	9.41193846172373
ST16CH_1O40	2016	10.7199758956806
ST16CH_1O65	2016	2.72353892017898
ST16CH_1P35	2016	4.10108543083664
ST16CH_1P7_2	2016	8.88359991008177
ST16CH_1R24	2016	4.11931396196393
ST16CH_1R5	2016	6.27890824160476
ST16CH_1S10	2016	3.06439670423524
ST16CH_1S9	2016	6.19286069190829
ST16CH_1U6	2016	8.89709173549598
ST16CH_1X23	2016	4.45641164957729
ST16CH_2C1	2016	10.1999459325667
ST16CH_2C7	2016	2.80428489921414
ST16CH_2G18	2016	4.36402491717076
ST16CH_2N5	2016	11.6813643949321
ST16CH_2P3	2016	5.76385010935828
ST16CH_2P7	2016	5.08253173685994
ST16CH_2U24	2016	8.5792336902976
ST16CH_2U7	2016	8.94885264958029
ST16CH_2X1xx	2016	7.33709288877675
ST16CH_2X2	2016	5.89904412462066
ST16CH_3A16	2016	4.70433822834209
ST16CH_3A51	2016	6.03574571174862
ST16CH_3B36	2016	11.1138995297007
ST16CH_3B8	2016	12.4178355909754
ST16CH_3D10	2016	16.014379435833
ST16CH_3D7	2016	9.68961425881686
ST16CH_3E23	2016	6.40932554387773
ST16CH_3E45	2016	15.6900010259046
ST16CH_3E9	2016	7.40848061419524
ST16CH_3F2	2016	11.089628272471
ST16CH_3F4	2016	8.42790242234776
ST16CH_3F7	2016	16.148473964794
ST16CH_3F9	2016	4.63146202307185
ST16CH_3G26	2016	7.75449837418067
ST16CH_3G6	2016	11.9437660515689
ST16CH_3H26	2016	8.18342877659156
ST16CH_3H33_2	2016	3.90713186214716
ST16CH_3I23_2	2016	6.41680480011017
ST16CH_3K1	2016	14.0185610792113
ST16CH_3K32	2016	11.3414950596309
ST16CH_3M19	2016	4.71593876799988
ST16CH_3M36	2016	16.3085869128299
ST16CH_3N27	2016	7.53671505468124
ST16CH_3N48	2016	9.1391941896912
ST16CH_3N8	2016	8.83767495924039
ST16CH_3O21	2016	9.83407663526606
ST16CH_3O24	2016	5.3596293361239
ST16CH_3O9	2016	10.3493231308195
ST16CH_3P15	2016	13.0555203360508
ST16CH_3P39	2016	11.1780274596663
ST16CH_3Q36	2016	8.87083196227473
ST16CH_3Q9	2016	10.2751931269554
ST16CH_3R39	2016	15.1141060816066
ST16CH_3T31	2016	7.56272746230215
ST16CH_3T39	2016	8.80600617446841
ST16CH_3U42	2016	1.54195019520257
ST16CH_3U55	2016	3.60508003703066
ST16CH_3V27	2016	25.2903528917323
ST16CH_3V30	2016	9.95298726080198
ST16CH_3V43	2016	2.86179280701973
ST16CH_3W21	2016	4.55998959634259
ST16CH_3W3	2016	9.66256054421444
ST16DK_Biog_DK32	2016	13.5189122807716
ST16FR_Biog_FR5	2016	7.21127971165256
ST16IRE_Biog_IR32	2016	6.85015936082006
ST16LE_Biog_L37	2016	9.63178466970677
ST99CH_28	1999	7.26897579402626
ST99CH_3A10	1999	9.36407922552611
ST99CH_3A2	1999	7.42314910781509
ST99CH_3A4	1999	22.540129576644
ST99CH_3A5	1999	10.090432274127
ST99CH_3A8	1999	19.4384575751124
ST99CH_3A9	1999	7.80779475255984
ST99CH_3B2	1999	4.73538619846639
ST99CH_3B4	1999	24.7886971941795
ST99CH_3B8	1999	5.62696026176704
ST99CH_3C4	1999	4.90036562203813
ST99CH_3C7	1999	7.99112550048906
ST99CH_3D1	1999	7.50209494903426
ST99CH_3D3	1999	8.93938952093377
ST99CH_3D5	1999	7.98231370644328
ST99CH_3D7	1999	6.83027252840527
ST99CH_3D8	1999	1.11888371887793
ST99CH_3F1	1999	2.90665430574681
ST99CH_3F2	1999	2.29659882945375
ST99CH_3F3	1999	14.4159729415047
ST99CH_3F4	1999	6.36171815240233
ST99CH_3F5	1999	4.93462121478939
ST99CH_3G2	1999	5.13806849055367
ST99CH_3G3	1999	1.20353189223778
ST99CH_3G6	1999	3.52431243999478
ST99CH_3H1	1999	6.89522496701011
ST99CH_3H3	1999	10.3930080998809
ST99CH_3H4	1999	8.81266129768495
ST99CH_SW39	1999	17.2068314018366
ST_SRR6357674	2009	11.1212620176478
ST_SRR6357675	2009	5.19445291362774
STnnJGI_SRR3452748	1999	5.99802300335605
STnnJGI_SRR3452755	2009	7.3094401312481
STnnJGI_SRR3452756	2009	5.76344908992795
STnnJGI_SRR3452757	2009	24.0015504574144
STnnJGI_SRR4235068	2007	0.506263400392318
STnnJGI_SRR4235069	1999	3.33859826917254
STnnJGI_SRR4235070	2006	5.90467776221585
STnnJGI_SRR4235072	2006	3.74915875964058
STnnJGI_SRR4235076	2008	2.64105980237153
STnnJGI_SRR4235088	2008	3.69143315878357
STnnJGI_SRR5194475	2010	13.659885401923
STnnJGI_SRR5194476	2010	4.63928946648173
STnnJGI_SRR5194477	2010	10.1574262416288
STnnJGI_SRR5194483	2010	11.0366538262301
STnnJGI_SRR5194606	2009	4.2939677731702
STnnJGI_SRR5829643	2010	4.93608404206893
Switzerland_1999_ST99CH_3B6	1999	21.5491831955863
