## Supplementary material for "Recent reactivation of a pathogenicity-associated transposable element triggers major chromosomal rearrangements in a fungal wheat pathogen": Figures source data: Figure3A_SourceData.txt

05STB001_1	Europe	13
05STB003_1	Europe	51
05STB011_1	Europe	10
05STB012_1	Europe	54
05STB013_1	Europe	6
05STB015_1	Europe	39
05STB017_1	Europe	68
05STB023_1	Europe	25
05STB026_1	Europe	20
05STB028_1	Europe	9
05STCH001_1	Europe	3
05STCH002_1	Europe	4
05STCH003_1	Europe	3
05STCH004_1	Europe	0
05STCH008_1	Europe	11
05STD001_1	Europe	12
05STD006_1	Europe	4
05STD026_1	Europe	1
05STD031_1	Europe	6
05STD040_1	Europe	22
05STD041_1	Europe	19
05STD042_1	Europe	98
05STD046_1	Europe	50
05STD059_1	Europe	0
05STD069_1	Europe	15
05STD087_1	Europe	10
05STD093_1	Europe	12
05STD094_1	Europe	16
05STD098_1	Europe	505
05STD104_1	Europe	26
05STD108_1	Europe	21
05STD127_1	Europe	11
05STD133_1	Europe	0
05STD138_1	Europe	29
05STIR001	Europe	98
05STNL002_1	Europe	18
05STNL003_1	NA	20
05STNL015_1	Europe	32
05STNL024_1	Europe	9
05STPL002_1	Europe	5
05STPL003_1	Europe	69
05STPL005_1	Europe	4
05STPL007_1	Europe	4
05STPL008_1	Europe	0
06STCZ001	Europe	0
06STCZ003	Europe	6
06STCZ007	Europe	0
06STCZ009	NA	6
06STCZ016	Europe	3
06STCZ020	Europe	7
06STCZ023	Europe	12
06STCZ028	Europe	10
06STCZ036	Europe	0
06STCZ044	Europe	8
06STCZ045	Europe	4
06STD024	Europe	10
06STGB002	Europe	102
06STGB003	Europe	12
06STGB006	Europe	24
06STGB013	Europe	7
06STGB015	Europe	12
06STGB018	Europe	120
06STGB020	Europe	110
06STIR001	Europe	562
06STIR002	Europe	62
06STIR003	Europe	32
06STIR004	Europe	99
06STIR005	Europe	404
06STIR008	Europe	41
07STF011	Europe	31
07STF021	Europe	48
07STF031	Europe	34
07STF041	Europe	41
07STF051	Europe	74
07STF058	Europe	63
07STF094	Europe	81
07STF104	Europe	84
07STF145	Europe	53
07STF146	Europe	31
07STF148	Europe	22
07STF160	Europe	271
07STF190	Europe	57
07STGB009	Europe	30
08STB003	Europe	6
08STB009	Europe	32
08STB010	Europe	8
08STB011	Europe	21
08STCH005	Europe	0
08STCH007	Europe	52
08STCH008	Europe	22
08STCH015	Europe	14
08STCZ003	Europe	13
08STCZ004	Europe	6
08STCZ010	Europe	8
08STCZ011	Europe	10
08STCZ015	Europe	9
08STCZ016	Europe	2
08STCZ023	NA	2
08STD013	Europe	16
08STD016	Europe	48
08STD018	Europe	18
08STD019	Europe	11
08STD020	Europe	7
08STD021	Europe	93
08STD022	Europe	31
08STD045	Europe	27
08STD046	Europe	13
08STF006	Europe	31
08STF029	Europe	76
08STF030	Europe	22
08STF034	Europe	42
08STF035	Europe	59
08STF036	Europe	1
08STF040	Europe	0
08STF048	Europe	70
08STF051	Europe	132
08STF052	Europe	19
08STF056	Europe	84
08STF063	Europe	518
08STF070	Europe	27
08STF076	Europe	10
08STF077	Europe	953
08STF078	Europe	15
08STF079	Europe	13
08STF082	Europe	76
08STF083	Europe	70
08STF089	Europe	0
08STF094	Europe	20
08STF098	Europe	57
08STF102	NA	82
08STF105	Europe	400
08STF106	Europe	0
08STF108	Europe	52
08STF109	Europe	28
08STF116	Europe	108
08STF128	Europe	26
08STF131	Europe	68
08STF136	Europe	80
08STF147	Europe	0
08STF153	Europe	32
08STF155	Europe	14
08STF175	Europe	29
08STF183	Europe	80
08STF185	Europe	70
08STF187	Europe	29
08STF196	Europe	24
08STGB001	Europe	36
08STGB003	Europe	15
08STGB004	Europe	251
08STGB006	Europe	23
08STGB007	Europe	41
09STD003	Europe	0
09STD004	Europe	20
09STD007	Europe	31
09STD019	Europe	5
09STD024	Europe	30
09STD031	Europe	32
09STD041	Europe	13
09STD044	Europe	16
09STD053	Europe	7
09STD054	Europe	2
09STD057	Europe	0
09STD059	Europe	25
09STD061	Europe	0
09STD062	Europe	131
09STD070	Europe	31
09STD071	Europe	2
09STD072	Europe	64
09STD073	Europe	2
09STD074	Europe	39
09STD075	Europe	20
09STD076	Europe	94
09STD077	Europe	11
09STD078	Europe	23
09STD079	Europe	0
09STE001	Europe	0
09STE002	Europe	1774
09STF004	Europe	28
09STF005	Europe	20
09STF007	Europe	18
09STF011	Europe	179
09STF013	Europe	18
09STF014	Europe	0
09STF015	Europe	15
09STF019	Europe	30
09STF024	Europe	0
09STF025	Europe	8
09STF027	Europe	102
09STF028	Europe	9
09STF029	Europe	38
09STF031	Europe	15
09STF032	Europe	18
09STF036	Europe	13
09STF037	Europe	19
09STF045	Europe	31
09STF046	Europe	81
09STF048	Europe	3
09STF054	Europe	656
09STF056	Europe	31
09STF058	Europe	12
09STF063	Europe	59
09STF068	Europe	0
09STF077	Europe	13
09STF079	Europe	24
09STF081	Europe	122
09STF082	Europe	59
09STF094	Europe	281
09STF096	NA	26
09STF097	Europe	1
09STF098	Europe	27
09STF099	Europe	60
09STF103	Europe	32
09STF105	Europe	37
09STF106	Europe	75
09STF109	Europe	29
09STF112	Europe	42
09STF114	Europe	35
09STGB001	Europe	32
09STGB002	Europe	30
09STGB004	Europe	42
09STIR003_1	Europe	419
09STIR004_2	Europe	64
09STIR005_2	Europe	230
09STIR007_3	Europe	36
09STIR009_5	Europe	44
09STIR010_4	Europe	44
09STIR012_3	Europe	1650
09STIR013_1	Europe	29
09STIR014_1	Europe	28
09STIR014_3	Europe	17
09STIR015_1	Europe	29
09STIR016_2	Europe	66
09STIR016_3	Europe	19
09STIR017_5	Europe	20
09STIR018_1	Europe	43
09STIR019_4	Europe	49
09STIR020_1	Europe	52
09STIR020_3	Europe	43
09STIR021_2	Europe	3115
09STIR022_1	Europe	45
09STIR022_4	Europe	2
09STIR023_3	Europe	94
09STIR024_2	Europe	21
09STIR026_2	Europe	24
09STIR026_4	Europe	37
09STIR027_3	Europe	25
09STIR027_5	Europe	61
10ST_Syn_D003	Europe	45
10ST_Syn_D005	Europe	14
10STBY001	NA	38
10STD001	Europe	3
10STD002	Europe	21
10STD017	Europe	7
10STD019	Europe	8
10STDK003	Europe	65
10STF023	Europe	253
10STF036	Europe	51
10STF049	NA	75
10STF057	Europe	8
10STF058	Europe	51
10STF078	Europe	48
10STF082	Europe	25
10STF146	Europe	14
10STF150	Europe	37
10STF163	Europe	6
10STF164	Europe	207
10STF178	Europe	22
10STF190	Europe	19
10STF202	Europe	56
10STF227	Europe	38
10STF231	Europe	0
10STF241	Europe	35
10STF248	Europe	57
10STF253	Europe	36
10STF261	Europe	225
10STGB007	Europe	43
10STGB015	Europe	23
10STGB024	Europe	17
10STGB025	Europe	2
10STGB031	Europe	71
10STGB035	Europe	449
10STGB036	Europe	35
10STGB037	Europe	12
Algeria_1992_ALA2a	Africa	0
Algeria_1992_ALG1d	Africa	NA
Argentina_2000_BOO10_F9a2	South America	0
Argentina_2000_BOO28_F15b2	South America	0
Argentina_2000_BOO32_B5a1	South America	6
Argentina_2000_BOO36_B4a1	South America	0
Argentina_2000_BOO54_F8b1	South America	NA
Argentina_2000_BOO59_C4a2	South America	0
Argentina_2000_BOO61_FI5b2p	South America	0
Argentina_2000_BOO71_EI1a2p	South America	7
Argentina_2000_BOO9_F15a2	South America	2
California_1989_CB11A_ST1	North America	NA
California_1989_CC22C_ST16	North America	124
California_1989_CE31B_ST42	North America	240
California_1989_CF11A_ST44	North America	253
California_1989_CF31C_ST52	North America	221
California_1989_CH33C_ST97	North America	4010
Canada_1992_CNRA1a_1	North America	2
Canada_1992_CNRA4b_1	North America	0
Canada_1992_CNRB2b_4	North America	0
Canada_1992_CNRD4a_2	North America	0
Canada_1992_CNRE2a_2	North America	1
Canada_1992_CNRE4b_1	North America	4
Canada_1992_CNRG3a_1	North America	4
Canada_1992_CNRH3a_1	North America	2
Chile_1995_STCH95_10B4a	South America	2
Chile_1995_STCH95_1A2a	South America	0
Chile_1995_STCH95_1B1a	South America	0
Chile_1995_STCH95_1B2a	South America	0
Chile_1995_STCH95_1C3a	South America	0
Chile_1995_STCH95_1F2a	South America	0
Chile_1995_STCH95_1F3a	South America	0
Chile_1995_STCH95_1G3a	South America	1
Chile_1995_STCH95_1H1a	South America	0
Chile_1995_STCH95_1H2a	South America	0
Chile_1995_STCH95_3A3a	South America	0
Chile_1995_STCH95_3E4a	South America	0
Ethiopia_1992_ETD1	NA	0
Ethiopia_1992_ETK1	NA	912
Indiana_1993_I15a_1	NA	66
Indiana_1993_I1a_1	North America	6
Indiana_1993_I22a_1	North America	128
Indiana_1993_I24a_1	NA	301
Indiana_1993_I25a_1	NA	89
Indiana_1993_I31a_1	North America	109
Indiana_1993_I33a_1	North America	NA
Indiana_1993_I9a_1	NA	1215
Iran_2001_STIR01A18b	Middle East	0
Iran_2001_STIR01A32a	Middle East	69
Iran_2001_STIR01A48b	Middle East	0
Iran_2001_STIR01A78b	Middle East	NA
Iran_2001_STIR01B74b	Middle East	NA
Iran_2001_STIR01B76a	Middle East	93
Iran_2001_STIR01B78a	NA	468
Iran_2001_STIR01B83b	Middle East	62
Israel_1992_ISYB1b	Middle East	157
Israel_1992_ISYD3a_1	Middle East	59
Israel_1992_ISYH1a	Middle East	439
Israel_1992_ISZA1c	Middle East	87
Israel_1992_ISZB3a_1	Middle East	118
Israel_1992_ISZC1a	Middle East	93
Israel_1992_ISZC2a_2	Middle East	935
Israel_1992_ISZE1b_2	Middle East	85
Israel_1992_ISZF2a_1	Middle East	85
Israel_1992_ISZH2a	Middle East	74
Israel_1993_ISXBetC2a_1	Middle East	205
Israel_1993_ISXBetD4a_1	Middle East	NA
Israel_1993_ISXBetH3a_4	Middle East	NA
Kenya_1994_STKE94MF1a	NA	971
Kenya_1994_STKE94MI1a	NA	985
Kenya_1994_STKE94ML1a	Africa	0
Missouri_1994_ST94MO12a_1	NA	NA
Missouri_1994_ST94MO15a_1	NA	69
Missouri_1994_ST94MO17a_1	North America	0
Missouri_1994_ST94MO19a_1	North America	468
Missouri_1994_ST94MO24a_1	North America	2525
Missouri_1994_ST94MO2a_1	North America	NA
Missouri_1994_ST94Mo31a_1	North America	57
Missouri_1994_ST94MO33a_1	NA	NA
Missouri_1994_ST94MO35a_1	North America	0
Missouri_1994_ST94MO8a_1	North America	NA
ST_SRR2467138	NA	727
ST_SRR2834987	Oceania	0
ST_SRR2834988	NA	2
ST_SRR2834990	Oceania	0
ST_SRR2835000	Oceania	0
ST_SRR2835032	Oceania	0
ST_SRR2835044	Oceania	0
ST_SRR2835057	Oceania	0
ST_SRR2835085	Oceania	0
ST_SRR2835094	Oceania	0
ST_SRR2866532	Oceania	0
ST_SRR2866534	Oceania	0
ST_SRR2866536	Oceania	0
ST_SRR2866537	Oceania	0
ST_SRR6357674	Europe	11
ST_SRR6357675	Europe	39
ST00ARG_BD0069	NA	8
ST01AUS_1A4	Oceania	0
ST01AUS_1A5	Oceania	0
ST01AUS_1A6	Oceania	0
ST01AUS_1A9	Oceania	0
ST01AUS_1B1	Oceania	0
ST01AUS_1B2	Oceania	0
ST01AUS_1B7	Oceania	0
ST01AUS_1B8	Oceania	0
ST01AUS_1C1	Oceania	0
ST01AUS_1C2	Oceania	0
ST01AUS_1C3	Oceania	1
ST01AUS_1C6	Oceania	0
ST01AUS_1C8	Oceania	0
ST01AUS_1D4	Oceania	0
ST01AUS_1D5	Oceania	0
ST01AUS_1D8	Oceania	0
ST01AUS_1E1	Oceania	0
ST01AUS_1E4	Oceania	0
ST01AUS_1E5	Oceania	0
ST01AUS_1F2	Oceania	0
ST01AUS_1F3	Oceania	0
ST01AUS_1F8	Oceania	0
ST01AUS_1G2	Oceania	1
ST01AUS_1G5	Oceania	0
ST01AUS_1H2	Oceania	0
ST01AUS_1H6	Oceania	0
ST01AUS_1H8	Oceania	0
ST05DK_01a1	Europe	171
ST05DK_01a4	NA	15
ST05DK_01B5	Europe	8
ST06FR_Biog_G84	Europe	34
ST08TN_26_5_4	Africa	0
ST09FR_Biog_G01	Europe	3
ST09FR_Biog_G02	Europe	21
ST09FR_Biog_G03	Europe	58
ST09FR_Biog_G04	Europe	15
ST09FR_Biog_G05	Europe	0
ST09FR_Biog_G06	Europe	14
ST09FR_Biog_G07	Europe	32
ST09FR_Biog_G08	Europe	29
ST09FR_Biog_G10	Europe	15
ST09FR_Biog_G11	Europe	16
ST09FR_Biog_G12	Europe	20
ST09FR_Biog_G13	Europe	19
ST09FR_Biog_G14	Europe	40
ST09FR_Biog_G15	Europe	39
ST09FR_Biog_G16	Europe	13
ST09FR_Biog_G17	Europe	5
ST09FR_Biog_G18	Europe	77
ST09FR_Biog_G20	Europe	45
ST09FR_Biog_G21	Europe	43
ST09FR_Biog_G22	Europe	27
ST09FR_Biog_G23	Europe	16
ST09FR_Biog_G24	Europe	13
ST09FR_Biog_G25	Europe	0
ST09FR_Biog_G26	Europe	43
ST09FR_Biog_G27	Europe	19
ST09FR_Biog_G29	Europe	19
ST09FR_Biog_G30	Europe	20
ST09FR_Biog_G31	Europe	81
ST09FR_Biog_G32	Europe	24
ST09FR_Biog_G33	Europe	24
ST09FR_Biog_G34	Europe	88
ST09FR_Biog_G35	Europe	186
ST09FR_Biog_G36	Europe	41
ST09FR_Biog_G37	Europe	0
ST09FR_Biog_G38	Europe	33
ST09FR_Biog_G39	Europe	24
ST09FR_Biog_G40	Europe	23
ST09FR_Biog_G41	Europe	23
ST09FR_Biog_G42	Europe	26
ST09FR_Biog_G43	Europe	275
ST09FR_Biog_G44	Europe	28
ST09FR_Biog_G45	Europe	19
ST09FR_Biog_G46	Europe	28
ST09FR_Biog_G47	Europe	71
ST09FR_Biog_G48	Europe	144
ST09FR_Biog_G49	Europe	40
ST09FR_Biog_G50	Europe	479
ST09FR_Biog_G51	Europe	54
ST09FR_Biog_G52	Europe	0
ST09FR_Biog_G53	Europe	12
ST09FR_Biog_G54	Europe	28
ST09FR_Biog_G55	Europe	59
ST09FR_Biog_G56	Europe	67
ST09FR_Biog_G57	Europe	376
ST09FR_Biog_G58	Europe	56
ST09FR_Biog_G59	Europe	50
ST09FR_Biog_G60	Europe	22
ST09FR_Biog_G82	Europe	18
ST09FR_Biog_I03	Europe	17
ST09FR_Biog_I04	Europe	45
ST09FR_Biog_I05	Europe	4
ST09FR_Biog_I07	Europe	0
ST09FR_Biog_I12	Europe	9
ST09FR_Biog_I24	Europe	20
ST09FR_Biog_I25	Europe	30
ST09FR_Biog_I28	Europe	28
ST09UK_Biog_G81	Europe	19
ST10CRI_0616	Europe	22
ST10FR_Biog_G093	Europe	15
ST10FR_Biog_G098	Europe	24
ST10FR_Biog_G100	Europe	57
ST10FR_Biog_G101	Europe	42
ST10FR_Biog_G102	Europe	13
ST10FR_Biog_G103	Europe	27
ST10FR_Biog_G61	Europe	112
ST10FR_Biog_G62	Europe	1
ST10FR_Biog_G63	Europe	46
ST10FR_Biog_G64	Europe	50
ST10FR_Biog_G65	Europe	7
ST10FR_Biog_G66	Europe	12
ST10FR_Biog_G67	Europe	109
ST10FR_Biog_G68	Europe	5
ST10FR_Biog_G69	Europe	35
ST10FR_Biog_G70	Europe	297
ST10FR_Biog_G71	Europe	0
ST10FR_Biog_G73	Europe	1
ST10FR_Biog_G74	Europe	53
ST10FR_Biog_G75	Europe	2
ST10FR_Biog_G76	Europe	19
ST10FR_Biog_G77	Europe	20
ST10FR_Biog_G83	Europe	29
ST10FR_Biog_G87	Europe	18
ST10FR_Biog_G90	Europe	24
ST10FR_Biog_G91	Europe	15
ST10FR_Biog_G94	Europe	59
ST10FR_Biog_G95	Europe	3
ST10FR_Biog_G96	Europe	152
ST10FR_Biog_G97	Europe	88
ST10FR_Biog_G99	Europe	123
ST13FR_Biog_LG0595	Europe	18
ST13FR_Biog_SeptoDur10	NA	196
ST13FR_Biog_SeptoDur12	NA	228
ST13FR_Biog_SeptoDur29	Europe	533
ST13FR_Biog_SeptoDur8	NA	NA
ST13FR_Biog_SeptoDur82	Europe	576
ST13FR_Biog_SeptoDur88	Europe	856
ST13IT_Biog_1819	NA	63
ST13NZ_St13_4_1	Oceania	60
ST13NZ_St13_4_2	Oceania	139
ST13NZ_St13_4_3	Oceania	151
ST13NZ_St13_5_1	NA	75
ST13NZ_St13_5_2	Oceania	144
ST13NZ_St13_5_3	Oceania	67
ST13NZ_St13_5_4	NA	105
ST13NZ_St13_6_1	Oceania	142
ST13NZ_St13_6_2	Oceania	140
ST13NZ_St13_6_3	Oceania	106
ST13NZ_St13_7_1	Oceania	157
ST13NZ_St13_7_2	Oceania	143
ST13NZ_St13_7_3	Oceania	167
ST13NZ_St13_8_1	Oceania	96
ST13NZ_St13_8_2	Oceania	166
ST13NZ_St13_8_3	Oceania	110
ST13NZ_St13_8_4	Oceania	125
ST13NZ_St13_9_1	Oceania	138
ST13NZ_St13_9_2	Oceania	54
ST13NZ_St13_9_3	Oceania	141
ST13NZ_St13_9_4	Oceania	124
ST13SP_Biog_SeptoDur104	NA	496
ST14TAS_WAI1820	Oceania	0
ST14TAS_WAI1822	Oceania	0
ST14TAS_WAI1848	Oceania	0
ST14TAS_WAI1849	Oceania	0
ST14TAS_WAI1850	Oceania	0
ST14TAS_WAI1875	Oceania	0
ST14TAS_WAI1876	Oceania	0
ST14TAS_WAI1877	Oceania	0
ST14TAS_WAI1880	Oceania	0
ST14TAS_WAI1895	Oceania	0
ST14TAS_WAI1901	Oceania	0
ST14TAS_WAI1903	Oceania	2
ST14TAS_WAI1919	Oceania	0
ST14TAS_WAI1922	Oceania	0
ST14TAS_WAI1939	Oceania	0
ST14TAS_WAI1957	Oceania	0
ST14TAS_WAI1965	Oceania	0
ST14TAS_WAI1967	Oceania	0
ST14TAS_WAI1968	Oceania	0
ST14TAS_WAI1970	Oceania	NA
ST14TAS_WAI1971	Oceania	0
ST14TAS_WAI1993	Oceania	0
ST14TAS_WAI1998	Oceania	0
ST14TAS_WAI2000	Oceania	0
ST14TAS_WAI2029	Oceania	0
ST14TAS_WAI2047	Oceania	0
ST14TAS_WAI2059	Oceania	0
ST14TAS_WAI2060	Oceania	0
ST14TAS_WAI2073	Oceania	0
ST14TAS_WAI2077	Oceania	0
ST14TAS_WAI2203	Oceania	0
ST14TAS_WAI2204	Oceania	0
ST14TAS_WAI2206	Oceania	0
ST14TAS_WAI2208	Oceania	0
ST14TAS_WAI2210	Oceania	0
ST14TAS_WAI2216	Oceania	0
ST14TAS_WAI2226	Oceania	0
ST14TAS_WAI2228	Oceania	0
ST14TAS_WAI2230	Oceania	0
ST14TAS_WAI2232	Oceania	0
ST15NZ_St_15601_13	Oceania	62
ST15NZ_St_15601_20	Oceania	182
ST15NZ_St_15601_6	Oceania	62
ST15NZ_St_15601_9	Oceania	135
ST15NZ_St_15640_1	NA	NA
ST15NZ_St_15640_2	NA	169
ST15NZ_St_15640_4	NA	135
ST15NZ_St_15640_5	NA	156
ST15NZ_St_15640_7	NA	76
ST15NZ_St_15640_8	NA	122
ST15NZ_St_15640_9	NA	0
ST15NZ_St_15642_1	Oceania	NA
ST15NZ_St_15642_10	NA	776
ST15NZ_St_15642_11	NA	NA
ST15NZ_St_15642_12	NA	0
ST15NZ_St_15642_13	NA	0
ST15NZ_St_15642_14	NA	0
ST15NZ_St_15642_15	Oceania	0
ST15NZ_St_15642_16	NA	0
ST15NZ_St_15642_17	NA	0
ST15NZ_St_15642_18	NA	146
ST15NZ_St_15642_19	NA	179
ST15NZ_St_15642_2	Oceania	NA
ST15NZ_St_15642_20	NA	0
ST15NZ_St_15642_21	NA	0
ST15NZ_St_15642_22	Oceania	0
ST15NZ_St_15642_23	Oceania	120
ST15NZ_St_15642_3	Oceania	0
ST15NZ_St_15642_4	NA	61
ST15NZ_St_15642_8	Oceania	174
ST15NZ_St_15642_9	Oceania	0
ST15ORE_Mad_A1	North America	4
ST15ORE_Mad_A2	North America	29
ST15ORE_Mad_A4	North America	72
ST15ORE_Mad_A5	North America	15
ST15ORE_Mad_A6	North America	45
ST15ORE_Mad_A7	North America	12
ST15ORE_Mad_B1	North America	28
ST15ORE_Mad_B3	North America	3
ST15ORE_Mad_B4	North America	39
ST15ORE_Mad_B5	North America	9
ST15ORE_Mad_C1	North America	8
ST15ORE_Mad_C3	North America	11
ST15ORE_Mad_C4	North America	348
ST15ORE_Mad_C5	North America	139
ST15ORE_Mad_C6	North America	19
ST15ORE_Mad_C7	North America	13
ST15ORE_Mad_D1	North America	9
ST15ORE_Mad_D2	North America	18
ST15ORE_Mad_D3	North America	34
ST15ORE_Mad_D4	North America	18
ST15ORE_Mad_D5	North America	17
ST15ORE_Mad_D6	North America	22
ST15ORE_Mad_E1	North America	17
ST15ORE_Mad_E2	North America	11
ST15ORE_Mad_E3	North America	16
ST15ORE_Mad_E4	North America	17
ST15ORE_Mad_E5	North America	39
ST15ORE_Mad_E6	North America	30
ST15ORE_Mad_E7	North America	20
ST15ORE_Mad_F1	North America	15
ST15ORE_Mad_F2	North America	14
ST15ORE_Mad_F3	North America	15
ST15ORE_Mad_F4	North America	10
ST15ORE_Mad_F5	North America	17
ST15ORE_Mad_F6	North America	7
ST15ORE_Mad_G1	North America	33
ST15ORE_Mad_G2	North America	9
ST15ORE_Mad_G3	North America	153
ST15ORE_Mad_G5	North America	9
ST15ORE_Mad_H1	North America	22
ST15ORE_Mad_H2	North America	34
ST15ORE_Mad_H3	North America	15
ST15ORE_Mad_H4	North America	28
ST15ORE_Mad_H7	North America	23
ST15ORE_Ste_A1	North America	NA
ST15ORE_Ste_A10	North America	13
ST15ORE_Ste_A11	North America	26
ST15ORE_Ste_A12	North America	8
ST15ORE_Ste_A13	North America	13
ST15ORE_Ste_A14	North America	24
ST15ORE_Ste_A15	North America	72
ST15ORE_Ste_A16	North America	21
ST15ORE_Ste_A17	North America	120
ST15ORE_Ste_A18	North America	35
ST15ORE_Ste_A19	North America	11
ST15ORE_Ste_A2	North America	NA
ST15ORE_Ste_A20	North America	9
ST15ORE_Ste_A21	North America	17
ST15ORE_Ste_A22	North America	21
ST15ORE_Ste_A23	North America	18
ST15ORE_Ste_A24	North America	11
ST15ORE_Ste_A25	North America	15
ST15ORE_Ste_A26	North America	106
ST15ORE_Ste_A27	North America	13
ST15ORE_Ste_A3	North America	12
ST15ORE_Ste_A4	North America	14
ST15ORE_Ste_A5	North America	15
ST15ORE_Ste_A6	North America	18
ST15ORE_Ste_A7	North America	22
ST15ORE_Ste_A8	North America	10
ST15ORE_Ste_A9	North America	16
ST15ORE_Ste_B1	North America	NA
ST15ORE_Ste_B10	North America	13
ST15ORE_Ste_B11	North America	9
ST15ORE_Ste_B12	North America	12
ST15ORE_Ste_B14	North America	20
ST15ORE_Ste_B15	North America	7
ST15ORE_Ste_B16	North America	8
ST15ORE_Ste_B17	North America	25
ST15ORE_Ste_B18	North America	47
ST15ORE_Ste_B19	North America	46
ST15ORE_Ste_B2	North America	NA
ST15ORE_Ste_B20	North America	7
ST15ORE_Ste_B21	North America	70
ST15ORE_Ste_B22	North America	21
ST15ORE_Ste_B23	North America	11
ST15ORE_Ste_B24	North America	13
ST15ORE_Ste_B3	North America	16
ST15ORE_Ste_B4	North America	14
ST15ORE_Ste_B5	North America	23
ST15ORE_Ste_B6	North America	11
ST15ORE_Ste_B7	North America	10
ST15ORE_Ste_B8	North America	25
ST15ORE_Ste_B9	North America	33
ST16ALG_Biog_Alg74	Africa	870
ST16CH_1A11	Europe	36
ST16CH_1A27	Europe	15
ST16CH_1A57	Europe	77
ST16CH_1B31	Europe	18
ST16CH_1B73	Europe	0
ST16CH_1B8	Europe	24
ST16CH_1C12	Europe	41
ST16CH_1C31	Europe	25
ST16CH_1C52	Europe	15
ST16CH_1C65	NA	29
ST16CH_1D1	Europe	NA
ST16CH_1D23	NA	28
ST16CH_1E21	NA	17
ST16CH_1E43	NA	100
ST16CH_1E52	NA	NA
ST16CH_1F1	Europe	NA
ST16CH_1F11	NA	5
ST16CH_1F4	NA	83
ST16CH_1G30	Europe	40
ST16CH_1G47	NA	15
ST16CH_1G8	NA	33
ST16CH_1H32	Europe	41
ST16CH_1H34	Europe	36
ST16CH_1I10	Europe	36
ST16CH_1I3	Europe	19
ST16CH_1K16	NA	7
ST16CH_1K29	Europe	36
ST16CH_1K42	Europe	20
ST16CH_1L32	Europe	15
ST16CH_1M21	NA	53
ST16CH_1M28	Europe	16
ST16CH_1M33	Europe	18
ST16CH_1M59	Europe	21
ST16CH_1N1	Europe	26
ST16CH_1N25	Europe	21
ST16CH_1N6	NA	30
ST16CH_1O25	Europe	43
ST16CH_1O3	Europe	15
ST16CH_1O40	Europe	23
ST16CH_1O65	Europe	147
ST16CH_1P22	NA	22
ST16CH_1P35	Europe	20
ST16CH_1P56_2	NA	3
ST16CH_1P7_2	Europe	29
ST16CH_1Q10	NA	40
ST16CH_1Q24	NA	10
ST16CH_1Q48	NA	23
ST16CH_1R24	Europe	67
ST16CH_1R36	NA	16
ST16CH_1R5	Europe	25
ST16CH_1S10	Europe	49
ST16CH_1S7	NA	10
ST16CH_1S9	Europe	37
ST16CH_1T2	NA	NA
ST16CH_1T25	NA	14
ST16CH_1T52	NA	39
ST16CH_1U1	NA	10
ST16CH_1U30	NA	0
ST16CH_1U6	Europe	29
ST16CH_1U9	NA	25
ST16CH_1V20	NA	56
ST16CH_1V50	NA	45
ST16CH_1W18	NA	20
ST16CH_1W32	NA	15
ST16CH_1W9	NA	54
ST16CH_1X1	Europe	NA
ST16CH_1X14	NA	58
ST16CH_1X23	Europe	59
ST16CH_1X7	NA	16
ST16CH_2C1	Europe	21
ST16CH_2C2	NA	38
ST16CH_2C5	NA	9
ST16CH_2C7	Europe	108
ST16CH_2G10	NA	21
ST16CH_2G18	Europe	39
ST16CH_2G34	NA	19
ST16CH_2G4	NA	19
ST16CH_2gamma1	NA	22
ST16CH_2N5	Europe	23
ST16CH_2P3	Europe	38
ST16CH_2P7	Europe	50
ST16CH_2U14_2	NA	35
ST16CH_2U2	NA	NA
ST16CH_2U24	Europe	36
ST16CH_2U7	Europe	33
ST16CH_2X1xx	Europe	36
ST16CH_2X2	Europe	34
ST16CH_3A16	Europe	55
ST16CH_3A36	NA	29
ST16CH_3A51	Europe	43
ST16CH_3B1	NA	NA
ST16CH_3B36	Europe	26
ST16CH_3B8	Europe	22
ST16CH_3C19	NA	54
ST16CH_3C23	NA	0
ST16CH_3C6	NA	25
ST16CH_3C81	NA	15
ST16CH_3D10	Europe	12
ST16CH_3D6	NA	17
ST16CH_3D7	Europe	27
ST16CH_3E23	Europe	51
ST16CH_3E34	NA	103
ST16CH_3E45	Europe	8
ST16CH_3E9	Europe	13
ST16CH_3F2	Europe	8
ST16CH_3F4	Europe	35
ST16CH_3F7	Europe	6
ST16CH_3F9	Europe	40
ST16CH_3G26	Europe	30
ST16CH_3G46	NA	17
ST16CH_3G6	Europe	25
ST16CH_3H26	Europe	24
ST16CH_3H33	Europe	NA
ST16CH_3H33_2	Europe	46
ST16CH_3H43	NA	47
ST16CH_3H49	NA	22
ST16CH_3I14	NA	0
ST16CH_3I23_2	Europe	26
ST16CH_3I5	Europe	NA
ST16CH_3K1	Europe	12
ST16CH_3K32	Europe	12
ST16CH_3M19	Europe	53
ST16CH_3M24	NA	17
ST16CH_3M3	Europe	NA
ST16CH_3M36	Europe	12
ST16CH_3N27	Europe	16
ST16CH_3N35	NA	11
ST16CH_3N48	Europe	25
ST16CH_3N8	Europe	11
ST16CH_3O21	Europe	12
ST16CH_3O24	Europe	59
ST16CH_3O9	Europe	11
ST16CH_3P15	Europe	10
ST16CH_3P2	NA	15
ST16CH_3P39	Europe	20
ST16CH_3Q36	Europe	22
ST16CH_3Q9	Europe	14
ST16CH_3R39	Europe	15
ST16CH_3S1	NA	20
ST16CH_3S9	NA	3
ST16CH_3T31	Europe	19
ST16CH_3T39	Europe	26
ST16CH_3U42	Europe	122
ST16CH_3U55	Europe	81
ST16CH_3V27	Europe	0
ST16CH_3V30	Europe	23
ST16CH_3V43	Europe	76
ST16CH_3W21	Europe	37
ST16CH_3W3	Europe	16
ST16DK_Biog_DK1	NA	NA
ST16DK_Biog_DK15	NA	17
ST16DK_Biog_DK32	Europe	11
ST16FR_Biog_FR31	NA	39
ST16FR_Biog_FR5	Europe	13
ST16IRE_Biog_IR1	Europe	NA
ST16IRE_Biog_IR16	NA	101
ST16IRE_Biog_IR32	Europe	35
ST16KA_Biog_K32	NA	227
ST16LE_Biog_L1	Europe	NA
ST16LE_Biog_L15	NA	30
ST16LE_Biog_L37	Europe	21
ST16RU_Biog_R1	NA	NA
ST16RU_Biog_R19	NA	156
ST16RU_Biog_R9	NA	91
ST90ORE_a12_3B_11	North America	20
ST90ORE_a12_3B_14	North America	9
ST90ORE_a12_3B_15	North America	9
ST90ORE_a12_3B_17	North America	27
ST90ORE_a12_3B_18	North America	4
ST90ORE_a12_3B_19	North America	13
ST90ORE_a12_3B_2	North America	NA
ST90ORE_a12_3B_21	North America	10
ST90ORE_a12_3B_3	North America	8
ST90ORE_a12_3B_5	North America	7
ST90ORE_a12_3B_6	North America	23
ST90ORE_a12_3B_7	North America	6
ST90ORE_a12_3B_8	North America	38
ST90ORE_a12_3B_9	North America	9
ST90ORE_a12_4A_1	North America	NA
ST90ORE_a12_4A_10	North America	11
ST90ORE_a12_4A_11	North America	17
ST90ORE_a12_4A_2	North America	7
ST90ORE_a12_4A_4	North America	6
ST90ORE_a12_4A_5	North America	15
ST90ORE_a12_4A_6	North America	19
ST90ORE_a12_4A_7	North America	0
ST90ORE_a15_2A_11	North America	8
ST90ORE_a15_2A_13	North America	11
ST90ORE_a15_2A_14	North America	10
ST90ORE_a15_2A_16	North America	15
ST90ORE_a15_2A_20	North America	6
ST90ORE_a15_2A_6	North America	10
ST90ORE_a15_2A_8	North America	6
ST90ORE_a15_3B_1	North America	NA
ST90ORE_a15_3B_10	North America	5
ST90ORE_a15_3B_13	North America	15
ST90ORE_a15_3B_15	North America	13
ST90ORE_a15_3B_18	North America	6
ST90ORE_a15_3B_19	North America	12
ST90ORE_a15_3B_3	North America	13
ST90ORE_a15_3B_4	North America	12
ST90ORE_a15_3B_5	North America	3
ST90ORE_a15_3B_6	North America	12
ST90ORE_a15_3B_9	North America	7
ST90ORE_a15_4A_10	North America	22
ST90ORE_a15_4A_11	North America	16
ST90ORE_a15_4A_13	North America	4
ST90ORE_a15_4A_15	North America	23
ST90ORE_a15_4A_17	North America	14
ST90ORE_a15_4A_19	North America	63
ST90ORE_a15_4A_2	North America	11
ST90ORE_a15_4A_3	North America	6
ST90ORE_a15_4A_4	North America	208
ST90ORE_a15_4A_7	North America	5
ST92ISR_Ar_11g	Middle East	121
ST92ISR_Ar_11i	Middle East	96
ST92ISR_Ar_12d	Middle East	64
ST92ISR_Ar_12e	Middle East	46
ST92ISR_Ar_12f	Middle East	0
ST92ISR_Ar_15a	Middle East	116
ST92ISR_Ar_16a	Middle East	151
ST92ISR_Ar_16h	Middle East	123
ST92ISR_Ar_17d	Middle East	163
ST92ISR_Ar_17e	Middle East	140
ST92ISR_Ar_17i	Middle East	94
ST92ISR_Ar_17r	Middle East	133
ST92ISR_Ar_18b	Middle East	423
ST92ISR_Ar_19e	Middle East	188
ST92ISR_Ar_1b	Middle East	0
ST92ISR_Ar_1j	Middle East	84
ST92ISR_Ar_21a	Middle East	0
ST92ISR_Ar_22f	Middle East	NA
ST92ISR_Ar_2b	Middle East	130
ST92ISR_Ar_2f	Middle East	120
ST92ISR_Ar_4b	Middle East	122
ST92ISR_Ar_4f	Middle East	0
ST92ISR_Ar_4g	Middle East	0
ST92ISR_Ar_5a	Middle East	88
ST92ISR_Ar_5g	Middle East	422
ST92UK_A4	NA	51
ST92UK_Pla2	Europe	109
ST92UK_XB16_1	Europe	95
ST93IND_11a2	NA	81
ST93IND_28a1	North America	86
ST93URU_EE4a_1	South America	39
ST94CNR_C3b1	NA	0
ST95CH_3B2a	South America	0
ST95CH_5A1a	South America	10
ST99CH_28	Europe	31
ST99CH_3A10	Europe	0
ST99CH_3A2	Europe	8
ST99CH_3A4	Europe	0
ST99CH_3A5	Europe	1
ST99CH_3A6	NA	9
ST99CH_3A8	Europe	0
ST99CH_3A9	Europe	4
ST99CH_3B2	Europe	6
ST99CH_3B4	Europe	0
ST99CH_3B8	Europe	36
ST99CH_3C4	Europe	36
ST99CH_3C7	Europe	16
ST99CH_3D1	Europe	9
ST99CH_3D3	Europe	1
ST99CH_3D5	Europe	13
ST99CH_3D7	Europe	23
ST99CH_3D8	Europe	158
ST99CH_3F1	Europe	28
ST99CH_3F2	Europe	64
ST99CH_3F3	Europe	1
ST99CH_3F4	Europe	21
ST99CH_3F5	Europe	39
ST99CH_3G2	Europe	14
ST99CH_3G3	Europe	77
ST99CH_3G6	Europe	33
ST99CH_3H1	Europe	13
ST99CH_3H3	Europe	0
ST99CH_3H4	Europe	7
ST99CH_SW39	Europe	1
ST99CH_SW5	Europe	0
STnnJGI_SRR1798585	NA	105
STnnJGI_SRR3452637	NA	80
STnnJGI_SRR3452688	NA	46
STnnJGI_SRR3452689	NA	31
STnnJGI_SRR3452690	South America	0
STnnJGI_SRR3452691	NA	801
STnnJGI_SRR3452693	South America	399
STnnJGI_SRR3452695	NA	68
STnnJGI_SRR3452696	NA	63
STnnJGI_SRR3452697	NA	529
STnnJGI_SRR3452698	NA	0
STnnJGI_SRR3452699	NA	203
STnnJGI_SRR3452700	NA	73
STnnJGI_SRR3452701	North America	1
STnnJGI_SRR3452702	NA	665
STnnJGI_SRR3452704	NA	318
STnnJGI_SRR3452707	Europe	73
STnnJGI_SRR3452712	Europe	176
STnnJGI_SRR3452713	Europe	318
STnnJGI_SRR3452744	Europe	12
STnnJGI_SRR3452745	South America	7
STnnJGI_SRR3452746	Europe	40
STnnJGI_SRR3452747	Europe	6
STnnJGI_SRR3452748	Europe	41
STnnJGI_SRR3452753	NA	177
STnnJGI_SRR3452754	North America	10
STnnJGI_SRR3452755	Europe	19
STnnJGI_SRR3452756	Europe	20
STnnJGI_SRR3452757	Europe	2
STnnJGI_SRR3452758	South America	92
STnnJGI_SRR3452762	NA	123
STnnJGI_SRR3452764	NA	965
STnnJGI_SRR3452766	NA	84
STnnJGI_SRR3452769	Middle East	170
STnnJGI_SRR3452770	NA	0
STnnJGI_SRR3452771	Middle East	0
STnnJGI_SRR3452772	Africa	889
STnnJGI_SRR3452774	Africa	163
STnnJGI_SRR3452775	Africa	0
STnnJGI_SRR3452776	Africa	20
STnnJGI_SRR3452777	Africa	166
STnnJGI_SRR3452778	Africa	0
STnnJGI_SRR3452779	NA	950
STnnJGI_SRR3452780	Europe	8
STnnJGI_SRR4235061	North America	7
STnnJGI_SRR4235062	North America	129
STnnJGI_SRR4235063	North America	0
STnnJGI_SRR4235064	North America	11
STnnJGI_SRR4235067	North America	45
STnnJGI_SRR4235068	Europe	948
STnnJGI_SRR4235069	Europe	32
STnnJGI_SRR4235070	Europe	18
STnnJGI_SRR4235071	Middle East	0
STnnJGI_SRR4235072	Europe	12
STnnJGI_SRR4235073	North America	211
STnnJGI_SRR4235074	NA	11
STnnJGI_SRR4235075	NA	54
STnnJGI_SRR4235076	Europe	101
STnnJGI_SRR4235077	North America	113
STnnJGI_SRR4235078	Europe	14
STnnJGI_SRR4235079	NA	9
STnnJGI_SRR4235080	South America	0
STnnJGI_SRR4235081	NA	156
STnnJGI_SRR4235082	NA	1669
STnnJGI_SRR4235083	NA	1703
STnnJGI_SRR4235084	NA	848
STnnJGI_SRR4235085	NA	535
STnnJGI_SRR4235086	NA	188
STnnJGI_SRR4235087	South America	21
STnnJGI_SRR4235088	Europe	61
STnnJGI_SRR4235089	NA	193
STnnJGI_SRR4235090	NA	1413
STnnJGI_SRR4235091	South America	8
STnnJGI_SRR4235092	NA	1531
STnnJGI_SRR4235093	NA	168
STnnJGI_SRR4235095	Africa	1876
STnnJGI_SRR4235097	South America	47
STnnJGI_SRR4235098	North America	143
STnnJGI_SRR4235099	North America	8
STnnJGI_SRR4235100	Europe	96
STnnJGI_SRR4235101	Europe	163
STnnJGI_SRR4235102	Africa	0
STnnJGI_SRR4235104	Europe	0
STnnJGI_SRR4235106	Africa	176
STnnJGI_SRR4235108	Europe	0
STnnJGI_SRR4235109	Europe	270
STnnJGI_SRR4235111	South America	420
STnnJGI_SRR4235113	NA	98
STnnJGI_SRR5194475	Europe	15
STnnJGI_SRR5194476	Europe	8
STnnJGI_SRR5194477	Europe	19
STnnJGI_SRR5194478	Europe	0
STnnJGI_SRR5194479	NA	731
STnnJGI_SRR5194481	Europe	19
STnnJGI_SRR5194482	Europe	38
STnnJGI_SRR5194483	Europe	29
STnnJGI_SRR5194515	NA	147
STnnJGI_SRR5194526	Europe	1
STnnJGI_SRR5194527	Europe	5
STnnJGI_SRR5194528	Europe	30
STnnJGI_SRR5194529	Europe	8
STnnJGI_SRR5194530	Europe	4
STnnJGI_SRR5194531	Europe	73
STnnJGI_SRR5194532	Middle East	57
STnnJGI_SRR5194533	Middle East	61
STnnJGI_SRR5194534	Middle East	0
STnnJGI_SRR5194535	Middle East	0
STnnJGI_SRR5194587	Middle East	91
STnnJGI_SRR5194588	Europe	19
STnnJGI_SRR5194589	NA	90
STnnJGI_SRR5194590	Middle East	0
STnnJGI_SRR5194591	Europe	23
STnnJGI_SRR5194593	Middle East	0
STnnJGI_SRR5194594	NA	32
STnnJGI_SRR5194595	NA	70
STnnJGI_SRR5194596	NA	96
STnnJGI_SRR5194605	NA	70
STnnJGI_SRR5194606	Europe	20
STnnJGI_SRR5194607	NA	0
STnnJGI_SRR5829643	Europe	49
STnnJGI_SRR5829671	Europe	84
STnnJGI_SRR5829672	NA	84
STnnJGI_SRR5829674	NA	0
STnnJGI_SRR5829692	NA	162
STnnJGI_SRR6447858	NA	20
STnnJGI_SRR6830965	North America	8
STnnJGI_SRR6830966	Europe	16
STnnJGI_SRR6830969	North America	12
STnnJGI_SRR6830971	Middle East	0
STnnJGI_SRR6831004	Europe	90
STnnJGI_SRR6831008	NA	933
STnnJGI_SRR6831009	South America	17
STnnJGI_SRR6831010	Europe	20
STnnJGI_SRR6831056	North America	0
STnnJGI_SRR7073263	North America	NA
STnnJGI_SRR7073288	North America	99
STnnJGI_SRR7073427	NA	0
STnnJGI_SRR7073430	North America	3
STnnJGI_SRR7073431	North America	0
STnnJGI_SRR7073594	North America	3
STnnJGI_SRR7073614	North America	8
STnnJGI_SRR7074464	North America	4
STnnJGI_SRR7074626	North America	7
Switzerland_1999_ST99CH_3B6	Europe	0
Switzerland_1999_ST99CH_3C9	Europe	NA
Syria_1992_SYK2	NA	87
Syria_1992_SYK4	NA	104
Syria_1992_SYT3	NA	95
Texas_1994_ST94TX_PA2a_1	North America	1065
Texas_1994_ST94TX_PB2a_1	North America	0
Texas_1994_ST94TX_PB3a_1	North America	0
Texas_1994_ST94TX_PB4a_1	North America	79
Texas_1994_ST94TX_PC2a_1	NA	109
Texas_1994_ST94TX_PC3a_1	North America	NA
Texas_1994_ST94TX_PD4a_1	North America	1173
Texas_1995_ST94TX_PG3a_1	North America	91
Tunisia_2008_ST08TN_33_4_3	Africa	553
Tunisia_2008_ST08TN_33_4_9	Africa	0
Tunisia_2008_ST08TN_33_5_8	Africa	169
Tunisia_2008_ST08TN_33_6_2	Africa	2747
Tunisia_2008_ST08TN_33_6_6	Africa	NA
Tunisia_2008_ST08TN_33_6_9	Africa	NA
Tunisia_2008_ST08TN_33_7_4	Africa	NA
Tunisia_2008_ST08TN_33_8_4	Africa	1595
Tunisia_2008_ST08TN_33_8_7	Africa	0
Tunisia_2008_ST08TN_33_8_9	Africa	117
Tunisia_2008_ST08TN_33_9_6	Africa	0
Turkey_1992_TKA1a	NA	79
Turkey_1992_TKA2a	NA	0
Turkey_1992_TKA2c	Middle East	0
Turkey_1992_TKV1	NA	186
Turkey_1992_TKV2a	NA	128
Turkey_1992_TKV2b	NA	90
Ukraine_1995_ST95UR_BIc_1	NA	106
Ukraine_1995_ST95UR_F1a_3	NA	84
Uruguay_1993_STUR93_EC1b_1	South America	24
Uruguay_1993_STUR93_EC1c_1	South America	26
Uruguay_1993_STUR93_EC2b_1	South America	0
Uruguay_1993_STUR93_EC3d_1	South America	64
Uruguay_1993_STUR93_ED3b_1	South America	56
Uruguay_1993_STUR93_EE1d_1	South America	6
Uruguay_1993_STUR93_EE2a_1	South America	8
Uruguay_1993_STUR93_EE3a_1	South America	0
Uruguay_1993_STUR93_EG4a_3	South America	57
Uruguay_1993_STUR93_EG4c_1	South America	13
Uruguay_1993_STUR93_LA4a_1	South America	5
Uruguay_1993_STUR93_LC1b_1	NA	24
Uruguay_1993_STUR93_LF2b_1	South America	24
Uruguay_1993_STUR93_LH4a_1	South America	19
Yemen_1992_YEQ2	Middle East	983
