## Supplementary material for "Recent reactivation of a pathogenicity-associated transposable element triggers major chromosomal rearrangements in a fungal wheat pathogen": Figures source data: Figure3B_SourceData.txt

missense_variant	563	0.30581205866377
splice_region_variant&intron_variant	37	0.020097772949484
stop_gained	80	0.0434546442151005
synonymous_variant	334	0.181423139598045
upstream_gene_variant	792	0.430200977729495
