## Supplementary material for "Recent reactivation of a pathogenicity-associated transposable element triggers major chromosomal rearrangements in a fungal wheat pathogen": Figures source data: Figure3C_SourceData.txt

A > C	other	0.377358490566038
A > G	other	1.83288409703504
A > T	other	0.269541778975741
C > A	other	0.269541778975741
C > G	other	0.215633423180593
C > T	RIP-like	45.2291105121294
G > A	RIP-like	46.4150943396226
G > C	other	0.539083557951483
G > T	other	0.377358490566038
T > A	other	0.32345013477089
T > C	other	2.15633423180593
T > G	other	0.592991913746631
