## Supplementary material for "Recent reactivation of a pathogenicity-associated transposable element triggers major chromosomal rearrangements in a fungal wheat pathogen": Figures source data: Figure4B_SourceData.txt

1A5	single TIR	9
1E4	single TIR	8
M1_A2.2	single TIR	36
M1_A66.2	single TIR	27
M2_1	single TIR	33
M2_11	single TIR	30
M3_19	single TIR	25
M3_45	single TIR	40
M4_30	single TIR	41
M4_64	single TIR	39
M4_8	single TIR	27
M4_9	single TIR	26
1A5	TE	18
1E4	TE	9
M1_A2.2	TE	0
M1_A66.2	TE	0
M2_1	TE	0
M2_11	TE	0
M3_19	TE	0
M3_45	TE	0
M4_30	TE	0
M4_64	TE	0
M4_8	TE	0
M4_9	TE	0
