## Supplementary material for "Recent reactivation of a pathogenicity-associated transposable element triggers major chromosomal rearrangements in a fungal wheat pathogen": Figures source data: Figure4C_SourceData.txt

isolate	query	qstart	alen	pid	ref
M1_A2.2	M1_A2.2.chr_1	56923	187745	99.99	1E4
M1_A2.2	M1_A2.2.chr_1	340001	2962981	99.99	1A5
M1_A2.2	M1_A2.2.chr_1	3310909	1347007	99.99	1A5
M1_A2.2	M1_A2.2.chr_1	4648849	1360589	99.97	1E4
M1_A2.2	M1_A2.2.chr_1	6003011	118701	99.89	1A5
M1_A2.2	M1_A2.2.chr_13	33	1022124	99.99	1A5
M1_A2.2	M1_A2.2.chr_13	1019491	232125	99.95	1E4
M1_A2.2	M1_A2.2.chr_14	27	234388	99.92	1A5
M1_A2.2	M1_A2.2.chr_14	227526	441541	99.98	1A5
M4_64	M4_64.chr_1	56946	187743	99.99	1E4
M4_64	M4_64.chr_1	263584	2105260	99.99	1E4
M4_64	M4_64.chr_1	2363853	289726	99.99	1E4
M4_64	M4_64.chr_1	2633566	1321176	99.99	1E4
M4_64	M4_64.chr_1	3934748	510812	99.99	1E4
M4_64	M4_64.chr_1	4425516	1706776	99.99	1E4
M4_64	M4_64.chr_13	1	757067	99.99	1A5
M4_64	M4_64.chr_13	747089	221587	99.8	1E4
M4_64	M4_64.chr_13	969885	232079	99.96	1E4
M4_64	M4_64.chr_14	1	148163	99.99	1E4
M4_64	M4_64.chr_14	140467	114325	99.9	1A5
M4_64	M4_64.chr_14	247903	55642	99.98	1A5
M4_64	M4_64.chr_14	368676	267910	99.99	1A5
