## Supplementary material for "Recent reactivation of a pathogenicity-associated transposable element triggers major chromosomal rearrangements in a fungal wheat pathogen": Figures source data: Figure4D_SourceData.txt

Origin	Isolate	Freq
unknown	M1_A2.2	4
1A5	M1_A2.2	8
1E4	M1_A2.2	3
unknown	M1_A66.2	2
1A5	M1_A66.2	1
1E4	M1_A66.2	7
unknown	M2_1	4
1A5	M2_1	7
1E4	M2_1	1
unknown	M2_11	1
1A5	M2_11	7
1E4	M2_11	3
unknown	M3_19	3
1A5	M3_19	1
1E4	M3_19	5
unknown	M3_45	7
1A5	M3_45	3
1E4	M3_45	4
unknown	M4_30	6
1A5	M4_30	2
1E4	M4_30	8
unknown	M4_64	9
1A5	M4_64	2
1E4	M4_64	4
unknown	M4_8	4
1A5	M4_8	5
1E4	M4_8	2
unknown	M4_9	4
1A5	M4_9	2
1E4	M4_9	3
