## Supplementary material for "Recent reactivation of a pathogenicity-associated transposable element triggers major chromosomal rearrangements in a fungal wheat pathogen": Figures source data: Figure4E_SourceData.txt

Styx_category	Isolate	Freq	Meiotic_round
insertion	M1_A2.2	4	M1
segregating	M1_A2.2	11	M1
insertion	M1_A66.2	3	M1
segregating	M1_A66.2	7	M1
insertion	M2_1	6	M2
segregating	M2_1	6	M2
insertion	M2_11	1	M2
segregating	M2_11	10	M2
insertion	M3_19	4	M3
segregating	M3_19	5	M3
insertion	M3_45	8	M3
segregating	M3_45	6	M3
insertion	M4_30	8	M4
segregating	M4_30	8	M4
insertion	M4_64	10	M4
segregating	M4_64	5	M4
insertion	M4_8	6	M4
segregating	M4_8	5	M4
insertion	M4_9	4	M4
segregating	M4_9	5	M4
