## Supplementary material for "Recent reactivation of a pathogenicity-associated transposable element triggers major chromosomal rearrangements in a fungal wheat pathogen": Figures source data: Figure5A_SourceData.txt

M1	38	cross
M2	25	cross
M3	27	cross
M4	48	cross
M1_A2.2	21	isolate
M1_A66.2	17	isolate
M2_1	9	isolate
M2_11	16	isolate
M3_19	16	isolate
M3_45	11	isolate
M4_30	6	isolate
M4_64	14	isolate
M4_8	11	isolate
M4_9	17	isolate
