## Supplementary material for "Recent reactivation of a pathogenicity-associated transposable element triggers major chromosomal rearrangements in a fungal wheat pathogen": Figures source data: FigureS1_SourceData.txt

TE	r	mean	min	max	sd	cat
DHH_Ada_consensus-2	0.21986370948575	33.9	21	47	8.62103370960943	low
DHH_Alice_consensus-1_partial	0.211736636183684	10.7	3	20	5.0122073203552	low
DHH_Carol_consensus-1	0.631883047757314	20.4	10	36	8.6178110136314	medium
DHH_Fatima_consensus-1	0.889260432595152	22.2	3	43	12.5148800322745	high
DHH_Hypatia_consensus-1	0.922096184161777	9.8	3	28	7.05218642219087	high
DHH_Jane_consensus-1	0.685079606936897	1.1	0	3	1.10050493461461	medium
DHH_Jocelyn_consensus-1	0.346389405845975	21.7	5	39	9.44045667445289	low
DHH_Laura_consensus-1	0.56319489544756	13.4	4	30	7.44162467326711	medium
DHH_Lydia_consensus-1	0.338759389057548	4.6	1	7	1.89736659610103	low
DHH_Margaret_consensus-1	0.596321606862894	24.6	13	37	7.02693231629406	medium
DHH_Nettie_consensus-1	0.134636217845827	8.9	2	17	4.28044649799787	low
DTA_Asima_consensus-1	0.855563134844523	19.7	12	32	7.13442359269479	high
DTA_hAT-N4_ALy_GIRI_VeryLowCopy	0.243701895621544	17.3	15	20	1.49443411809733	low
DTA_Helga_consensus-1	0.487773104642096	8.2	5	12	2.34757558155453	medium
DTA_Rita_consensus-1	0.540318544009072	13.2	7	21	4.15799096787005	medium
DTA_Tiera_consensus-1	-0.294913878954761	20.5	11	30	5.96750459665605	negative
DTA_Vera_consensus-1	0.0112615073197269	27.7	16	38	6.20125435339944	low
DTB_Katherine_consensus-1_partial	0.461770462865432	10.9	4	24	6.04520011616195	medium
DTC_EnSpm-1_HM_GIRI_VeryLowCopy	0.265713963076323	0.5	0	2	0.707106781186548	low
DTC_Jamila_consensus-1	0.436169115793654	9.7	4	16	4.47337804249888	medium
DTC_Sherien_consensus-1	0.434144554355232	6.3	2	12	2.79085809185793	medium
DTC_Wangari_consensus-1	-0.164053444801893	11.4	8	15	2.54732975660571	negative
DTH_Arda_consensus-1	0.0901185299812085	11.6	5	17	3.65756445982539	low
DTH_Donna_consensus-1_partial	-0.0207503545125462	26.7	22	30	2.35937844922485	negative
DTH_Ellen_consensus-1	0.0356951465740267	12.4	7	19	3.9496835316263	low
DTH_Farida_consensus-1	0.128711304920582	17.5	7	37	8.47545475672741	low
DTH_Juljia_consensus-1	0.801586930595034	7.5	2	14	3.62859017617954	high
DTH_Mangala_consensus-1	0.523042077557787	2.2	1	4	1.31656117720877	medium
DTH_Manul_consensus-1	0.523748649557747	11.9	5	15	3.47850542618522	medium
DTH_Shirley_consensus-1	0.685397406282574	8.9	4	15	3.63470921960906	medium
DTH_Sophie_consensus-1	0.22661137132899	5.5	1	9	2.67706306736817	low
DTM_Dorothy_consensus-1_partial	0.0738615643442212	27.9	18	35	5.58669053296414	low
DTM_Francoise_consensus-1	0.159750963338359	5.6	2	13	2.98886823619465	low
DTM_Gerti_consensus-1	0.101137420204062	22.9	14	40	9.12201244852862	low
DTM_Grace_consensus-1	0.47741527097689	35.2	23	51	8.95420447486977	medium
DTM_Harriet_consensus-1	0.567014160636176	24.8	18	34	4.89444129146071	medium
DTM_Peggy_consensus-1	0.104199433603442	4.8	1	9	2.39443799947573	low
DTM_Rosalind_consensus-1_partial	0.415850641172421	6.3	3	10	2.31180545125329	medium
DTP_Sally_consensus-1	6.45276130194378e-05	19.4	13	27	5.14673575083168	low
DTT_Kalpana_consensus-1	0.80022647906788	10.8	5	22	6.92499498595887	high
DTT_Lise_consensus-1	-0.136333295526403	45.8	36	63	9.78434123144391	negative
DTT_Mae_consensus-1	0.598457550865426	22.7	11	35	8.39378076646963	medium
DTT_Mariner-31_HM_GIRI_VeryLowCopy	-0.0109040444047398	0.3	0	1	0.483045891539648	negative
DTT_Merit_consensus-1	0.30089180146236	8.1	5	12	2.46981780704569	low
DTT_Shiung_consensus-1_partial	0.666157392959964	11.3	4	26	7.02456008903365	medium
DTT_Tapputi_consensus-1	0.748035108267154	11.6	5	19	4.35124503255486	medium
DTT_Youyou_consensus-1	0.645852360750638	6.6	2	10	2.59058123036339	medium
DTX_Aditi_consensus-1	0.450097761950378	14.9	11	25	4.53259797957468	medium
DTX_Argali_consensus-1	-0.229216075544107	10.5	5	21	4.92724849969816	negative
DTX_Bessie_consensus-1	0.0728069842587676	5.3	3	11	2.40601099101581	low
DTX_Josephine_consensus-1_partial	0.378995061288801	6	2	10	2.49443825784929	low
DTX_Kolyma_consensus-2	0.201386966134066	66	47	109	18.624953392932	low
DTX_MITES_Addanc_consensus-1	0.404001867102993	8.5	7	11	1.26929551764398	medium
DTX_MITES_Aello_consensus-1	0.747949456234391	6.3	3	9	1.70293863659264	medium
DTX_MITES_Agrios_consensus-1	0.916110659350012	1.3	1	2	0.483045891539648	high
DTX_MITES_Alraune_consensus-1	0.928160708087013	0.6	0	2	0.699205898780101	high
DTX_MITES_Antaios_consensus-1	0.887228459068948	8	3	13	3.43187671366233	high
DTX_MITES_Areion_consensus-1	0.205931068582179	5.4	2	8	2.01108041719978	low
DTX_MITES_Asanbosam_consensus-1	0.521822924148684	9.8	8	12	1.31656117720877	medium
DTX_MITES_Aswang_consensus-1	0.570967118552259	4.8	2	6	1.22927259430572	medium
DTX_MITES_BabaJaga_consensus-1	0.711562985351534	9.8	4	16	3.9665266081716	medium
DTX_MITES_Balios_consensus-1	0.972147084979792	1.6	0	3	0.966091783079296	high
DTX_MITES_Basilisk_consensus-1	0.23021950348319	23.1	21	25	1.52388392675499	low
DTX_MITES_Befana_consensus-1	0.474139339244567	7.2	5	9	1.31656117720877	medium
DTX_MITES_Behemoth_consensus-1	0.967863056043908	0.5	0	2	0.707106781186548	high
DTX_MITES_Cobold_consensus-1	-0.0532791599214726	1.2	1	2	0.421637021355784	negative
DTX_MITES_Dahu_consensus-1	0.778952766764359	4.1	1	6	1.44913767461894	medium
DTX_MITES_Dhampir_consensus-1	0.869275279730495	2.4	1	5	1.17378779077727	high
DTX_MITES_Dragon_consensus-1	0.131210506626002	3.8	3	5	0.788810637746616	low
DTX_MITES_Dryade_consensus-1	0.805325698117935	0.1	0	1	0.316227766016838	high
DTX_MITES_Echidna_consensus-1	0.447529713112756	2	1	3	0.666666666666667	medium
DTX_MITES_Empusa_consensus-1	0.912145426219745	0.9	0	2	0.875595035770913	high
DTX_MITES_Fairy_consensus-1	0.148029699109276	25.1	21	28	2.23358207570013	low
DTX_MITES_Faunus_consensus-1	0.549629993371614	1.7	1	3	0.674948557710553	medium
DTX_MITES_Formori_consensus-1	0.292660178707651	1.3	0	5	1.49443411809733	low
DTX_MITES_Geryon_consensus-1	0.519850758296881	4	2	6	1.33333333333333	medium
DTX_MITES_Gnome_consensus-1	-0.0210407150520118	3	2	4	0.816496580927726	negative
DTX_MITES_Goblin_consensus-1	0.649029063360694	54.8	48	63	4.18462795372672	medium
DTX_MITES_Golem_consensus-1	0.762131215824812	1.5	1	3	0.707106781186548	medium
DTX_MITES_Griffin_consensus-1	0.643697193576249	0.5	0	2	0.707106781186548	medium
DTX_MITES_Haggis_consensus-1	0.864551825323407	0.6	0	2	0.699205898780101	high
DTX_MITES_Harpyie_consensus-1	0.526821593513997	5.7	5	7	0.823272602348565	medium
DTX_MITES_Hippokamp_consensus-1	-0.033102174651948	8.4	6	14	2.59058123036339	negative
DTX_MITES_Hydra_consensus-1	0.833674238705354	0.3	0	2	0.674948557710553	high
DTX_MITES_Idas_consensus-1	0.999825759350763	0.2	0	1	0.421637021355784	high
DTX_MITES_Idise_consensus-1	0.981467862706341	0.9	0	5	1.72884033065199	high
DTX_MITES_Ifrit_consensus-1	0.878142810561567	2.1	0	8	2.23358207570013	high
DTX_MITES_Kaukas_consensus-1	0.733625953644628	14.5	5	22	5.72033410057684	medium
DTX_MITES_Kelpie_consensus-1	0.51055759941107	6	5	8	1.05409255338946	medium
DTX_MITES_Kentaur_consensus-1	0.93310315071448	1.2	0	2	0.632455532033676	high
DTX_MITES_Korrigan_consensus-1	0.585307081790003	7.7	3	13	3.26768691550733	medium
DTX_MITES_Kyllaros_consensus-1	0.969183147934081	2.1	0	9	2.84604989415154	high
DTX_MITES_Ladon_consensus-1	0.830394709702733	0.2	0	1	0.421637021355784	high
DTX_MITES_Lailaps_consensus-1	0.891161799424435	5.9	3	8	1.79195734076208	high
DTX_MITES_Leviatham_consensus-1	0.871997717972323	0.2	0	1	0.421637021355784	high
DTX_MITES_Loreley_consensus-1	0.728037140539655	0.6	0	4	1.34989711542111	medium
DTX_MITES_Mantikor_consensus-1	-0.0579324750187082	1.5	0	3	1.08012344973464	negative
DTX_MITES_Marid_consensus-1	-0.0589955757517612	4.2	2	6	1.03279555898864	negative
DTX_MITES_Medusa_consensus-1	0.500311211622579	7.3	2	11	2.58413965910857	medium
DTX_MITES_Minotauros_consensus-1	0.413415276258077	21	16	26	2.62466929133727	medium
DTX_MITES_Morena_consensus-1	0.600726917521648	6	4	8	1.63299316185545	medium
DTX_MITES_Najade_consensus-1	0.911464760465074	11.8	8	14	2.14993539954628	high
DTX_MITES_Nephele_consensus-1	0.849818323817716	1.2	0	2	0.632455532033676	high
DTX_MITES_Nephilim_consensus-1	0.97561751317565	2	0	5	1.4142135623731	high
DTX_MITES_Nereide_consensus-1	0.601688687165554	3.2	1	6	1.54919333848297	medium
DTX_MITES_Norne_consensus-1	0.935688354550484	4.2	1	9	2.57336787541584	high
DTX_MITES_Oger_consensus-1	0.118427422630661	11.9	9	14	1.44913767461894	low
DTX_MITES_Orthos_consensus-1	0.938072687809512	0.8	0	3	1.03279555898864	high
DTX_MITES_Pegasos_consensus-1	0.605906035710874	24.9	19	30	3.81371792932362	medium
DTX_MITES_Phaia_consensus-1	0.743385109142198	2.2	1	3	0.632455532033676	medium
DTX_MITES_Phoenix_consensus-1	0.0921174114795633	0.3	0	1	0.483045891539648	low
DTX_MITES_Pixie_consensus-1	0.855733221229672	1.4	0	3	0.966091783079296	high
DTX_MITES_Ragana_consensus-1	0.701341443158903	6.3	4	11	2.35937844922485	medium
DTX_MITES_Saci_consensus-1	0.649076728156169	1.6	0	3	1.17378779077727	medium
DTX_MITES_Sankofa_consensus-1	0.193069122166132	2.5	1	5	1.17851130197758	low
DTX_MITES_Satyr_consensus-1	0.686781293665558	17.2	14	22	2.29975844142138	medium
DTX_MITES_Schrat_consensus-1	0.088509028431943	6.1	4	9	1.52388392675499	low
DTX_MITES_Selkie_consensus-1	0.253485543295532	1.5	1	3	0.707106781186548	low
DTX_MITES_Simorgh_consensus-1	-0.313143957228573	7.7	7	9	0.823272602348565	negative
DTX_MITES_Sirene_consensus-1	0.962314713290515	11.8	5	39	9.99777753080931	high
DTX_MITES_Sirin_consensus-1	0.712404561483562	8.8	4	14	3.19026296373477	medium
DTX_MITES_Skylla_consensus-1	0.895889627520689	1.6	0	5	1.42984070596848	high
DTX_MITES_Smurgh_consensus-1	0.959266302495651	0.2	0	1	0.421637021355784	high
DTX_MITES_Sphinx_consensus-1	0.996600149053384	0.1	0	1	0.316227766016838	high
DTX_MITES_Spriggan_consensus-1	0.93293797259624	4.5	2	7	1.50923085635624	high
DTX_MITES_Sylphe_consensus-1	0.665067868926168	6.4	5	8	1.17378779077727	medium
DTX_MITES_Talos_consensus-1	0.701320245610204	2.7	1	5	1.15950180872841	medium
DTX_MITES_Troll_consensus-1	0.379166102692706	25.7	22	29	2.49666444147653	low
DTX_MITES_Turul_consensus-1	-0.598679173779257	1	0	2	0.816496580927726	negative
DTX_MITES_Typhon_consensus-1	0.408248290463863	1.8	1	4	1.03279555898864	medium
DTX_MITES_Undine_consensus-1	0.433460911844565	57.1	29	80	16.8947723670174	medium
DTX_MITES_Unicorn_consensus-1	0.417529061929201	0.4	0	2	0.699205898780101	medium
DTX_MITES_Vishap_consensus-1	0.931069632036399	0.4	0	2	0.699205898780101	high
DTX_MITES_Wendigo_consensus-1	0.365060901482106	13	8	18	3.29983164553722	low
DTX_MITES_Werewolf_consensus-1	-0.100615224223937	5.3	3	7	1.33749350984926	negative
DTX_MITES_Wolpertinger_consensus-1	0.632021702912885	1.8	0	4	1.31656117720877	medium
DTX_MITES_Xanthos_consensus-1	0.314091653389457	3.7	3	5	0.823272602348565	low
DTX_MITES_Yeti_consensus-1	0.70584810267898	0.8	0	2	0.788810637746616	medium
DXX_Birute_consensus-1	0.674622119843907	4	2	8	1.76383420737639	medium
DYC_Jess_consensus-1_partial	0.679838243667996	5.8	3	10	2.0976176963403	medium
RII_Cassini_consensus-1	0.637838211777407	157.1	62	225	49.1786990926401	medium
RII_Gallileo_consensus-1	0.400559832723831	3.1	1	4	0.994428926011753	medium
RII_Philae_consensus-1	0.655194505887499	3.2	2	5	1.22927259430572	medium
RIJ_Ag-Jock-1_GIRI_VeryLowCopy	0.114189266725386	3.8	3	5	0.632455532033676	low
RIX_Juno_consensus-1	0.623509908500187	34.7	22	46	5.88878406615303	medium
RIX_Laika_consensus-1_partial	0.671245450174217	11	1	21	6.20035841257942	medium
RIX_Lucy_consensus-1	0.485234829833075	68.1	44	98	19.3761021191914	medium
RIX_Mir_consensus-1	0.441038365939399	12.9	5	19	3.95671019352638	medium
RIX_R1_DYa_GIRI_VeryLowCopy	-0.41885720573726	2.7	2	4	0.674948557710553	negative
RIX_Rosetta_consensus-1	0.960150016441442	12.6	0	32	13.0911335558758	high
RIX_TART_DV_GIRI_VeryLowCopy	-0.308209906122521	4.7	3	7	1.33749350984926	negative
RIX_Yak_consensus-2	0.661658821995676	15	7	24	6.0184900284226	medium
RLC_Copia-1_MGI-LTR_GIRI_VeryLowCopy	0.799018806621094	6.3	3	10	2.31180545125329	medium
RLC_Copia-58_BG-I_GIRI_VeryLowCopy	0.0824975893312633	3.1	1	4	0.875595035770913	low
RLC_Cupid_consensus-1	0.167210775882123	5.4	2	9	2.27058484879019	low
RLC_Deimos_consensus-1	0.422502605938277	101.5	27	133	30.8481946167213	medium
RLC_Elara_consensus-1	0.573489148485162	6.9	2	12	3.34829973435938	medium
RLC_Io_consensus-1	0.580791627936252	26.6	12	38	9.40685329368375	medium
RLC_Jenssen_consensus-1_partial	0.596045442325697	21.3	11	31	7.87471339866481	medium
RLC_Kallisto_consensus-1	0.690490593110372	10.6	6	14	2.63312235441753	medium
RLC_Kalyke_consensus-1	0.31180332754533	10.8	5	20	5.18116246072679	low
RLC_Leda_consensus-1	0.653146774921971	44.7	24	61	13.4829109946216	medium
RLC_Metis_consensus-1	0.603885201517891	9.6	3	19	4.85798312059645	medium
RLC_Oberon_consensus-1	0.675187884282046	22.4	13	35	6.56928881657334	medium
RLC_Pallene_consensus-1	0.780113864296845	13.4	8	21	4.92612085384298	medium
RLC_Phobos_consensus-1	0.20532473196286	11.4	7	14	2.01108041719978	low
RLC_Puck_consensus-1	-0.00615021075649119	2.6	0	5	1.50554530541816	negative
RLC_Triton_consensus-1	0.0102693110827802	0.2	0	1	0.421637021355784	low
RLG_Anthe_consensus-1_partial	0.264036837250895	2.5	1	5	1.17851130197758	low
RLG_Aurora_consensus-1	0.420101867156505	53	37	77	10.5409255338946	medium
RLG_Dione_consensus-1	0.778353340709936	23.6	7	54	19.294213294837	medium
RLG_Ganymed_consensus-1	0.562177261625233	14.9	6	21	5.17365119298418	medium
RLG_Gypsy-1_MGI-I_GIRI_VeryLowCopy	0.578977800196945	3.5	1	7	2.17306746840088	medium
RLG_Gypsy-1_MGI-LTR_GIRI_VeryLowCopy	0.932619933545126	1.5	1	3	0.707106781186548	high
RLG_Gypsy-2_MGI-I_GIRI_VeryLowCopy	0.552559071605957	8.7	7	11	1.56702123647242	medium
RLG_Gypsy-2_MGI-LTR_GIRI_VeryLowCopy	0.693229704631967	2.7	0	5	1.41813649241218	medium
RLG_Gypsy18-I_CR_GIRI_VeryLowCopy	0.613700676555859	0.9	0	2	0.567646212197547	medium
RLG_Janus_consensus-1	0.80827785356976	17.1	13	26	3.69534241384416	high
RLG_Jupiter-consensus-1	0.906301822888464	24.1	14	37	7.30981075906438	high
RLG_Luna_consensus-1	0.452587380078562	117.2	81	148	18.8667844519292	medium
RLG_Mab_consensus-1	0.678093751596743	3.1	0	6	1.91195071996	medium
RLG_Mars_consensus-1	0.675987732376486	12.1	5	23	5.78215646046813	medium
RLG_Mercurius_consensus-1	0.734521328694602	75.3	43	140	28.1347945908028	medium
RLG_Namaka_consensus-1	0.340951386214717	51.4	34	103	19.7044834153719	low
RLG_Neptunus_consensus-1	0.518254200965714	82.3	58	110	20.1607429316371	medium
RLG_Pan_consensus-1_partial	-0.746398320790129	12.8	10	16	2.04396129556745	negative
RLG_Pandora_consensus-1	0.699644370533209	17.3	6	30	6.21914606499781	medium
RLG_Phoebe_consensus-1_partial	0.536609986696325	7.5	4	10	2.06827894099848	medium
RLG_Pluto_consensus-1	0.028121518979569	34.6	28	48	5.85377371160405	low
RLG_Sol_consensus-1	0.626149932754212	132	79	247	51.3766051384826	medium
RLG_Umbriel_consensus-1	0.285965941620403	29	19	38	7.24185366080014	low
RLG_Uranus_consensus-1	0.837185141398501	48.4	19	131	32.3803781461688	high
RLG_Venus_consensus-1	0.36660906401103	67	43	101	19.1543438647449	low
RLX_Cancri_consensus-1	0.368996132600033	10.4	7	12	1.50554530541816	low
RLX_Kerberos_consensus-1_partial	0.700947113708827	8	1	15	4.05517502019881	medium
RLX_LARD_Aegir_consensus-1	0.488909000794713	3	1	6	1.49071198499986	medium
RLX_LARD_Fenrir_consensus-1	0.46865318311287	7.2	3	13	3.64539283053128	medium
RLX_LARD_Gridr_consensus-1	0.614503423460655	175.6	86	204	33.662375964206	medium
RLX_LARD_Mimir_consensus-1	0.580434563392177	8.8	1	16	4.87168690838536	medium
RLX_LARD_Surt_consensus-1	0.874529700959956	0.5	0	2	0.707106781186548	high
RLX_LARD_Thrym_consensus-1	-0.114068198555869	1.8	0	6	1.68654808542314	negative
RLX_Styx_consensus-1_partial	0.973615544110727	7.9	0	21	6.53962282296668	high
RLX_TRIM_Buri_consensus-1	0.638424802006332	4.4	1	12	3.56526452189892	medium
RLX_TRIM_Duf_consensus-1	-0.28707170460703	2.6	1	6	1.64654520469713	negative
RLX_TRIM_Jari_consensus-1_partial	0.270920108504692	34.4	20	56	11.71134302954	low
RLX_TRIM_Lani_consensus-1	0.00254311415284429	2.6	0	7	2.22111083319436	low
RLX_TRIM_Nali_consensus-1	0.479209446574885	0.6	0	2	0.699205898780101	medium
RLX_TRIM_Nidi_consensus-1	0.190479438611562	2.8	0	5	1.68654808542314	low
RLX_TRIM_Nori_consensus-1	0.221615453403853	38.9	10	56	16.2169321663775	low
RSX_SINE_Baku_consensus-1	0.220631014863283	8.6	6	11	1.64654520469713	low
RSX_SINE_Datsueba_consensus-1	0.179536919961891	1.1	1	2	0.316227766016838	low
RSX_SINE_Inu_consensus-1	0.839259737375559	1	0	2	0.666666666666667	high
RSX_SINE_Jaki_consensus-1	0.843856164782951	0.9	0	1	0.316227766016838	high
RSX_SINE_Kame_consensus-1	-0.447635255910858	0.4	0	2	0.699205898780101	negative
RSX_SINE_Namazu_consensus-1	-0.0233116859497276	1.2	1	2	0.421637021355784	negative
RSX_SINE_Neko_consensus-1	0.687539201623139	4	2	6	1.49071198499986	medium
RSX_SINE_Reikon_consensus-1	-0.000258714201170183	1.1	1	2	0.316227766016838	negative
RSX_SINE_Taniku_consensus-1	0.927462254308803	3.1	0	6	2.33095116493961	high
RSX_SINE_Wani_consensus-1	0.279557168536088	0.9	0	2	0.875595035770913	low
RSX_Susanoo_consensus-1	0.344278257615415	1.5	0	3	0.849836585598797	low
RXX_Gliese_consensus-1_partial	0.161827843858246	59.1	55	64	2.96085573216033	low
RXX_Kepler_consensus-1_partial	0.276747469056938	10	4	19	5.01109879279097	low
RXX_Wasp_consensus-1	0.799338143940574	37.2	24	50	8.50881895447306	medium
RYN_Charon_consensus-1	0.743713085679365	5.7	3	11	2.58413965910857	medium
XXX_Addax_consensus-1_partial	0.164794466617817	21.3	20	23	0.823272602348565	low
XXX_Camel_consensus-1_lowComplexity	0.226423954787017	6	2	9	2.3094010767585	low
XXX_CFT1-I_GIRI_VeryLowCopy	0.253628636750894	3.9	2	7	1.52388392675499	low
XXX_Dzeren_consensus-1_lowComplexity	0.740573411200954	12.6	2	28	8.77116487892762	medium
XXX_Hemione_consensus-1	0.604731238984323	5.8	3	9	1.98885785202351	medium
XXX_Jeroba_consensus-1_partial	0.594779929862881	13.6	7	24	6.38052592746955	medium
XXX_Juka_consensus-1_partial	0.411623625681685	57.6	38	78	13.0059815298791	medium
XXX_Kiang_consensus-1	0.295434531657184	3.3	2	5	1.15950180872841	low
XXX_Leopard_consensus-1_partial	0.669145860646673	4.4	3	7	1.42984070596848	medium
XXX_Maki_consensus-1_partial	0.239712352475054	48.5	43	53	4.22295315310664	low
XXX_Onager_consensus-1_lowComplexity	0.719209149529524	5	2	11	2.82842712474619	medium
XXX_RTAg4_GIRI_VeryLowCopy	-0.367837413549681	6	4	8	1.15470053837925	negative
XXX_Sable_consensus-1_partial	0.325666675739723	6.9	1	13	3.41402336775183	low
XXX_Saiga_consensus-1_partial	-0.0597732730070215	51.2	42	64	6.77905270340595	negative
XXX_Thaki_consensus-1_lowComplexity	0.71390132706638	16.4	5	34	9.07009739014233	medium
