## Supplementary Table for "Recent reactivation of a pathogenicity-associated transposable element triggers major chromosomal rearrangements in a fungal wheat pathogen"

BioProject	Database	Sample	Accession	Taxid	Species	Isolate	Dataset	Links
PRJEB33986	ENA	SAMEA5863096	ERZ1264340	1047171	Zymoseptoria tritici	Arg00	Pangenome	https://github.com/crolllab/datasets/tree/master/19-isolate_pangenome_BMC_Biology_2020
PRJEB33986	ENA	SAMEA5863097	ERZ16268299	1047171	Zymoseptoria tritici	Aus01	Pangenome	https://github.com/crolllab/datasets/tree/master/19-isolate_pangenome_BMC_Biology_2020
PRJEB33986	ENA	SAMEA5863098	ERZ16268300	1047171	Zymoseptoria tritici	CH95	Pangenome	https://github.com/crolllab/datasets/tree/master/19-isolate_pangenome_BMC_Biology_2020
PRJEB33986	ENA	SAMEA5863099	ERZ1264341	1047171	Zymoseptoria tritici	CNR93	Pangenome	https://github.com/crolllab/datasets/tree/master/19-isolate_pangenome_BMC_Biology_2020
PRJEB33986	ENA	SAMEA5863100	ERZ1264342	1047171	Zymoseptoria tritici	CRI10	Pangenome	https://github.com/crolllab/datasets/tree/master/19-isolate_pangenome_BMC_Biology_2020
PRJEB33986	ENA	SAMEA5863101	ERZ1264343	1047171	Zymoseptoria tritici	I93	Pangenome	https://github.com/crolllab/datasets/tree/master/19-isolate_pangenome_BMC_Biology_2020
PRJEB33986	ENA	SAMEA5863102	ERZ16268301	1047171	Zymoseptoria tritici	IR01_26b	Pangenome	https://github.com/crolllab/datasets/tree/master/19-isolate_pangenome_BMC_Biology_2020
PRJEB33986	ENA	SAMEA5863103	ERZ1264344	1047171	Zymoseptoria tritici	IR01_48b	Pangenome	https://github.com/crolllab/datasets/tree/master/19-isolate_pangenome_BMC_Biology_2020
PRJEB33986	ENA	SAMEA5863104	ERZ1264346	1047171	Zymoseptoria tritici	ISY92	Pangenome	https://github.com/crolllab/datasets/tree/master/19-isolate_pangenome_BMC_Biology_2020
PRJEB33986	ENA	SAMEA5863105	ERZ1264347	1047171	Zymoseptoria tritici	KE94	Pangenome	https://github.com/crolllab/datasets/tree/master/19-isolate_pangenome_BMC_Biology_2020
PRJEB33986	ENA	SAMEA5863106	ERZ1264348	1047171	Zymoseptoria tritici	OregS90	Pangenome	https://github.com/crolllab/datasets/tree/master/19-isolate_pangenome_BMC_Biology_2020
PRJEB33986	ENA	SAMEA5863107	ERZ1264349	1047171	Zymoseptoria tritici	TN09	Pangenome	https://github.com/crolllab/datasets/tree/master/19-isolate_pangenome_BMC_Biology_2020
PRJEB33986	ENA	SAMEA5863108	ERZ1264350	1047171	Zymoseptoria tritici	UR95	Pangenome	https://github.com/crolllab/datasets/tree/master/19-isolate_pangenome_BMC_Biology_2020
PRJEB33986	ENA	SAMEA5863109	ERZ1264351	1047171	Zymoseptoria tritici	YEQ92	Pangenome	https://github.com/crolllab/datasets/tree/master/19-isolate_pangenome_BMC_Biology_2020
PRJEB15648	NCBI	SAMEA4489935	GCA_900099495.1	1047171	Zymoseptoria tritici	1A5	Pangenome	https://github.com/crolllab/datasets/tree/master/19-isolate_pangenome_BMC_Biology_2020
PRJEB20900	NCBI	SAMEA104083538	GCA_900184115.1	1047171	Zymoseptoria tritici	1E4	Pangenome	https://github.com/crolllab/datasets/tree/master/19-isolate_pangenome_BMC_Biology_2020
PRJEB20899	NCBI	SAMEA104083539	GCA_900184105.1	1047171	Zymoseptoria tritici	3D1	Pangenome	https://github.com/crolllab/datasets/tree/master/19-isolate_pangenome_BMC_Biology_2020
PRJEB14341	NCBI	SAMEA4040171	GCA_900091695.1	1047171	Zymoseptoria tritici	3D7	Pangenome	https://github.com/crolllab/datasets/tree/master/19-isolate_pangenome_BMC_Biology_2020
PRJNA19047	NCBI	SAMN02746078	GCA_000219625.1	1047171	Zymoseptoria tritici	IPO323	Pangenome	https://github.com/crolllab/datasets/tree/master/19-isolate_pangenome_BMC_Biology_2020
PRJNA414407	NCBI	SAMN04494882	GCA_002937425.1	1047171	Zymoseptoria tritici	Zt05	Pangenome	https://doi.org/10.5281/zenodo.3820378
PRJNA645795	NCBI	SAMN15516630	GCA_017766825.1	1047171	Zymoseptoria tritici	M1_A2.2	Pedigree	https://ftp.ncbi.nlm.nih.gov/genomes/all/GCA/017/766/825/GCA_017766825.1_ASM1776682v1/GCA_017766825.1_ASM1776682v1_genomic.fna.gz
PRJNA645795	NCBI	SAMN15516631	GCA_017766805.1	1047171	Zymoseptoria tritici	M1_A66.2	Pedigree	https://ftp.ncbi.nlm.nih.gov/genomes/all/GCA/017/766/805/GCA_017766805.1_ASM1776680v1/GCA_017766805.1_ASM1776680v1_genomic.fna.gz
PRJNA645795	NCBI	SAMN15516634	GCA_017766785.1	1047171	Zymoseptoria tritici	M3_19	Pedigree	https://ftp.ncbi.nlm.nih.gov/genomes/all/GCA/017/766/785/GCA_017766785.1_ASM1776678v1/GCA_017766785.1_ASM1776678v1_genomic.fna.gz
PRJNA645795	NCBI	SAMN15516632	GCA_017766725.1	1047171	Zymoseptoria tritici	M2_1	Pedigree	https://ftp.ncbi.nlm.nih.gov/genomes/all/GCA/017/766/725/GCA_017766725.1_ASM1776672v1/GCA_017766725.1_ASM1776672v1_genomic.fna.gz
PRJNA645795	NCBI	SAMN15516635	GCA_017766645.1	1047171	Zymoseptoria tritici	M3_45	Pedigree	https://ftp.ncbi.nlm.nih.gov/genomes/all/GCA/017/766/645/GCA_017766645.1_ASM1776664v1/GCA_017766645.1_ASM1776664v1_genomic.fna.gz
PRJNA645795	NCBI	SAMN15516633	GCA_017766525.1	1047171	Zymoseptoria tritici	M2_11	Pedigree	https://ftp.ncbi.nlm.nih.gov/genomes/all/GCA/017/766/525/GCA_017766525.1_ASM1776652v1/GCA_017766525.1_ASM1776652v1_genomic.fna.gz
PRJNA645795	NCBI	SAMN15516637	GCA_017766425.1	1047171	Zymoseptoria tritici	M4_9	Pedigree	https://ftp.ncbi.nlm.nih.gov/genomes/all/GCA/017/766/425/GCA_017766425.1_ASM1776642v1/GCA_017766425.1_ASM1776642v1_genomic.fna.gz
PRJNA645795	NCBI	SAMN15516638	GCA_017766145.1	1047171	Zymoseptoria tritici	M4_30	Pedigree	https://ftp.ncbi.nlm.nih.gov/genomes/all/GCA/017/766/145/GCA_017766145.1_ASM1776614v1/GCA_017766145.1_ASM1776614v1_genomic.fna.gz
PRJNA645795	NCBI	SAMN15516639	GCA_017766285.1	1047171	Zymoseptoria tritici	M4_64	Pedigree	https://ftp.ncbi.nlm.nih.gov/genomes/all/GCA/017/766/285/GCA_017766285.1_ASM1776628v1/GCA_017766285.1_ASM1776628v1_genomic.fna.gz
PRJNA638605	NCBI	SAMN02981330	SRS6815163	985148	Zymoseptoria passerinii	Zpa63	Sister species	https://doi.org/10.5281/zenodo.3820378
PRJNA638553	NCBI	SAMN03294124	SRS860074	1047168	Zymoseptoria brevis	Zb87	Sister species	https://doi.org/10.5281/zenodo.3820378
PRJNA638515	NCBI	SAMN02981322	SRS860065	985140	Zymoseptoria pseudotritici	Zp13	Sister species	https://doi.org/10.5281/zenodo.3820378
PRJNA638382	NCBI	SAMN02981326	SRS860073	985147	Zymoseptoria ardabiliae	Za17	Sister species	https://doi.org/10.5281/zenodo.3820378
